# T cells promote distinct transcriptional programs of cutaneous inflammatory disease in keratinocytes and dermal fibroblasts

**DOI:** 10.1101/2024.07.31.606077

**Authors:** Hannah A. DeBerg, Mitch L. Fahning, Suraj R. Varkhande, James D. Schlenker, William P. Schmitt, Aayush Gupta, Archana Singh, Iris K. Gratz, Jeffrey S. Carlin, Daniel J. Campbell, Peter A. Morawski

**Affiliations:** Center for Systems Immunology, Benaroya Research Institute, Seattle, WA, USA; Center for Fundamental Immunology, Benaroya Research Institute, Seattle, WA, USA; Department of Biosciences and Medical Biology, University of Salzburg, Salzburg, Austria; Plastic and Reconstructive Surgery, Virginia Mason Medical Center, Seattle, WA, USA; Department of Dermatology, Leprology, and Venereology, Dr. D. Y. Patil Medical College, Hospital and Research Centre, Pune, India; Systems Biology Lab, CSIR – Institute of Genomics and Integrative Biology, New Delhi, India; Academy of Scientific and Innovative Research (AcSIR), Gaziabad, India; EB House Austria, Department of Dermatology, University Hospital of the Paracelsus Medical University, Salzburg, Austria; Center for Tumor Biology and Immunology, University of Salzburg, Salzburg, Austria; Center for Translational Immunology, Benaroya Research Institute, Seattle, WA, USA; Division of Rheumatology, Virginia Mason Medical Center, Seattle, WA, USA; Department of Immunology, University of Washington School of Medicine, Seattle, WA, USA

**Author notes:** Correspondence: 1201 9th Ave, Seattle, WA 98101, USA.

## Abstract

T cells and structural cells coordinate appropriate inflammatory responses and restoration of barrier integrity following insult. Dysfunctional T cells precipitate skin pathology occurring alongside altered structural cell frequencies and transcriptional states, but to what extent different T cells promote disease-associated changes remains unclear. We show that functionally diverse circulating and skin-resident CD4^+^CLA^+^ T cell populations promote distinct transcriptional outcomes in human keratinocytes and fibroblasts associated with inflamed or healthy tissue. We identify T_h_17 cell-induced genes in keratinocytes that are enriched in psoriasis patient skin and normalized by anti-IL-17 therapy. We also describe a CD103^+^ skin-resident T cell-induced transcriptional module enriched in healthy controls that is diminished during psoriasis and scleroderma and show that CD103^+^ T cell frequencies are altered during disease. Interrogating clinical data using immune-dependent transcriptional signatures defines the T cell subsets and genes distinguishing inflamed from healthy skin and allows investigation of heterogeneous patient responses to biologic therapy.

**GRAPHICAL ABSTRACT:** 
