## Supplementary material for "T cells promote distinct transcriptional programs of cutaneous inflammatory disease in keratinocytes and dermal fibroblasts": Table S1

### Sheet: TableS1_CytokineStatsDunnPostH
cytokine	.y.	group1	group2	n1	n2	statistic	p	p.adj	p.adj.signif
GMCSF	value	UnstimulatedControl	BloodCD4+CLA+CD103+	7	5	2.30823	0.0209866	0.0547803	ns
GMCSF	value	UnstimulatedControl	BloodCD4+CLA+Th1	7	6	3.69872	0.000216689	0.00171279	**
GMCSF	value	UnstimulatedControl	BloodCD4+CLA+Th17	7	6	3.5674	0.000360534	0.00201899	**
GMCSF	value	UnstimulatedControl	BloodCD4+CLA+Th2	7	5	4.79113	1.66e-06	4.64e-05	****
GMCSF	value	UnstimulatedControl	BloodCD4+CLA+Th22	7	6	4.16927	3.06e-05	0.000427812	***
GMCSF	value	UnstimulatedControl	SkinCD4+CLA+CD103-	7	6	1.8603	0.0628427	0.135353	ns
GMCSF	value	UnstimulatedControl	SkinCD4+CLA+CD103+	7	6	1.05052	0.293477	0.376384	ns
GMCSF	value	BloodCD4+CLA+CD103+	BloodCD4+CLA+Th1	5	6	1.16628	0.2435	0.3409	ns
GMCSF	value	BloodCD4+CLA+CD103+	BloodCD4+CLA+Th17	5	6	1.04563	0.29573	0.376384	ns
GMCSF	value	BloodCD4+CLA+CD103+	BloodCD4+CLA+Th2	5	5	2.29872	0.0215208	0.0547803	ns
GMCSF	value	BloodCD4+CLA+CD103+	BloodCD4+CLA+Th22	5	6	1.59861	0.109907	0.192337	ns
GMCSF	value	BloodCD4+CLA+CD103+	SkinCD4+CLA+CD103-	5	6	-0.522817	0.601102	0.64734	ns
GMCSF	value	BloodCD4+CLA+CD103+	SkinCD4+CLA+CD103+	5	6	-1.26683	0.205218	0.319228	ns
GMCSF	value	BloodCD4+CLA+Th1	BloodCD4+CLA+Th17	6	6	-0.126539	0.899305	0.899305	ns
GMCSF	value	BloodCD4+CLA+Th1	BloodCD4+CLA+Th2	6	5	1.23465	0.21696	0.319731	ns
GMCSF	value	BloodCD4+CLA+Th1	BloodCD4+CLA+Th22	6	6	0.453431	0.650239	0.674322	ns
GMCSF	value	BloodCD4+CLA+Th1	SkinCD4+CLA+CD103-	6	6	-1.77154	0.0764704	0.152941	ns
GMCSF	value	BloodCD4+CLA+Th1	SkinCD4+CLA+CD103+	6	6	-2.55187	0.0107148	0.0375017	*
GMCSF	value	BloodCD4+CLA+Th17	BloodCD4+CLA+Th2	6	5	1.3553	0.175321	0.288765	ns
GMCSF	value	BloodCD4+CLA+Th17	BloodCD4+CLA+Th22	6	6	0.579969	0.561935	0.629367	ns
GMCSF	value	BloodCD4+CLA+Th17	SkinCD4+CLA+CD103-	6	6	-1.645	0.0999689	0.186609	ns
GMCSF	value	BloodCD4+CLA+Th17	SkinCD4+CLA+CD103+	6	6	-2.42533	0.0152946	0.0475832	*
GMCSF	value	BloodCD4+CLA+Th2	BloodCD4+CLA+Th22	5	6	-0.802323	0.422366	0.507735	ns
GMCSF	value	BloodCD4+CLA+Th2	SkinCD4+CLA+CD103-	5	6	-2.92375	0.0034584	0.0138336	*
GMCSF	value	BloodCD4+CLA+Th2	SkinCD4+CLA+CD103+	5	6	-3.66776	0.000244684	0.00171279	**
GMCSF	value	BloodCD4+CLA+Th22	SkinCD4+CLA+CD103-	6	6	-2.22497	0.026083	0.0608603	ns
GMCSF	value	BloodCD4+CLA+Th22	SkinCD4+CLA+CD103+	6	6	-3.0053	0.00265322	0.0123817	*
GMCSF	value	SkinCD4+CLA+CD103-	SkinCD4+CLA+CD103+	6	6	-0.780323	0.435201	0.507735	ns
IFNGamma	value	UnstimulatedControl	BloodCD4+CLA+CD103+	7	5	2.14385	0.0320449	0.0747714	ns
IFNGamma	value	UnstimulatedControl	BloodCD4+CLA+Th1	7	6	5.07239	3.93e-07	1.1e-05	****
IFNGamma	value	UnstimulatedControl	BloodCD4+CLA+Th17	7	6	4.02293	5.75e-05	0.000536474	***
IFNGamma	value	UnstimulatedControl	BloodCD4+CLA+Th2	7	5	3.66449	0.000247834	0.00173484	**
IFNGamma	value	UnstimulatedControl	BloodCD4+CLA+Th22	7	6	2.84229	0.00447914	0.0209026	*
IFNGamma	value	UnstimulatedControl	SkinCD4+CLA+CD103-	7	6	2.62365	0.00869937	0.0300917	*
IFNGamma	value	UnstimulatedControl	SkinCD4+CLA+CD103+	7	6	0.896413	0.370032	0.431704	ns
IFNGamma	value	BloodCD4+CLA+CD103+	BloodCD4+CLA+Th1	5	6	2.58733	0.00967235	0.0300917	*
IFNGamma	value	BloodCD4+CLA+CD103+	BloodCD4+CLA+Th17	5	6	1.62311	0.104567	0.195191	ns
IFNGamma	value	BloodCD4+CLA+CD103+	BloodCD4+CLA+Th2	5	5	1.40784	0.159179	0.278564	ns
IFNGamma	value	BloodCD4+CLA+CD103+	BloodCD4+CLA+Th22	5	6	0.538357	0.590331	0.66117	ns
IFNGamma	value	BloodCD4+CLA+CD103+	SkinCD4+CLA+CD103-	5	6	0.337478	0.735757	0.792354	ns
IFNGamma	value	BloodCD4+CLA+CD103+	SkinCD4+CLA+CD103+	5	6	-1.24947	0.211493	0.328989	ns
IFNGamma	value	BloodCD4+CLA+Th1	BloodCD4+CLA+Th17	6	6	-1.01128	0.31188	0.396939	ns
IFNGamma	value	BloodCD4+CLA+Th1	BloodCD4+CLA+Th2	6	5	-1.11689	0.264041	0.352055	ns
IFNGamma	value	BloodCD4+CLA+Th1	BloodCD4+CLA+Th22	6	6	-2.14898	0.0316361	0.0747714	ns
IFNGamma	value	BloodCD4+CLA+Th1	SkinCD4+CLA+CD103-	6	6	-2.35966	0.0182915	0.0512163	ns
IFNGamma	value	BloodCD4+CLA+Th1	SkinCD4+CLA+CD103+	6	6	-4.02407	5.72e-05	0.000536474	***
IFNGamma	value	BloodCD4+CLA+Th17	BloodCD4+CLA+Th2	6	5	-0.152668	0.87866	0.87866	ns
IFNGamma	value	BloodCD4+CLA+Th17	BloodCD4+CLA+Th22	6	6	-1.13769	0.255248	0.352055	ns
IFNGamma	value	BloodCD4+CLA+Th17	SkinCD4+CLA+CD103-	6	6	-1.34838	0.177537	0.292413	ns
IFNGamma	value	BloodCD4+CLA+Th17	SkinCD4+CLA+CD103+	6	6	-3.01278	0.00258863	0.0144963	*
IFNGamma	value	BloodCD4+CLA+Th2	BloodCD4+CLA+Th22	5	6	-0.932081	0.351295	0.427663	ns
IFNGamma	value	BloodCD4+CLA+Th2	SkinCD4+CLA+CD103-	5	6	-1.13296	0.257231	0.352055	ns
IFNGamma	value	BloodCD4+CLA+Th2	SkinCD4+CLA+CD103+	5	6	-2.71991	0.00653	0.02612	*
IFNGamma	value	BloodCD4+CLA+Th22	SkinCD4+CLA+CD103-	6	6	-0.210684	0.833134	0.863991	ns
IFNGamma	value	BloodCD4+CLA+Th22	SkinCD4+CLA+CD103+	6	6	-1.87509	0.0607804	0.130912	ns
IFNGamma	value	SkinCD4+CLA+CD103-	SkinCD4+CLA+CD103+	6	6	-1.66441	0.0960315	0.192063	ns
IL10	value	UnstimulatedControl	BloodCD4+CLA+CD103+	7	5	3.94271	8.06e-05	0.000751958	***
IL10	value	UnstimulatedControl	BloodCD4+CLA+Th1	7	6	2.39314	0.0167047	0.0467731	*
IL10	value	UnstimulatedControl	BloodCD4+CLA+Th17	7	6	3.95198	7.75e-05	0.000751958	***
IL10	value	UnstimulatedControl	BloodCD4+CLA+Th2	7	5	3.65483	0.000257355	0.00180149	**
IL10	value	UnstimulatedControl	BloodCD4+CLA+Th22	7	6	4.5338	5.79e-06	0.000162209	***
IL10	value	UnstimulatedControl	SkinCD4+CLA+CD103-	7	6	1.64666	0.0996282	0.185973	ns
IL10	value	UnstimulatedControl	SkinCD4+CLA+CD103+	7	6	0.933107	0.350765	0.491071	ns
IL10	value	BloodCD4+CLA+CD103+	BloodCD4+CLA+Th1	5	6	-1.61378	0.106576	0.186508	ns
IL10	value	BloodCD4+CLA+CD103+	BloodCD4+CLA+Th17	5	6	-0.18155	0.855936	0.887637	ns
IL10	value	BloodCD4+CLA+CD103+	BloodCD4+CLA+Th2	5	5	-0.266525	0.789835	0.850591	ns
IL10	value	BloodCD4+CLA+CD103+	BloodCD4+CLA+Th22	5	6	0.353014	0.724078	0.810967	ns
IL10	value	BloodCD4+CLA+CD103+	SkinCD4+CLA+CD103-	5	6	-2.29963	0.021469	0.0546485	ns
IL10	value	BloodCD4+CLA+CD103+	SkinCD4+CLA+CD103+	5	6	-2.95523	0.00312436	0.0145007	*
IL10	value	BloodCD4+CLA+Th1	BloodCD4+CLA+Th17	6	6	1.50213	0.133063	0.219162	ns
IL10	value	BloodCD4+CLA+Th1	BloodCD4+CLA+Th2	6	5	1.3354	0.181745	0.267835	ns
IL10	value	BloodCD4+CLA+Th1	BloodCD4+CLA+Th22	6	6	2.06279	0.0391328	0.084286	ns
IL10	value	BloodCD4+CLA+Th1	SkinCD4+CLA+CD103-	6	6	-0.719331	0.471937	0.625809	ns
IL10	value	BloodCD4+CLA+Th1	SkinCD4+CLA+CD103+	6	6	-1.40693	0.159449	0.248032	ns
IL10	value	BloodCD4+CLA+Th17	BloodCD4+CLA+Th2	6	5	-0.0968266	0.922864	0.922864	ns
IL10	value	BloodCD4+CLA+Th17	BloodCD4+CLA+Th22	6	6	0.560655	0.575033	0.670871	ns
IL10	value	BloodCD4+CLA+Th17	SkinCD4+CLA+CD103-	6	6	-2.22146	0.0263196	0.0614123	ns
IL10	value	BloodCD4+CLA+Th17	SkinCD4+CLA+CD103+	6	6	-2.90906	0.00362517	0.0145007	*
IL10	value	BloodCD4+CLA+Th2	BloodCD4+CLA+Th22	5	6	0.63139	0.527785	0.642521	ns
IL10	value	BloodCD4+CLA+Th2	SkinCD4+CLA+CD103-	5	6	-2.02126	0.0432533	0.0865065	ns
IL10	value	BloodCD4+CLA+Th2	SkinCD4+CLA+CD103+	5	6	-2.67685	0.00743172	0.0231209	*
IL10	value	BloodCD4+CLA+Th22	SkinCD4+CLA+CD103-	6	6	-2.78212	0.00540052	0.0189018	*
IL10	value	BloodCD4+CLA+Th22	SkinCD4+CLA+CD103+	6	6	-3.46972	0.000521011	0.00291766	**
IL10	value	SkinCD4+CLA+CD103-	SkinCD4+CLA+CD103+	6	6	-0.687596	0.491707	0.625809	ns
IL13	value	UnstimulatedControl	BloodCD4+CLA+CD103+	7	5	3.6184	0.000296425	0.00142188	**
IL13	value	UnstimulatedControl	BloodCD4+CLA+Th1	7	6	2.56073	0.0104453	0.0305287	*
IL13	value	UnstimulatedControl	BloodCD4+CLA+Th17	7	6	4.24599	2.18e-05	0.00030468	***
IL13	value	UnstimulatedControl	BloodCD4+CLA+Th2	7	5	5.06577	4.07e-07	1.14e-05	****
IL13	value	UnstimulatedControl	BloodCD4+CLA+Th22	7	6	3.61128	0.000304688	0.00142188	**
IL13	value	UnstimulatedControl	SkinCD4+CLA+CD103-	7	6	1.20376	0.228682	0.31677	ns
IL13	value	UnstimulatedControl	SkinCD4+CLA+CD103+	7	6	1.33508	0.18185	0.281484	ns
IL13	value	BloodCD4+CLA+CD103+	BloodCD4+CLA+Th1	5	6	-1.14621	0.251709	0.320357	ns
IL13	value	BloodCD4+CLA+CD103+	BloodCD4+CLA+Th17	5	6	0.402178	0.687553	0.740441	ns
IL13	value	BloodCD4+CLA+CD103+	BloodCD4+CLA+Th2	5	5	1.34	0.180246	0.281484	ns
IL13	value	BloodCD4+CLA+CD103+	BloodCD4+CLA+Th22	5	6	-0.18098	0.856383	0.888101	ns
IL13	value	BloodCD4+CLA+CD103+	SkinCD4+CLA+CD103-	5	6	-2.39296	0.016713	0.0425422	*
IL13	value	BloodCD4+CLA+CD103+	SkinCD4+CLA+CD103+	5	6	-2.27231	0.0230679	0.0496848	*
IL13	value	BloodCD4+CLA+Th1	BloodCD4+CLA+Th17	6	6	1.62396	0.104384	0.19485	ns
IL13	value	BloodCD4+CLA+Th1	BloodCD4+CLA+Th2	6	5	2.54579	0.0109031	0.0305287	*
IL13	value	BloodCD4+CLA+Th1	BloodCD4+CLA+Th22	6	6	1.01234	0.311376	0.371664	ns
IL13	value	BloodCD4+CLA+Th1	SkinCD4+CLA+CD103-	6	6	-1.30761	0.191007	0.281484	ns
IL13	value	BloodCD4+CLA+Th1	SkinCD4+CLA+CD103+	6	6	-1.18106	0.237578	0.31677	ns
IL13	value	BloodCD4+CLA+Th17	BloodCD4+CLA+Th2	6	5	0.997402	0.318569	0.371664	ns
IL13	value	BloodCD4+CLA+Th17	BloodCD4+CLA+Th22	6	6	-0.611622	0.540788	0.605682	ns
IL13	value	BloodCD4+CLA+Th17	SkinCD4+CLA+CD103-	6	6	-2.93157	0.00337256	0.0134903	*
IL13	value	BloodCD4+CLA+Th17	SkinCD4+CLA+CD103+	6	6	-2.80502	0.00503127	0.0176095	*
IL13	value	BloodCD4+CLA+Th2	BloodCD4+CLA+Th22	5	6	-1.58056	0.113978	0.199462	ns
IL13	value	BloodCD4+CLA+Th2	SkinCD4+CLA+CD103-	5	6	-3.79254	0.000149113	0.00139172	**
IL13	value	BloodCD4+CLA+Th2	SkinCD4+CLA+CD103+	5	6	-3.67189	0.000240765	0.00142188	**
IL13	value	BloodCD4+CLA+Th22	SkinCD4+CLA+CD103-	6	6	-2.31995	0.0203438	0.047469	*
IL13	value	BloodCD4+CLA+Th22	SkinCD4+CLA+CD103+	6	6	-2.1934	0.0282784	0.0565567	ns
IL13	value	SkinCD4+CLA+CD103-	SkinCD4+CLA+CD103+	6	6	0.126542	0.899303	0.899303	ns
IL17a	value	UnstimulatedControl	BloodCD4+CLA+CD103+	7	5	3.56808	0.000359605	0.00358616	**
IL17a	value	UnstimulatedControl	BloodCD4+CLA+Th1	7	6	1.68507	0.0919752	0.178684	ns
IL17a	value	UnstimulatedControl	BloodCD4+CLA+Th17	7	6	5.31782	1.05e-07	2.94e-06	****
IL17a	value	UnstimulatedControl	BloodCD4+CLA+Th2	7	5	3.1439	0.0016671	0.00777982	**
IL17a	value	UnstimulatedControl	BloodCD4+CLA+Th22	7	6	3.41391	0.000640386	0.00358616	**
IL17a	value	UnstimulatedControl	SkinCD4+CLA+CD103-	7	6	2.49478	0.0126036	0.0441126	*
IL17a	value	UnstimulatedControl	SkinCD4+CLA+CD103+	7	6	1.77261	0.0762941	0.164326	ns
IL17a	value	BloodCD4+CLA+CD103+	BloodCD4+CLA+Th1	5	6	-1.90208	0.0571603	0.15985	ns
IL17a	value	BloodCD4+CLA+CD103+	BloodCD4+CLA+Th17	5	6	1.43561	0.151113	0.232993	ns
IL17a	value	BloodCD4+CLA+CD103+	BloodCD4+CLA+Th2	5	5	-0.392712	0.694532	0.777876	ns
IL17a	value	BloodCD4+CLA+CD103+	BloodCD4+CLA+Th22	5	6	-0.313663	0.753777	0.81176	ns
IL17a	value	BloodCD4+CLA+CD103+	SkinCD4+CLA+CD103-	5	6	-1.15814	0.246807	0.34553	ns
IL17a	value	BloodCD4+CLA+CD103+	SkinCD4+CLA+CD103+	5	6	-1.82166	0.0685071	0.15985	ns
IL17a	value	BloodCD4+CLA+Th1	BloodCD4+CLA+Th17	6	6	3.5006	0.000464208	0.00358616	**
IL17a	value	BloodCD4+CLA+Th1	BloodCD4+CLA+Th2	6	5	1.49191	0.135723	0.223544	ns
IL17a	value	BloodCD4+CLA+Th1	BloodCD4+CLA+Th22	6	6	1.66595	0.0957235	0.178684	ns
IL17a	value	BloodCD4+CLA+Th1	SkinCD4+CLA+CD103-	6	6	0.780255	0.435241	0.553282	ns
IL17a	value	BloodCD4+CLA+Th1	SkinCD4+CLA+CD103+	6	6	0.0843519	0.932777	0.932777	ns
IL17a	value	BloodCD4+CLA+Th17	BloodCD4+CLA+Th2	6	5	-1.84578	0.0649235	0.15985	ns
IL17a	value	BloodCD4+CLA+Th17	BloodCD4+CLA+Th22	6	6	-1.83465	0.0665571	0.15985	ns
IL17a	value	BloodCD4+CLA+Th17	SkinCD4+CLA+CD103-	6	6	-2.72035	0.00652134	0.0260853	*
IL17a	value	BloodCD4+CLA+Th17	SkinCD4+CLA+CD103+	6	6	-3.41625	0.000634899	0.00358616	**
IL17a	value	BloodCD4+CLA+Th2	BloodCD4+CLA+Th22	5	6	0.0965116	0.923114	0.932777	ns
IL17a	value	BloodCD4+CLA+Th2	SkinCD4+CLA+CD103-	5	6	-0.747965	0.454481	0.553282	ns
IL17a	value	BloodCD4+CLA+Th2	SkinCD4+CLA+CD103+	5	6	-1.41148	0.158102	0.232993	ns
IL17a	value	BloodCD4+CLA+Th22	SkinCD4+CLA+CD103-	6	6	-0.885695	0.375782	0.501043	ns
IL17a	value	BloodCD4+CLA+Th22	SkinCD4+CLA+CD103+	6	6	-1.5816	0.113742	0.199048	ns
IL17a	value	SkinCD4+CLA+CD103-	SkinCD4+CLA+CD103+	6	6	-0.695903	0.48649	0.567571	ns
IL17f	value	UnstimulatedControl	BloodCD4+CLA+CD103+	7	5	3.67471	0.000238115	0.00195433	**
IL17f	value	UnstimulatedControl	BloodCD4+CLA+Th1	7	6	1.07431	0.282683	0.414043	ns
IL17f	value	UnstimulatedControl	BloodCD4+CLA+Th17	7	6	4.84537	1.26e-06	3.54e-05	****
IL17f	value	UnstimulatedControl	BloodCD4+CLA+Th2	7	5	1.74986	0.0801418	0.149598	ns
IL17f	value	UnstimulatedControl	BloodCD4+CLA+Th22	7	6	3.79298	0.000148849	0.00195433	**
IL17f	value	UnstimulatedControl	SkinCD4+CLA+CD103-	7	6	2.98177	0.00286591	0.0160491	*
IL17f	value	UnstimulatedControl	SkinCD4+CLA+CD103+	7	6	2.1267	0.033445	0.0936459	ns
IL17f	value	BloodCD4+CLA+CD103+	BloodCD4+CLA+Th1	5	6	-2.56635	0.0102776	0.0319748	*
IL17f	value	BloodCD4+CLA+CD103+	BloodCD4+CLA+Th17	5	6	0.898423	0.36896	0.469586	ns
IL17f	value	BloodCD4+CLA+CD103+	BloodCD4+CLA+Th2	5	5	-1.78207	0.0747386	0.149477	ns
IL17f	value	BloodCD4+CLA+CD103+	BloodCD4+CLA+Th22	5	6	-0.0684896	0.945396	0.945396	ns
IL17f	value	BloodCD4+CLA+CD103+	SkinCD4+CLA+CD103-	5	6	-0.813818	0.415749	0.485041	ns
IL17f	value	BloodCD4+CLA+CD103+	SkinCD4+CLA+CD103+	5	6	-1.59943	0.109724	0.180722	ns
IL17f	value	BloodCD4+CLA+Th1	BloodCD4+CLA+Th17	6	6	3.63388	0.000279189	0.00195433	**
IL17f	value	BloodCD4+CLA+Th1	BloodCD4+CLA+Th2	6	5	0.70504	0.480785	0.517769	ns
IL17f	value	BloodCD4+CLA+Th1	BloodCD4+CLA+Th22	6	6	2.61977	0.00879878	0.0307957	*
IL17f	value	BloodCD4+CLA+Th1	SkinCD4+CLA+CD103-	6	6	1.83807	0.0660524	0.149477	ns
IL17f	value	BloodCD4+CLA+Th1	SkinCD4+CLA+CD103+	6	6	1.01411	0.310532	0.414043	ns
IL17f	value	BloodCD4+CLA+Th17	BloodCD4+CLA+Th2	6	5	-2.75973	0.00578493	0.0269963	*
IL17f	value	BloodCD4+CLA+Th17	BloodCD4+CLA+Th22	6	6	-1.01411	0.310532	0.414043	ns
IL17f	value	BloodCD4+CLA+Th17	SkinCD4+CLA+CD103-	6	6	-1.79581	0.0725242	0.149477	ns
IL17f	value	BloodCD4+CLA+Th17	SkinCD4+CLA+CD103+	6	6	-2.61977	0.00879878	0.0307957	*
IL17f	value	BloodCD4+CLA+Th2	BloodCD4+CLA+Th22	5	6	1.79282	0.0730022	0.149477	ns
IL17f	value	BloodCD4+CLA+Th2	SkinCD4+CLA+CD103-	5	6	1.04749	0.294874	0.414043	ns
IL17f	value	BloodCD4+CLA+Th2	SkinCD4+CLA+CD103+	5	6	0.261872	0.79342	0.822806	ns
IL17f	value	BloodCD4+CLA+Th22	SkinCD4+CLA+CD103-	6	6	-0.781707	0.434387	0.486513	ns
IL17f	value	BloodCD4+CLA+Th22	SkinCD4+CLA+CD103+	6	6	-1.60567	0.108347	0.180722	ns
IL17f	value	SkinCD4+CLA+CD103-	SkinCD4+CLA+CD103+	6	6	-0.823961	0.409961	0.485041	ns
IL2	value	UnstimulatedControl	BloodCD4+CLA+CD103+	7	5	2.29797	0.0215635	0.0603778	ns
IL2	value	UnstimulatedControl	BloodCD4+CLA+Th1	7	6	3.84974	0.000118242	0.000827696	***
IL2	value	UnstimulatedControl	BloodCD4+CLA+Th17	7	6	4.12149	3.76e-05	0.000827696	***
IL2	value	UnstimulatedControl	BloodCD4+CLA+Th2	7	5	3.8988	9.67e-05	0.000827696	***
IL2	value	UnstimulatedControl	BloodCD4+CLA+Th22	7	6	3.96297	7.4e-05	0.000827696	***
IL2	value	UnstimulatedControl	SkinCD4+CLA+CD103-	7	6	2.58159	0.00983459	0.0397711	*
IL2	value	UnstimulatedControl	SkinCD4+CLA+CD103+	7	6	1.33609	0.181521	0.293261	ns
IL2	value	BloodCD4+CLA+CD103+	BloodCD4+CLA+Th1	5	6	1.31496	0.188525	0.293261	ns
IL2	value	BloodCD4+CLA+CD103+	BloodCD4+CLA+Th17	5	6	1.56463	0.11767	0.293261	ns
IL2	value	BloodCD4+CLA+CD103+	BloodCD4+CLA+Th2	5	5	1.48208	0.138318	0.293261	ns
IL2	value	BloodCD4+CLA+CD103+	BloodCD4+CLA+Th22	5	6	1.41899	0.155903	0.293261	ns
IL2	value	BloodCD4+CLA+CD103+	SkinCD4+CLA+CD103-	5	6	0.149805	0.880918	0.946935	ns
IL2	value	BloodCD4+CLA+CD103+	SkinCD4+CLA+CD103+	5	6	-0.994539	0.31996	0.426614	ns
IL2	value	BloodCD4+CLA+Th1	BloodCD4+CLA+Th17	6	6	0.261861	0.793428	0.946935	ns
IL2	value	BloodCD4+CLA+Th1	BloodCD4+CLA+Th2	6	5	0.23303	0.815738	0.946935	ns
IL2	value	BloodCD4+CLA+Th1	BloodCD4+CLA+Th22	6	6	0.109109	0.913116	0.946935	ns
IL2	value	BloodCD4+CLA+Th1	SkinCD4+CLA+CD103-	6	6	-1.22202	0.2217	0.322087	ns
IL2	value	BloodCD4+CLA+Th1	SkinCD4+CLA+CD103+	6	6	-2.42222	0.0154261	0.0479922	*
IL2	value	BloodCD4+CLA+Th17	BloodCD4+CLA+Th2	6	5	-0.016645	0.98672	0.98672	ns
IL2	value	BloodCD4+CLA+Th17	BloodCD4+CLA+Th22	6	6	-0.152753	0.878593	0.946935	ns
IL2	value	BloodCD4+CLA+Th17	SkinCD4+CLA+CD103-	6	6	-1.48388	0.13784	0.293261	ns
IL2	value	BloodCD4+CLA+Th17	SkinCD4+CLA+CD103+	6	6	-2.68408	0.00727297	0.0397711	*
IL2	value	BloodCD4+CLA+Th2	BloodCD4+CLA+Th22	5	6	-0.128999	0.897359	0.946935	ns
IL2	value	BloodCD4+CLA+Th2	SkinCD4+CLA+CD103-	5	6	-1.39818	0.162059	0.293261	ns
IL2	value	BloodCD4+CLA+Th2	SkinCD4+CLA+CD103+	5	6	-2.54252	0.0110055	0.0397711	*
IL2	value	BloodCD4+CLA+Th22	SkinCD4+CLA+CD103-	6	6	-1.33113	0.183147	0.293261	ns
IL2	value	BloodCD4+CLA+Th22	SkinCD4+CLA+CD103+	6	6	-2.53133	0.0113632	0.0397711	*
IL2	value	SkinCD4+CLA+CD103-	SkinCD4+CLA+CD103+	6	6	-1.2002	0.230062	0.322087	ns
IL22	value	UnstimulatedControl	BloodCD4+CLA+CD103+	7	5	4.11672	3.84e-05	0.000358679	***
IL22	value	UnstimulatedControl	BloodCD4+CLA+Th1	7	6	0.996793	0.318865	0.425154	ns
IL22	value	UnstimulatedControl	BloodCD4+CLA+Th17	7	6	4.66277	3.12e-06	4.86e-05	****
IL22	value	UnstimulatedControl	BloodCD4+CLA+Th2	7	5	1.84369	0.065229	0.124746	ns
IL22	value	UnstimulatedControl	BloodCD4+CLA+Th22	7	6	4.64062	3.47e-06	4.86e-05	****
IL22	value	UnstimulatedControl	SkinCD4+CLA+CD103-	7	6	2.52521	0.011563	0.0366955	*
IL22	value	UnstimulatedControl	SkinCD4+CLA+CD103+	7	6	2.76887	0.00562514	0.0225005	*
IL22	value	BloodCD4+CLA+CD103+	BloodCD4+CLA+Th1	5	6	-3.06499	0.0021768	0.0101584	*
IL22	value	BloodCD4+CLA+CD103+	BloodCD4+CLA+Th17	5	6	0.303242	0.761705	0.83705	ns
IL22	value	BloodCD4+CLA+CD103+	BloodCD4+CLA+Th2	5	5	-2.10442	0.0353415	0.089392	ns
IL22	value	BloodCD4+CLA+CD103+	BloodCD4+CLA+Th22	5	6	0.282891	0.777261	0.83705	ns
IL22	value	BloodCD4+CLA+CD103+	SkinCD4+CLA+CD103-	5	6	-1.66071	0.0967717	0.150534	ns
IL22	value	BloodCD4+CLA+CD103+	SkinCD4+CLA+CD103+	5	6	-1.43684	0.150764	0.211069	ns
IL22	value	BloodCD4+CLA+Th1	BloodCD4+CLA+Th17	6	6	3.53263	0.000411451	0.00249732	**
IL22	value	BloodCD4+CLA+Th1	BloodCD4+CLA+Th2	6	5	0.866988	0.385948	0.491207	ns
IL22	value	BloodCD4+CLA+Th1	BloodCD4+CLA+Th22	6	6	3.51128	0.000445949	0.00249732	**
IL22	value	BloodCD4+CLA+Th1	SkinCD4+CLA+CD103-	6	6	1.47282	0.1408	0.207495	ns
IL22	value	BloodCD4+CLA+Th1	SkinCD4+CLA+CD103+	6	6	1.70761	0.0877078	0.14446	ns
IL22	value	BloodCD4+CLA+Th17	BloodCD4+CLA+Th2	6	5	-2.50124	0.0123759	0.0366955	*
IL22	value	BloodCD4+CLA+Th17	BloodCD4+CLA+Th22	6	6	-0.0213452	0.98297	0.98297	ns
IL22	value	BloodCD4+CLA+Th17	SkinCD4+CLA+CD103-	6	6	-2.05981	0.0394167	0.089392	ns
IL22	value	BloodCD4+CLA+Th17	SkinCD4+CLA+CD103+	6	6	-1.82501	0.067999	0.124746	ns
IL22	value	BloodCD4+CLA+Th2	BloodCD4+CLA+Th22	5	6	2.48089	0.0131055	0.0366955	*
IL22	value	BloodCD4+CLA+Th2	SkinCD4+CLA+CD103-	5	6	0.537288	0.591068	0.68958	ns
IL22	value	BloodCD4+CLA+Th2	SkinCD4+CLA+CD103+	5	6	0.761159	0.446562	0.543641	ns
IL22	value	BloodCD4+CLA+Th22	SkinCD4+CLA+CD103-	6	6	-2.03847	0.0415034	0.089392	ns
IL22	value	BloodCD4+CLA+Th22	SkinCD4+CLA+CD103+	6	6	-1.80367	0.0712833	0.124746	ns
IL22	value	SkinCD4+CLA+CD103-	SkinCD4+CLA+CD103+	6	6	0.234797	0.814366	0.844528	ns
IL4	value	UnstimulatedControl	BloodCD4+CLA+CD103+	7	5	1.9885	0.046756	0.100705	ns
IL4	value	UnstimulatedControl	BloodCD4+CLA+Th1	7	6	3.77325	0.000161132	0.00112792	**
IL4	value	UnstimulatedControl	BloodCD4+CLA+Th17	7	6	4.47525	7.63e-06	0.000106848	***
IL4	value	UnstimulatedControl	BloodCD4+CLA+Th2	7	5	4.93999	7.81e-07	2.19e-05	****
IL4	value	UnstimulatedControl	BloodCD4+CLA+Th22	7	6	3.29063	0.000999638	0.00466498	**
IL4	value	UnstimulatedControl	SkinCD4+CLA+CD103-	7	6	1.755	0.079259	0.139138	ns
IL4	value	UnstimulatedControl	SkinCD4+CLA+CD103+	7	6	0.734907	0.462396	0.539462	ns
IL4	value	BloodCD4+CLA+CD103+	BloodCD4+CLA+Th1	5	6	1.54393	0.122605	0.201938	ns
IL4	value	BloodCD4+CLA+CD103+	BloodCD4+CLA+Th17	5	6	2.18891	0.0286031	0.0667405	ns
IL4	value	BloodCD4+CLA+CD103+	BloodCD4+CLA+Th2	5	5	2.73255	0.00628464	0.0195522	*
IL4	value	BloodCD4+CLA+CD103+	BloodCD4+CLA+Th22	5	6	1.1005	0.271113	0.345052	ns
IL4	value	BloodCD4+CLA+CD103+	SkinCD4+CLA+CD103-	5	6	-0.310399	0.756258	0.756258	ns
IL4	value	BloodCD4+CLA+CD103+	SkinCD4+CLA+CD103+	5	6	-1.24764	0.212163	0.297028	ns
IL4	value	BloodCD4+CLA+Th1	BloodCD4+CLA+Th17	6	6	0.676465	0.498746	0.544881	ns
IL4	value	BloodCD4+CLA+Th1	BloodCD4+CLA+Th2	6	5	1.31012	0.190154	0.280227	ns
IL4	value	BloodCD4+CLA+Th1	BloodCD4+CLA+Th22	6	6	-0.46507	0.641882	0.665655	ns
IL4	value	BloodCD4+CLA+Th1	SkinCD4+CLA+CD103-	6	6	-1.94484	0.0517947	0.103589	ns
IL4	value	BloodCD4+CLA+Th1	SkinCD4+CLA+CD103+	6	6	-2.92782	0.00341343	0.011947	*
IL4	value	BloodCD4+CLA+Th17	BloodCD4+CLA+Th2	6	5	0.66514	0.505961	0.544881	ns
IL4	value	BloodCD4+CLA+Th17	BloodCD4+CLA+Th22	6	6	-1.14153	0.253648	0.338197	ns
IL4	value	BloodCD4+CLA+Th17	SkinCD4+CLA+CD103-	6	6	-2.6213	0.00875948	0.0245265	*
IL4	value	BloodCD4+CLA+Th17	SkinCD4+CLA+CD103+	6	6	-3.60429	0.000313008	0.00175285	**
IL4	value	BloodCD4+CLA+Th2	BloodCD4+CLA+Th22	5	6	-1.75355	0.0795076	0.139138	ns
IL4	value	BloodCD4+CLA+Th2	SkinCD4+CLA+CD103-	5	6	-3.16445	0.00155375	0.006215	**
IL4	value	BloodCD4+CLA+Th2	SkinCD4+CLA+CD103+	5	6	-4.10169	4.1e-05	0.000382793	***
IL4	value	BloodCD4+CLA+Th22	SkinCD4+CLA+CD103-	6	6	-1.47977	0.138935	0.216122	ns
IL4	value	BloodCD4+CLA+Th22	SkinCD4+CLA+CD103+	6	6	-2.46275	0.0137874	0.0350952	*
IL4	value	SkinCD4+CLA+CD103-	SkinCD4+CLA+CD103+	6	6	-0.982988	0.325613	0.396399	ns
IL5	value	UnstimulatedControl	BloodCD4+CLA+CD103+	7	5	2.36669	0.0179481	0.0456859	*
IL5	value	UnstimulatedControl	BloodCD4+CLA+Th1	7	6	3.79813	0.000145791	0.00136072	**
IL5	value	UnstimulatedControl	BloodCD4+CLA+Th17	7	6	3.35649	0.000789392	0.00368383	**
IL5	value	UnstimulatedControl	BloodCD4+CLA+Th2	7	5	4.78373	1.72e-06	4.82e-05	****
IL5	value	UnstimulatedControl	BloodCD4+CLA+Th22	7	6	2.73819	0.00617788	0.0216226	*
IL5	value	UnstimulatedControl	SkinCD4+CLA+CD103-	7	6	1.21452	0.22455	0.337292	ns
IL5	value	UnstimulatedControl	SkinCD4+CLA+CD103+	7	6	0.264986	0.79102	0.820243	ns
IL5	value	BloodCD4+CLA+CD103+	BloodCD4+CLA+Th1	5	6	1.20109	0.229717	0.337292	ns
IL5	value	BloodCD4+CLA+CD103+	BloodCD4+CLA+Th17	5	6	0.795314	0.426431	0.497502	ns
IL5	value	BloodCD4+CLA+CD103+	BloodCD4+CLA+Th2	5	5	2.23775	0.0252375	0.0588876	ns
IL5	value	BloodCD4+CLA+CD103+	BloodCD4+CLA+Th22	5	6	0.227233	0.820243	0.820243	ns
IL5	value	BloodCD4+CLA+CD103+	SkinCD4+CLA+CD103-	5	6	-1.17268	0.240923	0.337292	ns
IL5	value	BloodCD4+CLA+CD103+	SkinCD4+CLA+CD103+	5	6	-2.04509	0.0408456	0.076245	ns
IL5	value	BloodCD4+CLA+Th1	BloodCD4+CLA+Th17	6	6	-0.425578	0.670415	0.721986	ns
IL5	value	BloodCD4+CLA+Th1	BloodCD4+CLA+Th2	6	5	1.13616	0.255888	0.341184	ns
IL5	value	BloodCD4+CLA+Th1	BloodCD4+CLA+Th22	6	6	-1.02139	0.307071	0.390818	ns
IL5	value	BloodCD4+CLA+Th1	SkinCD4+CLA+CD103-	6	6	-2.48963	0.0127876	0.0397836	*
IL5	value	BloodCD4+CLA+Th1	SkinCD4+CLA+CD103+	6	6	-3.40462	0.000662552	0.00368383	**
IL5	value	BloodCD4+CLA+Th17	BloodCD4+CLA+Th2	6	5	1.54194	0.123089	0.215406	ns
IL5	value	BloodCD4+CLA+Th17	BloodCD4+CLA+Th22	6	6	-0.595809	0.551303	0.617459	ns
IL5	value	BloodCD4+CLA+Th17	SkinCD4+CLA+CD103-	6	6	-2.06405	0.0390127	0.076245	ns
IL5	value	BloodCD4+CLA+Th17	SkinCD4+CLA+CD103+	6	6	-2.97905	0.00289147	0.0115659	*
IL5	value	BloodCD4+CLA+Th2	BloodCD4+CLA+Th22	5	6	-2.11002	0.0348568	0.0750762	ns
IL5	value	BloodCD4+CLA+Th2	SkinCD4+CLA+CD103-	5	6	-3.50993	0.000448218	0.00313753	**
IL5	value	BloodCD4+CLA+Th2	SkinCD4+CLA+CD103+	5	6	-4.38235	1.17e-05	0.000164372	***
IL5	value	BloodCD4+CLA+Th22	SkinCD4+CLA+CD103-	6	6	-1.46824	0.142038	0.233945	ns
IL5	value	BloodCD4+CLA+Th22	SkinCD4+CLA+CD103+	6	6	-2.38324	0.0171612	0.0456859	*
IL5	value	SkinCD4+CLA+CD103-	SkinCD4+CLA+CD103+	6	6	-0.914993	0.360195	0.438499	ns
IL6	value	UnstimulatedControl	BloodCD4+CLA+CD103+	7	5	3.39342	0.000690258	0.00644241	**
IL6	value	UnstimulatedControl	BloodCD4+CLA+Th1	7	6	2.64797	0.00809777	0.0453475	*
IL6	value	UnstimulatedControl	BloodCD4+CLA+Th17	7	6	3.56709	0.000360961	0.00505346	**
IL6	value	UnstimulatedControl	BloodCD4+CLA+Th2	7	5	2.86944	0.00411205	0.0287843	*
IL6	value	UnstimulatedControl	BloodCD4+CLA+Th22	7	6	4.2455	2.18e-05	0.000610701	***
IL6	value	UnstimulatedControl	SkinCD4+CLA+CD103-	7	6	2.40724	0.0160735	0.0750098	ns
IL6	value	UnstimulatedControl	SkinCD4+CLA+CD103+	7	6	2.21029	0.0270854	0.108341	ns
IL6	value	BloodCD4+CLA+CD103+	BloodCD4+CLA+Th1	5	6	-0.848498	0.396161	0.6525	ns
IL6	value	BloodCD4+CLA+CD103+	BloodCD4+CLA+Th17	5	6	-0.00402132	0.996791	0.996791	ns
IL6	value	BloodCD4+CLA+CD103+	BloodCD4+CLA+Th2	5	5	-0.485115	0.627595	0.764029	ns
IL6	value	BloodCD4+CLA+CD103+	BloodCD4+CLA+Th22	5	6	0.619283	0.53573	0.750022	ns
IL6	value	BloodCD4+CLA+CD103+	SkinCD4+CLA+CD103-	5	6	-1.06967	0.284768	0.531566	ns
IL6	value	BloodCD4+CLA+CD103+	SkinCD4+CLA+CD103+	5	6	-1.25063	0.21107	0.492496	ns
IL6	value	BloodCD4+CLA+Th1	BloodCD4+CLA+Th17	6	6	0.885695	0.375782	0.6525	ns
IL6	value	BloodCD4+CLA+Th1	BloodCD4+CLA+Th2	6	5	0.341812	0.732492	0.820392	ns
IL6	value	BloodCD4+CLA+Th1	BloodCD4+CLA+Th22	6	6	1.53942	0.123701	0.346364	ns
IL6	value	BloodCD4+CLA+Th1	SkinCD4+CLA+CD103-	6	6	-0.231968	0.816563	0.879376	ns
IL6	value	BloodCD4+CLA+Th1	SkinCD4+CLA+CD103+	6	6	-0.421759	0.673201	0.785401	ns
IL6	value	BloodCD4+CLA+Th17	BloodCD4+CLA+Th2	6	5	-0.502665	0.6152	0.764029	ns
IL6	value	BloodCD4+CLA+Th17	BloodCD4+CLA+Th22	6	6	0.653727	0.513288	0.750022	ns
IL6	value	BloodCD4+CLA+Th17	SkinCD4+CLA+CD103-	6	6	-1.11766	0.263711	0.527423	ns
IL6	value	BloodCD4+CLA+Th17	SkinCD4+CLA+CD103+	6	6	-1.30745	0.191059	0.486331	ns
IL6	value	BloodCD4+CLA+Th2	BloodCD4+CLA+Th22	5	6	1.12597	0.260179	0.527423	ns
IL6	value	BloodCD4+CLA+Th2	SkinCD4+CLA+CD103-	5	6	-0.562984	0.573446	0.764029	ns
IL6	value	BloodCD4+CLA+Th2	SkinCD4+CLA+CD103+	5	6	-0.743944	0.456911	0.71075	ns
IL6	value	BloodCD4+CLA+Th22	SkinCD4+CLA+CD103-	6	6	-1.77139	0.076496	0.237988	ns
IL6	value	BloodCD4+CLA+Th22	SkinCD4+CLA+CD103+	6	6	-1.96118	0.0498579	0.174503	ns
IL6	value	SkinCD4+CLA+CD103-	SkinCD4+CLA+CD103+	6	6	-0.189792	0.849472	0.880934	ns
IL9	value	UnstimulatedControl	BloodCD4+CLA+CD103+	7	5	4.31151	1.62e-05	0.00045401	***
IL9	value	UnstimulatedControl	BloodCD4+CLA+Th1	7	6	2.4481	0.0143612	0.0670188	ns
IL9	value	UnstimulatedControl	BloodCD4+CLA+Th17	7	6	3.51914	0.000432941	0.00606118	**
IL9	value	UnstimulatedControl	BloodCD4+CLA+Th2	7	5	3.14017	0.00168849	0.0118194	*
IL9	value	UnstimulatedControl	BloodCD4+CLA+Th22	7	6	3.27871	0.00104284	0.0097332	**
IL9	value	UnstimulatedControl	SkinCD4+CLA+CD103-	7	6	2.66668	0.00766044	0.0428985	*
IL9	value	UnstimulatedControl	SkinCD4+CLA+CD103+	7	6	2.09837	0.0358723	0.125553	ns
IL9	value	BloodCD4+CLA+CD103+	BloodCD4+CLA+Th1	5	6	-1.91991	0.0548695	0.170705	ns
IL9	value	BloodCD4+CLA+CD103+	BloodCD4+CLA+Th17	5	6	-0.935855	0.349348	0.575397	ns
IL9	value	BloodCD4+CLA+CD103+	BloodCD4+CLA+Th2	5	5	-1.08444	0.278168	0.519246	ns
IL9	value	BloodCD4+CLA+CD103+	BloodCD4+CLA+Th22	5	6	-1.15676	0.247369	0.519246	ns
IL9	value	BloodCD4+CLA+CD103+	SkinCD4+CLA+CD103-	5	6	-1.71908	0.0855997	0.239679	ns
IL9	value	BloodCD4+CLA+CD103+	SkinCD4+CLA+CD103+	5	6	-2.24123	0.0250111	0.100044	ns
IL9	value	BloodCD4+CLA+Th1	BloodCD4+CLA+Th17	6	6	1.03208	0.302033	0.528558	ns
IL9	value	BloodCD4+CLA+Th1	BloodCD4+CLA+Th2	6	5	0.787243	0.43114	0.603596	ns
IL9	value	BloodCD4+CLA+Th1	BloodCD4+CLA+Th22	6	6	0.800391	0.423484	0.603596	ns
IL9	value	BloodCD4+CLA+Th1	SkinCD4+CLA+CD103-	6	6	0.210629	0.833177	0.875234	ns
IL9	value	BloodCD4+CLA+Th1	SkinCD4+CLA+CD103+	6	6	-0.337007	0.736112	0.858797	ns
IL9	value	BloodCD4+CLA+Th17	BloodCD4+CLA+Th2	6	5	-0.196811	0.843976	0.875234	ns
IL9	value	BloodCD4+CLA+Th17	BloodCD4+CLA+Th22	6	6	-0.231692	0.816777	0.875234	ns
IL9	value	BloodCD4+CLA+Th17	SkinCD4+CLA+CD103-	6	6	-0.821454	0.411387	0.603596	ns
IL9	value	BloodCD4+CLA+Th17	SkinCD4+CLA+CD103+	6	6	-1.36909	0.170971	0.435199	ns
IL9	value	BloodCD4+CLA+Th2	BloodCD4+CLA+Th22	5	6	-0.0240993	0.980773	0.980773	ns
IL9	value	BloodCD4+CLA+Th2	SkinCD4+CLA+CD103-	5	6	-0.586415	0.557596	0.709668	ns
IL9	value	BloodCD4+CLA+Th2	SkinCD4+CLA+CD103+	5	6	-1.10857	0.267617	0.519246	ns
IL9	value	BloodCD4+CLA+Th22	SkinCD4+CLA+CD103-	6	6	-0.589762	0.55535	0.709668	ns
IL9	value	BloodCD4+CLA+Th22	SkinCD4+CLA+CD103+	6	6	-1.1374	0.255372	0.519246	ns
IL9	value	SkinCD4+CLA+CD103-	SkinCD4+CLA+CD103+	6	6	-0.547636	0.583942	0.710886	ns
TNFAlpha	value	UnstimulatedControl	BloodCD4+CLA+CD103+	7	5	2.41736	0.0156334	0.0547168	ns
TNFAlpha	value	UnstimulatedControl	BloodCD4+CLA+Th1	7	6	3.51904	0.000433107	0.00303175	**
TNFAlpha	value	UnstimulatedControl	BloodCD4+CLA+Th17	7	6	4.17476	2.98e-05	0.000417612	***
TNFAlpha	value	UnstimulatedControl	BloodCD4+CLA+Th2	7	5	4.26154	2.03e-05	0.000417612	***
TNFAlpha	value	UnstimulatedControl	BloodCD4+CLA+Th22	7	6	3.97805	6.95e-05	0.000648511	***
TNFAlpha	value	UnstimulatedControl	SkinCD4+CLA+CD103-	7	6	1.90159	0.0572242	0.123252	ns
TNFAlpha	value	UnstimulatedControl	SkinCD4+CLA+CD103+	7	6	1.11473	0.264967	0.390478	ns
TNFAlpha	value	BloodCD4+CLA+CD103+	BloodCD4+CLA+Th1	5	6	0.895663	0.370433	0.499653	ns
TNFAlpha	value	BloodCD4+CLA+CD103+	BloodCD4+CLA+Th17	5	6	1.49813	0.1341	0.234675	ns
TNFAlpha	value	BloodCD4+CLA+CD103+	BloodCD4+CLA+Th2	5	5	1.70737	0.0877526	0.175505	ns
TNFAlpha	value	BloodCD4+CLA+CD103+	BloodCD4+CLA+Th22	5	6	1.31739	0.187709	0.29409	ns
TNFAlpha	value	BloodCD4+CLA+CD103+	SkinCD4+CLA+CD103-	5	6	-0.590415	0.554913	0.647398	ns
TNFAlpha	value	BloodCD4+CLA+CD103+	SkinCD4+CLA+CD103+	5	6	-1.31337	0.189058	0.29409	ns
TNFAlpha	value	BloodCD4+CLA+Th1	BloodCD4+CLA+Th17	6	6	0.63187	0.527472	0.64214	ns
TNFAlpha	value	BloodCD4+CLA+Th1	BloodCD4+CLA+Th2	6	5	0.887631	0.37474	0.499653	ns
TNFAlpha	value	BloodCD4+CLA+Th1	BloodCD4+CLA+Th22	6	6	0.442309	0.658266	0.708902	ns
TNFAlpha	value	BloodCD4+CLA+Th1	SkinCD4+CLA+CD103-	6	6	-1.55861	0.119088	0.222298	ns
TNFAlpha	value	BloodCD4+CLA+Th1	SkinCD4+CLA+CD103+	6	6	-2.31686	0.0205116	0.0574325	ns
TNFAlpha	value	BloodCD4+CLA+Th17	BloodCD4+CLA+Th2	6	5	0.285166	0.775517	0.80424	ns
TNFAlpha	value	BloodCD4+CLA+Th17	BloodCD4+CLA+Th22	6	6	-0.189561	0.849653	0.849653	ns
TNFAlpha	value	BloodCD4+CLA+Th17	SkinCD4+CLA+CD103-	6	6	-2.19048	0.0284893	0.0725183	ns
TNFAlpha	value	BloodCD4+CLA+Th17	SkinCD4+CLA+CD103+	6	6	-2.94873	0.00319087	0.0148907	*
TNFAlpha	value	BloodCD4+CLA+Th2	BloodCD4+CLA+Th22	5	6	-0.465906	0.641283	0.708902	ns
TNFAlpha	value	BloodCD4+CLA+Th2	SkinCD4+CLA+CD103-	5	6	-2.37371	0.0176104	0.054788	ns
TNFAlpha	value	BloodCD4+CLA+Th2	SkinCD4+CLA+CD103+	5	6	-3.09667	0.00195711	0.0109598	*
TNFAlpha	value	BloodCD4+CLA+Th22	SkinCD4+CLA+CD103-	6	6	-2.00092	0.0454009	0.105935	ns
TNFAlpha	value	BloodCD4+CLA+Th22	SkinCD4+CLA+CD103+	6	6	-2.75916	0.00579494	0.0231797	*
TNFAlpha	value	SkinCD4+CLA+CD103-	SkinCD4+CLA+CD103+	6	6	-0.758244	0.448305	0.57057	ns

### Sheet: TableS1_CytokineStatsKruskalWa
cytokine	.y.	n	statistic	df	p	method
GMCSF	value	49	37.9429	7	3.11e-06	Kruskal-Wallis
IFNGamma	value	49	37.8779	7	3.2e-06	Kruskal-Wallis
IL10	value	49	38.0206	7	3e-06	Kruskal-Wallis
IL13	value	49	41.969	7	5.27e-07	Kruskal-Wallis
IL17a	value	49	35.2747	7	9.93e-06	Kruskal-Wallis
IL17f	value	49	34.8917	7	1.17e-05	Kruskal-Wallis
IL2	value	49	31.6118	7	4.79e-05	Kruskal-Wallis
IL22	value	49	40.3896	7	1.06e-06	Kruskal-Wallis
IL4	value	49	43.2432	7	2.99e-07	Kruskal-Wallis
IL5	value	49	39.5361	7	1.54e-06	Kruskal-Wallis
IL6	value	49	23.4911	7	0.0014	Kruskal-Wallis
IL9	value	49	24.1619	7	0.00107	Kruskal-Wallis
TNFAlpha	value	49	34.8474	7	1.19e-05	Kruskal-Wallis

### Sheet: TableS1_Figure Legend
Supplementary Table 1 (related to Figure 1 and Supplementary Figure 1). Statistical analysis of quantitative T cell cytokine production. A non-parametric Kruskal-Wallis test followed by post-hoc Dunn’s test for pairwise comparisons were performed. Dunn’s test p-values were adjusted using the FDR procedure.
