## Supplementary material for "T cells promote distinct transcriptional programs of cutaneous inflammatory disease in keratinocytes and dermal fibroblasts": Table S2

### Sheet: TableS2_KeratinocyteGeneExprCy
gene	.y.	group1	group2	n1	n2	statistic	p	p.adj	p.adj.signif
CSF2RA	counts	UnstimulatedControl	BloodCD4+CLA+CD103+	7	5	0.780341	0.43519	1	ns
CSF2RA	counts	UnstimulatedControl	BloodCD4+CLA+Th1	7	6	0.294768	0.768171	1	ns
CSF2RA	counts	UnstimulatedControl	BloodCD4+CLA+Th17	7	6	1.21973	0.222567	1	ns
CSF2RA	counts	UnstimulatedControl	BloodCD4+CLA+Th2	7	5	1.05076	0.29337	1	ns
CSF2RA	counts	UnstimulatedControl	BloodCD4+CLA+Th22	7	6	1.57549	0.115144	1	ns
CSF2RA	counts	UnstimulatedControl	SkinCD4+CLA+CD103-	7	5	2.15946	0.0308146	0.862808	ns
CSF2RA	counts	UnstimulatedControl	SkinCD4+CLA+CD103+	7	5	0.482884	0.629178	1	ns
CSF2RA	counts	BloodCD4+CLA+CD103+	BloodCD4+CLA+Th1	5	6	-0.483753	0.628561	1	ns
CSF2RA	counts	BloodCD4+CLA+CD103+	BloodCD4+CLA+Th17	5	6	0.366083	0.714303	1	ns
CSF2RA	counts	BloodCD4+CLA+CD103+	BloodCD4+CLA+Th2	5	5	0.250356	0.802312	1	ns
CSF2RA	counts	BloodCD4+CLA+CD103+	BloodCD4+CLA+Th22	5	6	0.692944	0.488345	1	ns
CSF2RA	counts	BloodCD4+CLA+CD103+	SkinCD4+CLA+CD103-	5	5	1.27681	0.201668	1	ns
CSF2RA	counts	BloodCD4+CLA+CD103+	SkinCD4+CLA+CD103+	5	5	-0.275391	0.783016	1	ns
CSF2RA	counts	BloodCD4+CLA+Th1	BloodCD4+CLA+Th17	6	6	0.891316	0.37276	1	ns
CSF2RA	counts	BloodCD4+CLA+Th1	BloodCD4+CLA+Th2	6	5	0.745241	0.456126	1	ns
CSF2RA	counts	BloodCD4+CLA+Th1	BloodCD4+CLA+Th22	6	6	1.23413	0.217154	1	ns
CSF2RA	counts	BloodCD4+CLA+Th1	SkinCD4+CLA+CD103-	6	5	1.81734	0.0691646	1	ns
CSF2RA	counts	BloodCD4+CLA+Th1	SkinCD4+CLA+CD103+	6	5	0.196116	0.844519	1	ns
CSF2RA	counts	BloodCD4+CLA+Th17	BloodCD4+CLA+Th2	6	5	-0.104595	0.916697	1	ns
CSF2RA	counts	BloodCD4+CLA+Th17	BloodCD4+CLA+Th22	6	6	0.342814	0.731738	1	ns
CSF2RA	counts	BloodCD4+CLA+Th17	SkinCD4+CLA+CD103-	6	5	0.967506	0.333291	1	ns
CSF2RA	counts	BloodCD4+CLA+Th17	SkinCD4+CLA+CD103+	6	5	-0.65372	0.513292	1	ns
CSF2RA	counts	BloodCD4+CLA+Th2	BloodCD4+CLA+Th22	5	6	0.431455	0.666137	1	ns
CSF2RA	counts	BloodCD4+CLA+Th2	SkinCD4+CLA+CD103-	5	5	1.02646	0.304675	1	ns
CSF2RA	counts	BloodCD4+CLA+Th2	SkinCD4+CLA+CD103+	5	5	-0.525747	0.599064	1	ns
CSF2RA	counts	BloodCD4+CLA+Th22	SkinCD4+CLA+CD103-	6	5	0.640646	0.521753	1	ns
CSF2RA	counts	BloodCD4+CLA+Th22	SkinCD4+CLA+CD103+	6	5	-0.980581	0.3268	1	ns
CSF2RA	counts	SkinCD4+CLA+CD103-	SkinCD4+CLA+CD103+	5	5	-1.55221	0.120613	1	ns
CSF2RB	counts	UnstimulatedControl	BloodCD4+CLA+CD103+	7	5	0.0148882	0.988121	1	ns
CSF2RB	counts	UnstimulatedControl	BloodCD4+CLA+Th1	7	6	1.12624	0.260064	1	ns
CSF2RB	counts	UnstimulatedControl	BloodCD4+CLA+Th17	7	6	1.99459	0.046088	1	ns
CSF2RB	counts	UnstimulatedControl	BloodCD4+CLA+Th2	7	5	-0.193547	0.846531	1	ns
CSF2RB	counts	UnstimulatedControl	BloodCD4+CLA+Th22	7	6	1.83463	0.0665608	1	ns
CSF2RB	counts	UnstimulatedControl	SkinCD4+CLA+CD103-	7	5	1.89081	0.0586502	1	ns
CSF2RB	counts	UnstimulatedControl	SkinCD4+CLA+CD103+	7	5	1.68237	0.0924969	1	ns
CSF2RB	counts	BloodCD4+CLA+CD103+	BloodCD4+CLA+Th1	5	6	1.02037	0.307553	1	ns
CSF2RB	counts	BloodCD4+CLA+CD103+	BloodCD4+CLA+Th17	5	6	1.81819	0.0690353	1	ns
CSF2RB	counts	BloodCD4+CLA+CD103+	BloodCD4+CLA+Th2	5	5	-0.192974	0.84698	1	ns
CSF2RB	counts	BloodCD4+CLA+CD103+	BloodCD4+CLA+Th22	5	6	1.67122	0.0946779	1	ns
CSF2RB	counts	BloodCD4+CLA+CD103+	SkinCD4+CLA+CD103-	5	5	1.73676	0.0824291	1	ns
CSF2RB	counts	BloodCD4+CLA+CD103+	SkinCD4+CLA+CD103+	5	5	1.54379	0.122639	1	ns
CSF2RB	counts	BloodCD4+CLA+Th1	BloodCD4+CLA+Th17	6	6	0.83676	0.402727	1	ns
CSF2RB	counts	BloodCD4+CLA+Th1	BloodCD4+CLA+Th2	6	5	-1.22192	0.221737	1	ns
CSF2RB	counts	BloodCD4+CLA+Th1	BloodCD4+CLA+Th22	6	6	0.68262	0.494847	1	ns
CSF2RB	counts	BloodCD4+CLA+Th1	SkinCD4+CLA+CD103-	6	5	0.79362	0.427416	1	ns
CSF2RB	counts	BloodCD4+CLA+Th1	SkinCD4+CLA+CD103+	6	5	0.592066	0.553806	1	ns
CSF2RB	counts	BloodCD4+CLA+Th17	BloodCD4+CLA+Th2	6	5	-2.01974	0.0434101	1	ns
CSF2RB	counts	BloodCD4+CLA+Th17	BloodCD4+CLA+Th22	6	6	-0.15414	0.877499	1	ns
CSF2RB	counts	BloodCD4+CLA+Th17	SkinCD4+CLA+CD103-	6	5	-0.00419905	0.99665	1	ns
CSF2RB	counts	BloodCD4+CLA+Th17	SkinCD4+CLA+CD103+	6	5	-0.205753	0.836984	1	ns
CSF2RB	counts	BloodCD4+CLA+Th2	BloodCD4+CLA+Th22	5	6	1.87278	0.0610993	1	ns
CSF2RB	counts	BloodCD4+CLA+Th2	SkinCD4+CLA+CD103-	5	5	1.92974	0.0536395	1	ns
CSF2RB	counts	BloodCD4+CLA+Th2	SkinCD4+CLA+CD103+	5	5	1.73676	0.0824291	1	ns
CSF2RB	counts	BloodCD4+CLA+Th22	SkinCD4+CLA+CD103-	6	5	0.142768	0.886474	1	ns
CSF2RB	counts	BloodCD4+CLA+Th22	SkinCD4+CLA+CD103+	6	5	-0.0587867	0.953122	1	ns
CSF2RB	counts	SkinCD4+CLA+CD103-	SkinCD4+CLA+CD103+	5	5	-0.192974	0.84698	1	ns
IFNGR1	counts	UnstimulatedControl	BloodCD4+CLA+CD103+	7	5	3.20621	0.00134497	0.0376592	*
IFNGR1	counts	UnstimulatedControl	BloodCD4+CLA+Th1	7	6	1.28057	0.200346	1	ns
IFNGR1	counts	UnstimulatedControl	BloodCD4+CLA+Th17	7	6	5.11249	3.17948e-07	8.90254e-06	****
IFNGR1	counts	UnstimulatedControl	BloodCD4+CLA+Th2	7	5	3.46627	0.000527732	0.0147765	*
IFNGR1	counts	UnstimulatedControl	BloodCD4+CLA+Th22	7	6	3.92641	8.62214e-05	0.0024142	**
IFNGR1	counts	UnstimulatedControl	SkinCD4+CLA+CD103-	7	5	1.46378	0.143253	1	ns
IFNGR1	counts	UnstimulatedControl	SkinCD4+CLA+CD103+	7	5	2.16595	0.0303147	0.84881	ns
IFNGR1	counts	BloodCD4+CLA+CD103+	BloodCD4+CLA+Th1	5	6	-1.92381	0.054379	1	ns
IFNGR1	counts	BloodCD4+CLA+CD103+	BloodCD4+CLA+Th17	5	6	1.59688	0.110291	1	ns
IFNGR1	counts	BloodCD4+CLA+CD103+	BloodCD4+CLA+Th2	5	5	0.240772	0.809732	1	ns
IFNGR1	counts	BloodCD4+CLA+CD103+	BloodCD4+CLA+Th22	5	6	0.507147	0.612052	1	ns
IFNGR1	counts	BloodCD4+CLA+CD103+	SkinCD4+CLA+CD103-	5	5	-1.61317	0.106707	1	ns
IFNGR1	counts	BloodCD4+CLA+CD103+	SkinCD4+CLA+CD103+	5	5	-0.963087	0.335504	1	ns
IFNGR1	counts	BloodCD4+CLA+Th1	BloodCD4+CLA+Th17	6	6	3.69253	0.000222034	0.00621694	**
IFNGR1	counts	BloodCD4+CLA+Th1	BloodCD4+CLA+Th2	6	5	2.17528	0.0296089	0.829049	ns
IFNGR1	counts	BloodCD4+CLA+Th1	BloodCD4+CLA+Th22	6	6	2.5496	0.0107845	0.301967	ns
IFNGR1	counts	BloodCD4+CLA+Th1	SkinCD4+CLA+CD103-	6	5	0.238904	0.81118	1	ns
IFNGR1	counts	BloodCD4+CLA+Th1	SkinCD4+CLA+CD103+	6	5	0.917894	0.358674	1	ns
IFNGR1	counts	BloodCD4+CLA+Th17	BloodCD4+CLA+Th2	6	5	-1.34541	0.178494	1	ns
IFNGR1	counts	BloodCD4+CLA+Th17	BloodCD4+CLA+Th22	6	6	-1.14293	0.253069	1	ns
IFNGR1	counts	BloodCD4+CLA+Th17	SkinCD4+CLA+CD103-	6	5	-3.28179	0.00103152	0.0288825	*
IFNGR1	counts	BloodCD4+CLA+Th17	SkinCD4+CLA+CD103+	6	5	-2.6028	0.0092467	0.258908	ns
IFNGR1	counts	BloodCD4+CLA+Th2	BloodCD4+CLA+Th22	5	6	0.255669	0.798206	1	ns
IFNGR1	counts	BloodCD4+CLA+Th2	SkinCD4+CLA+CD103-	5	5	-1.85394	0.0637474	1	ns
IFNGR1	counts	BloodCD4+CLA+Th2	SkinCD4+CLA+CD103+	5	5	-1.20386	0.228644	1	ns
IFNGR1	counts	BloodCD4+CLA+Th22	SkinCD4+CLA+CD103-	6	5	-2.19205	0.028376	0.794528	ns
IFNGR1	counts	BloodCD4+CLA+Th22	SkinCD4+CLA+CD103+	6	5	-1.51306	0.130265	1	ns
IFNGR1	counts	SkinCD4+CLA+CD103-	SkinCD4+CLA+CD103+	5	5	0.650084	0.515638	1	ns
IFNGR2	counts	UnstimulatedControl	BloodCD4+CLA+CD103+	7	5	2.08051	0.0374792	1	ns
IFNGR2	counts	UnstimulatedControl	BloodCD4+CLA+Th1	7	6	3.48978	0.00048341	0.0135355	*
IFNGR2	counts	UnstimulatedControl	BloodCD4+CLA+Th17	7	6	3.92316	8.73964e-05	0.0024471	**
IFNGR2	counts	UnstimulatedControl	BloodCD4+CLA+Th2	7	5	4.23903	2.24488e-05	0.000628567	***
IFNGR2	counts	UnstimulatedControl	BloodCD4+CLA+Th22	7	6	3.90035	9.60548e-05	0.00268953	**
IFNGR2	counts	UnstimulatedControl	SkinCD4+CLA+CD103-	7	5	0.910221	0.362706	1	ns
IFNGR2	counts	UnstimulatedControl	SkinCD4+CLA+CD103+	7	5	0.936227	0.349156	1	ns
IFNGR2	counts	BloodCD4+CLA+CD103+	BloodCD4+CLA+Th1	5	6	1.19452	0.232275	1	ns
IFNGR2	counts	BloodCD4+CLA+CD103+	BloodCD4+CLA+Th17	5	6	1.59269	0.111229	1	ns
IFNGR2	counts	BloodCD4+CLA+CD103+	BloodCD4+CLA+Th2	5	5	1.99841	0.0456728	1	ns
IFNGR2	counts	BloodCD4+CLA+CD103+	BloodCD4+CLA+Th22	5	6	1.57174	0.116012	1	ns
IFNGR2	counts	BloodCD4+CLA+CD103+	SkinCD4+CLA+CD103-	5	5	-1.08347	0.278599	1	ns
IFNGR2	counts	BloodCD4+CLA+CD103+	SkinCD4+CLA+CD103+	5	5	-1.0594	0.28942	1	ns
IFNGR2	counts	BloodCD4+CLA+Th1	BloodCD4+CLA+Th17	6	6	0.417608	0.676234	1	ns
IFNGR2	counts	BloodCD4+CLA+Th1	BloodCD4+CLA+Th2	6	5	0.892746	0.371993	1	ns
IFNGR2	counts	BloodCD4+CLA+Th1	BloodCD4+CLA+Th22	6	6	0.395628	0.692379	1	ns
IFNGR2	counts	BloodCD4+CLA+Th1	SkinCD4+CLA+CD103-	6	5	-2.32617	0.0200095	0.560265	ns
IFNGR2	counts	BloodCD4+CLA+Th1	SkinCD4+CLA+CD103+	6	5	-2.30102	0.0213904	0.59893	ns
IFNGR2	counts	BloodCD4+CLA+Th17	BloodCD4+CLA+Th2	6	5	0.494573	0.620901	1	ns
IFNGR2	counts	BloodCD4+CLA+Th17	BloodCD4+CLA+Th22	6	6	-0.0219793	0.982464	1	ns
IFNGR2	counts	BloodCD4+CLA+Th17	SkinCD4+CLA+CD103-	6	5	-2.72434	0.00644295	0.180403	ns
IFNGR2	counts	BloodCD4+CLA+Th17	SkinCD4+CLA+CD103+	6	5	-2.6992	0.00695073	0.194621	ns
IFNGR2	counts	BloodCD4+CLA+Th2	BloodCD4+CLA+Th22	5	6	-0.51553	0.606183	1	ns
IFNGR2	counts	BloodCD4+CLA+Th2	SkinCD4+CLA+CD103-	5	5	-3.08188	0.00205699	0.0575958	ns
IFNGR2	counts	BloodCD4+CLA+Th2	SkinCD4+CLA+CD103+	5	5	-3.0578	0.00222968	0.062431	ns
IFNGR2	counts	BloodCD4+CLA+Th22	SkinCD4+CLA+CD103-	6	5	-2.70339	0.00686368	0.192183	ns
IFNGR2	counts	BloodCD4+CLA+Th22	SkinCD4+CLA+CD103+	6	5	-2.67824	0.00740104	0.207229	ns
IFNGR2	counts	SkinCD4+CLA+CD103-	SkinCD4+CLA+CD103+	5	5	0.0240772	0.980791	1	ns
IL10RA	counts	UnstimulatedControl	BloodCD4+CLA+CD103+	7	5	0.189564	0.849651	1	ns
IL10RA	counts	UnstimulatedControl	BloodCD4+CLA+Th1	7	6	0.702179	0.482568	1	ns
IL10RA	counts	UnstimulatedControl	BloodCD4+CLA+Th17	7	6	1.80409	0.0712178	1	ns
IL10RA	counts	UnstimulatedControl	BloodCD4+CLA+Th2	7	5	2.94228	0.00325805	0.0912253	ns
IL10RA	counts	UnstimulatedControl	BloodCD4+CLA+Th22	7	6	0.145034	0.884684	1	ns
IL10RA	counts	UnstimulatedControl	SkinCD4+CLA+CD103-	7	5	-0.445678	0.65583	1	ns
IL10RA	counts	UnstimulatedControl	SkinCD4+CLA+CD103+	7	5	0.189564	0.849651	1	ns
IL10RA	counts	BloodCD4+CLA+CD103+	BloodCD4+CLA+Th1	5	6	0.461841	0.644195	1	ns
IL10RA	counts	BloodCD4+CLA+CD103+	BloodCD4+CLA+Th17	5	6	1.47425	0.140414	1	ns
IL10RA	counts	BloodCD4+CLA+CD103+	BloodCD4+CLA+Th2	5	5	2.54852	0.0108181	0.302907	ns
IL10RA	counts	BloodCD4+CLA+CD103+	BloodCD4+CLA+Th22	5	6	-0.0500517	0.960081	1	ns
IL10RA	counts	BloodCD4+CLA+CD103+	SkinCD4+CLA+CD103-	5	5	-0.58812	0.556452	1	ns
IL10RA	counts	BloodCD4+CLA+CD103+	SkinCD4+CLA+CD103+	5	5	0	1	1	ns
IL10RA	counts	BloodCD4+CLA+Th1	BloodCD4+CLA+Th17	6	6	1.06182	0.288315	1	ns
IL10RA	counts	BloodCD4+CLA+Th1	BloodCD4+CLA+Th2	6	5	2.2	0.0278068	0.778591	ns
IL10RA	counts	BloodCD4+CLA+Th1	BloodCD4+CLA+Th22	6	6	-0.536878	0.591352	1	ns
IL10RA	counts	BloodCD4+CLA+Th1	SkinCD4+CLA+CD103-	6	5	-1.07611	0.281877	1	ns
IL10RA	counts	BloodCD4+CLA+Th1	SkinCD4+CLA+CD103+	6	5	-0.461841	0.644195	1	ns
IL10RA	counts	BloodCD4+CLA+Th17	BloodCD4+CLA+Th2	6	5	1.18759	0.234995	1	ns
IL10RA	counts	BloodCD4+CLA+Th17	BloodCD4+CLA+Th22	6	6	-1.5987	0.109887	1	ns
IL10RA	counts	BloodCD4+CLA+Th17	SkinCD4+CLA+CD103-	6	5	-2.08852	0.0367507	1	ns
IL10RA	counts	BloodCD4+CLA+Th17	SkinCD4+CLA+CD103+	6	5	-1.47425	0.140414	1	ns
IL10RA	counts	BloodCD4+CLA+Th2	BloodCD4+CLA+Th22	5	6	-2.71189	0.00669	0.18732	ns
IL10RA	counts	BloodCD4+CLA+Th2	SkinCD4+CLA+CD103-	5	5	-3.13664	0.00170896	0.0478509	*
IL10RA	counts	BloodCD4+CLA+Th2	SkinCD4+CLA+CD103+	5	5	-2.54852	0.0108181	0.302907	ns
IL10RA	counts	BloodCD4+CLA+Th22	SkinCD4+CLA+CD103-	6	5	-0.56422	0.572605	1	ns
IL10RA	counts	BloodCD4+CLA+Th22	SkinCD4+CLA+CD103+	6	5	0.0500517	0.960081	1	ns
IL10RA	counts	SkinCD4+CLA+CD103-	SkinCD4+CLA+CD103+	5	5	0.58812	0.556452	1	ns
IL10RB	counts	UnstimulatedControl	BloodCD4+CLA+CD103+	7	5	1.29289	0.196051	1	ns
IL10RB	counts	UnstimulatedControl	BloodCD4+CLA+Th1	7	6	4.33046	1.48798e-05	0.000416633	***
IL10RB	counts	UnstimulatedControl	BloodCD4+CLA+Th17	7	6	3.80585	0.000141316	0.00395686	**
IL10RB	counts	UnstimulatedControl	BloodCD4+CLA+Th2	7	5	3.34738	0.00081578	0.0228418	*
IL10RB	counts	UnstimulatedControl	BloodCD4+CLA+Th22	7	6	3.44091	0.000579766	0.0162334	*
IL10RB	counts	UnstimulatedControl	SkinCD4+CLA+CD103-	7	5	1.03282	0.301687	1	ns
IL10RB	counts	UnstimulatedControl	SkinCD4+CLA+CD103+	7	5	1.18886	0.234495	1	ns
IL10RB	counts	BloodCD4+CLA+CD103+	BloodCD4+CLA+Th1	5	6	2.72853	0.00636164	0.178126	ns
IL10RB	counts	BloodCD4+CLA+CD103+	BloodCD4+CLA+Th17	5	6	2.24654	0.0246697	0.690753	ns
IL10RB	counts	BloodCD4+CLA+CD103+	BloodCD4+CLA+Th2	5	5	1.9021	0.0571585	1	ns
IL10RB	counts	BloodCD4+CLA+CD103+	BloodCD4+CLA+Th22	5	6	1.91123	0.0559748	1	ns
IL10RB	counts	BloodCD4+CLA+CD103+	SkinCD4+CLA+CD103-	5	5	-0.240772	0.809732	1	ns
IL10RB	counts	BloodCD4+CLA+CD103+	SkinCD4+CLA+CD103+	5	5	-0.0963087	0.923275	1	ns
IL10RB	counts	BloodCD4+CLA+Th1	BloodCD4+CLA+Th17	6	6	-0.505525	0.61319	1	ns
IL10RB	counts	BloodCD4+CLA+Th1	BloodCD4+CLA+Th2	6	5	-0.74186	0.458172	1	ns
IL10RB	counts	BloodCD4+CLA+Th1	BloodCD4+CLA+Th22	6	6	-0.857195	0.391337	1	ns
IL10RB	counts	BloodCD4+CLA+Th1	SkinCD4+CLA+CD103-	6	5	-2.98001	0.00288237	0.0807063	ns
IL10RB	counts	BloodCD4+CLA+Th1	SkinCD4+CLA+CD103+	6	5	-2.82913	0.00466754	0.130691	ns
IL10RB	counts	BloodCD4+CLA+Th17	BloodCD4+CLA+Th2	6	5	-0.25986	0.794971	1	ns
IL10RB	counts	BloodCD4+CLA+Th17	BloodCD4+CLA+Th22	6	6	-0.35167	0.725086	1	ns
IL10RB	counts	BloodCD4+CLA+Th17	SkinCD4+CLA+CD103-	6	5	-2.49801	0.0124892	0.349696	ns
IL10RB	counts	BloodCD4+CLA+Th17	SkinCD4+CLA+CD103+	6	5	-2.34713	0.0189188	0.529727	ns
IL10RB	counts	BloodCD4+CLA+Th2	BloodCD4+CLA+Th22	5	6	-0.0754434	0.939862	1	ns
IL10RB	counts	BloodCD4+CLA+Th2	SkinCD4+CLA+CD103-	5	5	-2.14287	0.0321237	0.899463	ns
IL10RB	counts	BloodCD4+CLA+Th2	SkinCD4+CLA+CD103+	5	5	-1.99841	0.0456728	1	ns
IL10RB	counts	BloodCD4+CLA+Th22	SkinCD4+CLA+CD103-	6	5	-2.16271	0.0305635	0.855779	ns
IL10RB	counts	BloodCD4+CLA+Th22	SkinCD4+CLA+CD103+	6	5	-2.01182	0.0442386	1	ns
IL10RB	counts	SkinCD4+CLA+CD103-	SkinCD4+CLA+CD103+	5	5	0.144463	0.885135	1	ns
IL13RA1	counts	UnstimulatedControl	BloodCD4+CLA+CD103+	7	5	3.51828	0.000434349	0.0121618	*
IL13RA1	counts	UnstimulatedControl	BloodCD4+CLA+Th1	7	6	2.48944	0.0127943	0.35824	ns
IL13RA1	counts	UnstimulatedControl	BloodCD4+CLA+Th17	7	6	2.48944	0.0127943	0.35824	ns
IL13RA1	counts	UnstimulatedControl	BloodCD4+CLA+Th2	7	5	3.85637	0.000115085	0.00322239	**
IL13RA1	counts	UnstimulatedControl	BloodCD4+CLA+Th22	7	6	3.56147	0.000368784	0.010326	*
IL13RA1	counts	UnstimulatedControl	SkinCD4+CLA+CD103-	7	5	3.02416	0.00249322	0.0698102	ns
IL13RA1	counts	UnstimulatedControl	SkinCD4+CLA+CD103+	7	5	1.9319	0.0533721	1	ns
IL13RA1	counts	BloodCD4+CLA+CD103+	BloodCD4+CLA+Th1	5	6	-1.11489	0.2649	1	ns
IL13RA1	counts	BloodCD4+CLA+CD103+	BloodCD4+CLA+Th17	5	6	-1.11489	0.2649	1	ns
IL13RA1	counts	BloodCD4+CLA+CD103+	BloodCD4+CLA+Th2	5	5	0.313003	0.754278	1	ns
IL13RA1	counts	BloodCD4+CLA+CD103+	BloodCD4+CLA+Th22	5	6	-0.12993	0.896622	1	ns
IL13RA1	counts	BloodCD4+CLA+CD103+	SkinCD4+CLA+CD103-	5	5	-0.457466	0.647336	1	ns
IL13RA1	counts	BloodCD4+CLA+CD103+	SkinCD4+CLA+CD103+	5	5	-1.46871	0.141912	1	ns
IL13RA1	counts	BloodCD4+CLA+Th1	BloodCD4+CLA+Th17	6	6	0	1	1	ns
IL13RA1	counts	BloodCD4+CLA+Th1	BloodCD4+CLA+Th2	6	5	1.44181	0.149357	1	ns
IL13RA1	counts	BloodCD4+CLA+Th1	BloodCD4+CLA+Th22	6	6	1.03303	0.30159	1	ns
IL13RA1	counts	BloodCD4+CLA+Th1	SkinCD4+CLA+CD103-	6	5	0.637077	0.524075	1	ns
IL13RA1	counts	BloodCD4+CLA+Th1	SkinCD4+CLA+CD103+	6	5	-0.41913	0.675121	1	ns
IL13RA1	counts	BloodCD4+CLA+Th17	BloodCD4+CLA+Th2	6	5	1.44181	0.149357	1	ns
IL13RA1	counts	BloodCD4+CLA+Th17	BloodCD4+CLA+Th22	6	6	1.03303	0.30159	1	ns
IL13RA1	counts	BloodCD4+CLA+Th17	SkinCD4+CLA+CD103-	6	5	0.637077	0.524075	1	ns
IL13RA1	counts	BloodCD4+CLA+Th17	SkinCD4+CLA+CD103+	6	5	-0.41913	0.675121	1	ns
IL13RA1	counts	BloodCD4+CLA+Th2	BloodCD4+CLA+Th22	5	6	-0.456851	0.647778	1	ns
IL13RA1	counts	BloodCD4+CLA+Th2	SkinCD4+CLA+CD103-	5	5	-0.770469	0.441021	1	ns
IL13RA1	counts	BloodCD4+CLA+Th2	SkinCD4+CLA+CD103+	5	5	-1.78171	0.0747964	1	ns
IL13RA1	counts	BloodCD4+CLA+Th22	SkinCD4+CLA+CD103-	6	5	-0.347878	0.727932	1	ns
IL13RA1	counts	BloodCD4+CLA+Th22	SkinCD4+CLA+CD103+	6	5	-1.40408	0.160294	1	ns
IL13RA1	counts	SkinCD4+CLA+CD103-	SkinCD4+CLA+CD103+	5	5	-1.01124	0.311901	1	ns
IL13RA2	counts	UnstimulatedControl	BloodCD4+CLA+CD103+	7	5	3.87494	0.00010665	0.00298621	**
IL13RA2	counts	UnstimulatedControl	BloodCD4+CLA+Th1	7	6	2.75989	0.005782	0.161896	ns
IL13RA2	counts	UnstimulatedControl	BloodCD4+CLA+Th17	7	6	2.69147	0.00711384	0.199187	ns
IL13RA2	counts	UnstimulatedControl	BloodCD4+CLA+Th2	7	5	4.62912	3.67215e-06	0.00010282	***
IL13RA2	counts	UnstimulatedControl	BloodCD4+CLA+Th22	7	6	3.80911	0.000139467	0.00390508	**
IL13RA2	counts	UnstimulatedControl	SkinCD4+CLA+CD103-	7	5	1.45635	0.145295	1	ns
IL13RA2	counts	UnstimulatedControl	SkinCD4+CLA+CD103+	7	5	1.71642	0.0860858	1	ns
IL13RA2	counts	BloodCD4+CLA+CD103+	BloodCD4+CLA+Th1	5	6	-1.21128	0.225786	1	ns
IL13RA2	counts	BloodCD4+CLA+CD103+	BloodCD4+CLA+Th17	5	6	-1.27415	0.202609	1	ns
IL13RA2	counts	BloodCD4+CLA+CD103+	BloodCD4+CLA+Th2	5	5	0.698238	0.485028	1	ns
IL13RA2	counts	BloodCD4+CLA+CD103+	BloodCD4+CLA+Th22	5	6	-0.247287	0.804686	1	ns
IL13RA2	counts	BloodCD4+CLA+CD103+	SkinCD4+CLA+CD103-	5	5	-2.23918	0.0251444	0.704043	ns
IL13RA2	counts	BloodCD4+CLA+CD103+	SkinCD4+CLA+CD103+	5	5	-1.99841	0.0456728	1	ns
IL13RA2	counts	BloodCD4+CLA+Th1	BloodCD4+CLA+Th17	6	6	-0.065938	0.947427	1	ns
IL13RA2	counts	BloodCD4+CLA+Th1	BloodCD4+CLA+Th2	6	5	1.94057	0.0523104	1	ns
IL13RA2	counts	BloodCD4+CLA+Th1	BloodCD4+CLA+Th22	6	6	1.01105	0.311992	1	ns
IL13RA2	counts	BloodCD4+CLA+Th1	SkinCD4+CLA+CD103-	6	5	-1.12746	0.259548	1	ns
IL13RA2	counts	BloodCD4+CLA+Th1	SkinCD4+CLA+CD103+	6	5	-0.875981	0.38104	1	ns
IL13RA2	counts	BloodCD4+CLA+Th17	BloodCD4+CLA+Th2	6	5	2.00344	0.0451301	1	ns
IL13RA2	counts	BloodCD4+CLA+Th17	BloodCD4+CLA+Th22	6	6	1.07699	0.281486	1	ns
IL13RA2	counts	BloodCD4+CLA+Th17	SkinCD4+CLA+CD103-	6	5	-1.06459	0.287062	1	ns
IL13RA2	counts	BloodCD4+CLA+Th17	SkinCD4+CLA+CD103+	6	5	-0.813112	0.416154	1	ns
IL13RA2	counts	BloodCD4+CLA+Th2	BloodCD4+CLA+Th22	5	6	-0.976572	0.328781	1	ns
IL13RA2	counts	BloodCD4+CLA+Th2	SkinCD4+CLA+CD103-	5	5	-2.93741	0.00330961	0.0926691	ns
IL13RA2	counts	BloodCD4+CLA+Th2	SkinCD4+CLA+CD103+	5	5	-2.69664	0.00700423	0.196118	ns
IL13RA2	counts	BloodCD4+CLA+Th22	SkinCD4+CLA+CD103-	6	5	-2.09146	0.0364871	1	ns
IL13RA2	counts	BloodCD4+CLA+Th22	SkinCD4+CLA+CD103+	6	5	-1.83998	0.0657712	1	ns
IL13RA2	counts	SkinCD4+CLA+CD103-	SkinCD4+CLA+CD103+	5	5	0.240772	0.809732	1	ns
IL17RA	counts	UnstimulatedControl	BloodCD4+CLA+CD103+	7	5	2.18825	0.0286517	0.802248	ns
IL17RA	counts	UnstimulatedControl	BloodCD4+CLA+Th1	7	6	1.56405	0.117806	1	ns
IL17RA	counts	UnstimulatedControl	BloodCD4+CLA+Th17	7	6	2.54484	0.0109328	0.30612	ns
IL17RA	counts	UnstimulatedControl	BloodCD4+CLA+Th2	7	5	2.31828	0.0204343	0.572159	ns
IL17RA	counts	UnstimulatedControl	BloodCD4+CLA+Th22	7	6	1.49562	0.134752	1	ns
IL17RA	counts	UnstimulatedControl	SkinCD4+CLA+CD103-	7	5	2.89042	0.00384732	0.107725	ns
IL17RA	counts	UnstimulatedControl	SkinCD4+CLA+CD103+	7	5	1.92818	0.0538324	1	ns
IL17RA	counts	BloodCD4+CLA+CD103+	BloodCD4+CLA+Th1	5	6	-0.67899	0.497144	1	ns
IL17RA	counts	BloodCD4+CLA+CD103+	BloodCD4+CLA+Th17	5	6	0.222139	0.824206	1	ns
IL17RA	counts	BloodCD4+CLA+CD103+	BloodCD4+CLA+Th2	5	5	0.120386	0.904177	1	ns
IL17RA	counts	BloodCD4+CLA+CD103+	BloodCD4+CLA+Th22	5	6	-0.74186	0.458172	1	ns
IL17RA	counts	BloodCD4+CLA+CD103+	SkinCD4+CLA+CD103-	5	5	0.650084	0.515638	1	ns
IL17RA	counts	BloodCD4+CLA+CD103+	SkinCD4+CLA+CD103+	5	5	-0.240772	0.809732	1	ns
IL17RA	counts	BloodCD4+CLA+Th1	BloodCD4+CLA+Th17	6	6	0.945112	0.344602	1	ns
IL17RA	counts	BloodCD4+CLA+Th1	BloodCD4+CLA+Th2	6	5	0.804729	0.420976	1	ns
IL17RA	counts	BloodCD4+CLA+Th1	BloodCD4+CLA+Th22	6	6	-0.065938	0.947427	1	ns
IL17RA	counts	BloodCD4+CLA+Th1	SkinCD4+CLA+CD103-	6	5	1.35798	0.17447	1	ns
IL17RA	counts	BloodCD4+CLA+Th1	SkinCD4+CLA+CD103+	6	5	0.427512	0.669006	1	ns
IL17RA	counts	BloodCD4+CLA+Th17	BloodCD4+CLA+Th2	6	5	-0.0963998	0.923203	1	ns
IL17RA	counts	BloodCD4+CLA+Th17	BloodCD4+CLA+Th22	6	6	-1.01105	0.311992	1	ns
IL17RA	counts	BloodCD4+CLA+Th17	SkinCD4+CLA+CD103-	6	5	0.456851	0.647778	1	ns
IL17RA	counts	BloodCD4+CLA+Th17	SkinCD4+CLA+CD103+	6	5	-0.473617	0.635773	1	ns
IL17RA	counts	BloodCD4+CLA+Th2	BloodCD4+CLA+Th22	5	6	-0.867599	0.385614	1	ns
IL17RA	counts	BloodCD4+CLA+Th2	SkinCD4+CLA+CD103-	5	5	0.529698	0.596322	1	ns
IL17RA	counts	BloodCD4+CLA+Th2	SkinCD4+CLA+CD103+	5	5	-0.361158	0.717982	1	ns
IL17RA	counts	BloodCD4+CLA+Th22	SkinCD4+CLA+CD103-	6	5	1.42085	0.15536	1	ns
IL17RA	counts	BloodCD4+CLA+Th22	SkinCD4+CLA+CD103+	6	5	0.490382	0.623864	1	ns
IL17RA	counts	SkinCD4+CLA+CD103-	SkinCD4+CLA+CD103+	5	5	-0.890855	0.373007	1	ns
IL17RC	counts	UnstimulatedControl	BloodCD4+CLA+CD103+	7	5	2.02849	0.04251	1	ns
IL17RC	counts	UnstimulatedControl	BloodCD4+CLA+Th1	7	6	2.96518	0.0030251	0.0847027	ns
IL17RC	counts	UnstimulatedControl	BloodCD4+CLA+Th17	7	6	3.80911	0.000139467	0.00390508	**
IL17RC	counts	UnstimulatedControl	BloodCD4+CLA+Th2	7	5	2.18453	0.0289233	0.809852	ns
IL17RC	counts	UnstimulatedControl	BloodCD4+CLA+Th22	7	6	3.30731	0.000941959	0.0263749	*
IL17RC	counts	UnstimulatedControl	SkinCD4+CLA+CD103-	7	5	5.01922	5.18819e-07	1.45269e-05	****
IL17RC	counts	UnstimulatedControl	SkinCD4+CLA+CD103+	7	5	1.50837	0.131461	1	ns
IL17RC	counts	BloodCD4+CLA+CD103+	BloodCD4+CLA+Th1	5	6	0.762816	0.445573	1	ns
IL17RC	counts	BloodCD4+CLA+CD103+	BloodCD4+CLA+Th17	5	6	1.53821	0.123998	1	ns
IL17RC	counts	BloodCD4+CLA+CD103+	BloodCD4+CLA+Th2	5	5	0.144463	0.885135	1	ns
IL17RC	counts	BloodCD4+CLA+CD103+	BloodCD4+CLA+Th22	5	6	1.07716	0.281407	1	ns
IL17RC	counts	BloodCD4+CLA+CD103+	SkinCD4+CLA+CD103-	5	5	2.76887	0.00562503	0.157501	ns
IL17RC	counts	BloodCD4+CLA+CD103+	SkinCD4+CLA+CD103+	5	5	-0.481543	0.63013	1	ns
IL17RC	counts	BloodCD4+CLA+Th1	BloodCD4+CLA+Th17	6	6	0.813236	0.416083	1	ns
IL17RC	counts	BloodCD4+CLA+Th1	BloodCD4+CLA+Th2	6	5	-0.611929	0.540584	1	ns
IL17RC	counts	BloodCD4+CLA+Th1	BloodCD4+CLA+Th22	6	6	0.32969	0.741634	1	ns
IL17RC	counts	BloodCD4+CLA+Th1	SkinCD4+CLA+CD103-	6	5	2.12918	0.0332394	0.930704	ns
IL17RC	counts	BloodCD4+CLA+Th1	SkinCD4+CLA+CD103+	6	5	-1.26577	0.205595	1	ns
IL17RC	counts	BloodCD4+CLA+Th17	BloodCD4+CLA+Th2	6	5	-1.38732	0.165344	1	ns
IL17RC	counts	BloodCD4+CLA+Th17	BloodCD4+CLA+Th22	6	6	-0.483546	0.628708	1	ns
IL17RC	counts	BloodCD4+CLA+Th17	SkinCD4+CLA+CD103-	6	5	1.35379	0.175804	1	ns
IL17RC	counts	BloodCD4+CLA+Th17	SkinCD4+CLA+CD103+	6	5	-2.04116	0.0412347	1	ns
IL17RC	counts	BloodCD4+CLA+Th2	BloodCD4+CLA+Th22	5	6	0.926277	0.354302	1	ns
IL17RC	counts	BloodCD4+CLA+Th2	SkinCD4+CLA+CD103-	5	5	2.62441	0.00867988	0.243037	ns
IL17RC	counts	BloodCD4+CLA+Th2	SkinCD4+CLA+CD103+	5	5	-0.626006	0.531311	1	ns
IL17RC	counts	BloodCD4+CLA+Th22	SkinCD4+CLA+CD103-	6	5	1.81483	0.0695498	1	ns
IL17RC	counts	BloodCD4+CLA+Th22	SkinCD4+CLA+CD103+	6	5	-1.58012	0.11408	1	ns
IL17RC	counts	SkinCD4+CLA+CD103-	SkinCD4+CLA+CD103+	5	5	-3.25042	0.00115235	0.0322659	*
IL22RA1	counts	UnstimulatedControl	BloodCD4+CLA+CD103+	7	5	1.06254	0.287989	1	ns
IL22RA1	counts	UnstimulatedControl	BloodCD4+CLA+Th1	7	6	4.54878	5.39589e-06	0.000151085	***
IL22RA1	counts	UnstimulatedControl	BloodCD4+CLA+Th17	7	6	2.56439	0.0103358	0.289402	ns
IL22RA1	counts	UnstimulatedControl	BloodCD4+CLA+Th2	7	5	1.97276	0.0485224	1	ns
IL22RA1	counts	UnstimulatedControl	BloodCD4+CLA+Th22	7	6	1.72045	0.08535	1	ns
IL22RA1	counts	UnstimulatedControl	SkinCD4+CLA+CD103-	7	5	4.26132	2.03222e-05	0.000569023	***
IL22RA1	counts	UnstimulatedControl	SkinCD4+CLA+CD103+	7	5	2.02478	0.0428902	1	ns
IL22RA1	counts	BloodCD4+CLA+CD103+	BloodCD4+CLA+Th1	5	6	3.15186	0.00162236	0.0454262	*
IL22RA1	counts	BloodCD4+CLA+CD103+	BloodCD4+CLA+Th17	5	6	1.32864	0.183966	1	ns
IL22RA1	counts	BloodCD4+CLA+CD103+	BloodCD4+CLA+Th2	5	5	0.842701	0.399396	1	ns
IL22RA1	counts	BloodCD4+CLA+CD103+	BloodCD4+CLA+Th22	5	6	0.553251	0.580091	1	ns
IL22RA1	counts	BloodCD4+CLA+CD103+	SkinCD4+CLA+CD103-	5	5	2.96149	0.00306152	0.0857227	ns
IL22RA1	counts	BloodCD4+CLA+CD103+	SkinCD4+CLA+CD103+	5	5	0.890855	0.373007	1	ns
IL22RA1	counts	BloodCD4+CLA+Th1	BloodCD4+CLA+Th17	6	6	-1.9122	0.0558501	1	ns
IL22RA1	counts	BloodCD4+CLA+Th1	BloodCD4+CLA+Th2	6	5	-2.27168	0.0231057	0.646958	ns
IL22RA1	counts	BloodCD4+CLA+Th1	BloodCD4+CLA+Th22	6	6	-2.72544	0.0064216	0.179805	ns
IL22RA1	counts	BloodCD4+CLA+Th1	SkinCD4+CLA+CD103-	6	5	-0.0586782	0.953208	1	ns
IL22RA1	counts	BloodCD4+CLA+Th1	SkinCD4+CLA+CD103+	6	5	-2.22139	0.0263247	0.737092	ns
IL22RA1	counts	BloodCD4+CLA+Th17	BloodCD4+CLA+Th2	6	5	-0.448469	0.653815	1	ns
IL22RA1	counts	BloodCD4+CLA+Th17	BloodCD4+CLA+Th22	6	6	-0.813236	0.416083	1	ns
IL22RA1	counts	BloodCD4+CLA+Th17	SkinCD4+CLA+CD103-	6	5	1.76454	0.0776417	1	ns
IL22RA1	counts	BloodCD4+CLA+Th17	SkinCD4+CLA+CD103+	6	5	-0.398173	0.690502	1	ns
IL22RA1	counts	BloodCD4+CLA+Th2	BloodCD4+CLA+Th22	5	6	-0.326921	0.743727	1	ns
IL22RA1	counts	BloodCD4+CLA+Th2	SkinCD4+CLA+CD103-	5	5	2.11879	0.0341081	0.955028	ns
IL22RA1	counts	BloodCD4+CLA+Th2	SkinCD4+CLA+CD103+	5	5	0.0481543	0.961593	1	ns
IL22RA1	counts	BloodCD4+CLA+Th22	SkinCD4+CLA+CD103-	6	5	2.53993	0.0110876	0.310452	ns
IL22RA1	counts	BloodCD4+CLA+Th22	SkinCD4+CLA+CD103+	6	5	0.377217	0.706013	1	ns
IL22RA1	counts	SkinCD4+CLA+CD103-	SkinCD4+CLA+CD103+	5	5	-2.07064	0.0383928	1	ns
IL2RG	counts	UnstimulatedControl	BloodCD4+CLA+CD103+	7	5	2.03785	0.0415652	1	ns
IL2RG	counts	UnstimulatedControl	BloodCD4+CLA+Th1	7	6	4.84545	1.26323e-06	3.53704e-05	****
IL2RG	counts	UnstimulatedControl	BloodCD4+CLA+Th17	7	6	2.74695	0.0060152	0.168426	ns
IL2RG	counts	UnstimulatedControl	BloodCD4+CLA+Th2	7	5	3.88436	0.000102601	0.00287283	**
IL2RG	counts	UnstimulatedControl	BloodCD4+CLA+Th22	7	6	3.20315	0.00135934	0.0380616	*
IL2RG	counts	UnstimulatedControl	SkinCD4+CLA+CD103-	7	5	2.37594	0.0175043	0.490119	ns
IL2RG	counts	UnstimulatedControl	SkinCD4+CLA+CD103+	7	5	0.542435	0.587519	1	ns
IL2RG	counts	BloodCD4+CLA+CD103+	BloodCD4+CLA+Th1	5	6	2.48133	0.0130893	0.366501	ns
IL2RG	counts	BloodCD4+CLA+CD103+	BloodCD4+CLA+Th17	5	6	0.553269	0.580079	1	ns
IL2RG	counts	BloodCD4+CLA+CD103+	BloodCD4+CLA+Th2	5	5	1.70954	0.0873518	1	ns
IL2RG	counts	BloodCD4+CLA+CD103+	BloodCD4+CLA+Th22	5	6	0.972413	0.330845	1	ns
IL2RG	counts	BloodCD4+CLA+CD103+	SkinCD4+CLA+CD103-	5	5	0.313014	0.75427	1	ns
IL2RG	counts	BloodCD4+CLA+CD103+	SkinCD4+CLA+CD103+	5	5	-1.38448	0.166211	1	ns
IL2RG	counts	BloodCD4+CLA+Th1	BloodCD4+CLA+Th17	6	6	-2.02217	0.0431591	1	ns
IL2RG	counts	BloodCD4+CLA+Th1	BloodCD4+CLA+Th2	6	5	-0.695778	0.486568	1	ns
IL2RG	counts	BloodCD4+CLA+Th1	BloodCD4+CLA+Th22	6	6	-1.58257	0.113521	1	ns
IL2RG	counts	BloodCD4+CLA+Th1	SkinCD4+CLA+CD103-	6	5	-2.1544	0.031209	0.873852	ns
IL2RG	counts	BloodCD4+CLA+Th1	SkinCD4+CLA+CD103+	6	5	-3.92738	8.5878e-05	0.00240458	**
IL2RG	counts	BloodCD4+CLA+Th17	BloodCD4+CLA+Th2	6	5	1.23228	0.217844	1	ns
IL2RG	counts	BloodCD4+CLA+Th17	BloodCD4+CLA+Th22	6	6	0.439601	0.660226	1	ns
IL2RG	counts	BloodCD4+CLA+Th17	SkinCD4+CLA+CD103-	6	5	-0.226338	0.820939	1	ns
IL2RG	counts	BloodCD4+CLA+Th17	SkinCD4+CLA+CD103+	6	5	-1.99931	0.0455743	1	ns
IL2RG	counts	BloodCD4+CLA+Th2	BloodCD4+CLA+Th22	5	6	-0.813138	0.416139	1	ns
IL2RG	counts	BloodCD4+CLA+Th2	SkinCD4+CLA+CD103-	5	5	-1.39652	0.162557	1	ns
IL2RG	counts	BloodCD4+CLA+Th2	SkinCD4+CLA+CD103+	5	5	-3.09402	0.00197465	0.0552903	ns
IL2RG	counts	BloodCD4+CLA+Th22	SkinCD4+CLA+CD103-	6	5	-0.645481	0.518615	1	ns
IL2RG	counts	BloodCD4+CLA+Th22	SkinCD4+CLA+CD103+	6	5	-2.41846	0.0155864	0.43642	ns
IL2RG	counts	SkinCD4+CLA+CD103-	SkinCD4+CLA+CD103+	5	5	-1.6975	0.0896028	1	ns
IL31RA	counts	UnstimulatedControl	BloodCD4+CLA+CD103+	7	5	-2.19991	0.027813	0.778764	ns
IL31RA	counts	UnstimulatedControl	BloodCD4+CLA+Th1	7	6	0.127432	0.898598	1	ns
IL31RA	counts	UnstimulatedControl	BloodCD4+CLA+Th17	7	6	-2.56008	0.0104649	0.293017	ns
IL31RA	counts	UnstimulatedControl	BloodCD4+CLA+Th2	7	5	-1.54795	0.121634	1	ns
IL31RA	counts	UnstimulatedControl	BloodCD4+CLA+Th22	7	6	-2.38853	0.0169157	0.473641	ns
IL31RA	counts	UnstimulatedControl	SkinCD4+CLA+CD103-	7	5	-1.52187	0.128041	1	ns
IL31RA	counts	UnstimulatedControl	SkinCD4+CLA+CD103+	7	5	-0.465689	0.641438	1	ns
IL31RA	counts	BloodCD4+CLA+CD103+	BloodCD4+CLA+Th1	5	6	2.24437	0.0248085	0.694639	ns
IL31RA	counts	BloodCD4+CLA+CD103+	BloodCD4+CLA+Th17	5	6	-0.224857	0.82209	1	ns
IL31RA	counts	BloodCD4+CLA+CD103+	BloodCD4+CLA+Th2	5	5	0.603602	0.546109	1	ns
IL31RA	counts	BloodCD4+CLA+CD103+	BloodCD4+CLA+Th22	5	6	-0.0672471	0.946385	1	ns
IL31RA	counts	BloodCD4+CLA+CD103+	SkinCD4+CLA+CD103-	5	5	0.627746	0.530171	1	ns
IL31RA	counts	BloodCD4+CLA+CD103+	SkinCD4+CLA+CD103+	5	5	1.60558	0.108366	1	ns
IL31RA	counts	BloodCD4+CLA+Th1	BloodCD4+CLA+Th17	6	6	-2.58975	0.0096046	0.268929	ns
IL31RA	counts	BloodCD4+CLA+Th1	BloodCD4+CLA+Th2	6	5	-1.61393	0.106543	1	ns
IL31RA	counts	BloodCD4+CLA+Th1	BloodCD4+CLA+Th22	6	6	-2.42445	0.0153318	0.42929	ns
IL31RA	counts	BloodCD4+CLA+Th1	SkinCD4+CLA+CD103-	6	5	-1.58871	0.112125	1	ns
IL31RA	counts	BloodCD4+CLA+Th1	SkinCD4+CLA+CD103+	6	5	-0.567397	0.570444	1	ns
IL31RA	counts	BloodCD4+CLA+Th17	BloodCD4+CLA+Th2	6	5	0.855299	0.392386	1	ns
IL31RA	counts	BloodCD4+CLA+Th17	BloodCD4+CLA+Th22	6	6	0.165303	0.868705	1	ns
IL31RA	counts	BloodCD4+CLA+Th17	SkinCD4+CLA+CD103-	6	5	0.880516	0.37858	1	ns
IL31RA	counts	BloodCD4+CLA+Th17	SkinCD4+CLA+CD103+	6	5	1.90183	0.0571932	1	ns
IL31RA	counts	BloodCD4+CLA+Th2	BloodCD4+CLA+Th22	5	6	-0.697688	0.485372	1	ns
IL31RA	counts	BloodCD4+CLA+Th2	SkinCD4+CLA+CD103-	5	5	0.0241441	0.980738	1	ns
IL31RA	counts	BloodCD4+CLA+Th2	SkinCD4+CLA+CD103+	5	5	1.00198	0.316354	1	ns
IL31RA	counts	BloodCD4+CLA+Th22	SkinCD4+CLA+CD103-	6	5	0.722906	0.469738	1	ns
IL31RA	counts	BloodCD4+CLA+Th22	SkinCD4+CLA+CD103+	6	5	1.74422	0.0811206	1	ns
IL31RA	counts	SkinCD4+CLA+CD103-	SkinCD4+CLA+CD103+	5	5	0.977835	0.328156	1	ns
IL4R	counts	UnstimulatedControl	BloodCD4+CLA+CD103+	7	5	2.0545	0.0399274	1	ns
IL4R	counts	UnstimulatedControl	BloodCD4+CLA+Th1	7	6	2.14405	0.0320288	0.896807	ns
IL4R	counts	UnstimulatedControl	BloodCD4+CLA+Th17	7	6	4.2881	1.80207e-05	0.00050458	***
IL4R	counts	UnstimulatedControl	BloodCD4+CLA+Th2	7	5	2.93871	0.00329577	0.0922816	ns
IL4R	counts	UnstimulatedControl	BloodCD4+CLA+Th22	7	6	3.74068	0.00018352	0.00513856	**
IL4R	counts	UnstimulatedControl	SkinCD4+CLA+CD103-	7	5	3.38082	0.000722696	0.0202355	*
IL4R	counts	UnstimulatedControl	SkinCD4+CLA+CD103+	7	5	2.26255	0.0236635	0.662577	ns
IL4R	counts	BloodCD4+CLA+CD103+	BloodCD4+CLA+Th1	5	6	-0.0167652	0.986624	1	ns
IL4R	counts	BloodCD4+CLA+CD103+	BloodCD4+CLA+Th17	5	6	1.95314	0.0508025	1	ns
IL4R	counts	BloodCD4+CLA+CD103+	BloodCD4+CLA+Th2	5	5	0.818624	0.413001	1	ns
IL4R	counts	BloodCD4+CLA+CD103+	BloodCD4+CLA+Th22	5	6	1.45019	0.147006	1	ns
IL4R	counts	BloodCD4+CLA+CD103+	SkinCD4+CLA+CD103-	5	5	1.22794	0.219471	1	ns
IL4R	counts	BloodCD4+CLA+CD103+	SkinCD4+CLA+CD103+	5	5	0.192617	0.847259	1	ns
IL4R	counts	BloodCD4+CLA+Th1	BloodCD4+CLA+Th17	6	6	2.06606	0.0388229	1	ns
IL4R	counts	BloodCD4+CLA+Th1	BloodCD4+CLA+Th2	6	5	0.87179	0.383323	1	ns
IL4R	counts	BloodCD4+CLA+Th1	BloodCD4+CLA+Th22	6	6	1.53855	0.123913	1	ns
IL4R	counts	BloodCD4+CLA+Th1	SkinCD4+CLA+CD103-	6	5	1.2993	0.19384	1	ns
IL4R	counts	BloodCD4+CLA+Th1	SkinCD4+CLA+CD103+	6	5	0.217947	0.82747	1	ns
IL4R	counts	BloodCD4+CLA+Th17	BloodCD4+CLA+Th2	6	5	-1.09812	0.272152	1	ns
IL4R	counts	BloodCD4+CLA+Th17	BloodCD4+CLA+Th22	6	6	-0.527504	0.597843	1	ns
IL4R	counts	BloodCD4+CLA+Th17	SkinCD4+CLA+CD103-	6	5	-0.670608	0.502471	1	ns
IL4R	counts	BloodCD4+CLA+Th17	SkinCD4+CLA+CD103+	6	5	-1.75196	0.0797803	1	ns
IL4R	counts	BloodCD4+CLA+Th2	BloodCD4+CLA+Th22	5	6	0.595164	0.551734	1	ns
IL4R	counts	BloodCD4+CLA+Th2	SkinCD4+CLA+CD103-	5	5	0.409312	0.682311	1	ns
IL4R	counts	BloodCD4+CLA+Th2	SkinCD4+CLA+CD103+	5	5	-0.626006	0.531311	1	ns
IL4R	counts	BloodCD4+CLA+Th22	SkinCD4+CLA+CD103-	6	5	-0.167652	0.866857	1	ns
IL4R	counts	BloodCD4+CLA+Th22	SkinCD4+CLA+CD103+	6	5	-1.24901	0.211663	1	ns
IL4R	counts	SkinCD4+CLA+CD103-	SkinCD4+CLA+CD103+	5	5	-1.03532	0.30052	1	ns
IL6R	counts	UnstimulatedControl	BloodCD4+CLA+CD103+	7	5	0.468114	0.639703	1	ns
IL6R	counts	UnstimulatedControl	BloodCD4+CLA+Th1	7	6	-1.68787	0.0914363	1	ns
IL6R	counts	UnstimulatedControl	BloodCD4+CLA+Th17	7	6	-0.775508	0.43804	1	ns
IL6R	counts	UnstimulatedControl	BloodCD4+CLA+Th2	7	5	-2.0545	0.0399274	1	ns
IL6R	counts	UnstimulatedControl	BloodCD4+CLA+Th22	7	6	-2.05281	0.0400906	1	ns
IL6R	counts	UnstimulatedControl	SkinCD4+CLA+CD103-	7	5	0.98824	0.323035	1	ns
IL6R	counts	UnstimulatedControl	SkinCD4+CLA+CD103+	7	5	1.06626	0.286307	1	ns
IL6R	counts	BloodCD4+CLA+CD103+	BloodCD4+CLA+Th1	5	6	-2.00344	0.0451301	1	ns
IL6R	counts	BloodCD4+CLA+CD103+	BloodCD4+CLA+Th17	5	6	-1.16518	0.243946	1	ns
IL6R	counts	BloodCD4+CLA+CD103+	BloodCD4+CLA+Th2	5	5	-2.33549	0.0195181	0.546506	ns
IL6R	counts	BloodCD4+CLA+CD103+	BloodCD4+CLA+Th22	5	6	-2.33874	0.0193487	0.541763	ns
IL6R	counts	BloodCD4+CLA+CD103+	SkinCD4+CLA+CD103-	5	5	0.481543	0.63013	1	ns
IL6R	counts	BloodCD4+CLA+CD103+	SkinCD4+CLA+CD103+	5	5	0.553775	0.579733	1	ns
IL6R	counts	BloodCD4+CLA+Th1	BloodCD4+CLA+Th17	6	6	0.879174	0.379307	1	ns
IL6R	counts	BloodCD4+CLA+Th1	BloodCD4+CLA+Th2	6	5	-0.435895	0.662913	1	ns
IL6R	counts	BloodCD4+CLA+Th1	BloodCD4+CLA+Th22	6	6	-0.35167	0.725086	1	ns
IL6R	counts	BloodCD4+CLA+Th1	SkinCD4+CLA+CD103-	6	5	2.5064	0.0121969	0.341513	ns
IL6R	counts	BloodCD4+CLA+Th1	SkinCD4+CLA+CD103+	6	5	2.58184	0.00982754	0.275171	ns
IL6R	counts	BloodCD4+CLA+Th17	BloodCD4+CLA+Th2	6	5	-1.27415	0.202609	1	ns
IL6R	counts	BloodCD4+CLA+Th17	BloodCD4+CLA+Th22	6	6	-1.23084	0.218381	1	ns
IL6R	counts	BloodCD4+CLA+Th17	SkinCD4+CLA+CD103-	6	5	1.66814	0.0952887	1	ns
IL6R	counts	BloodCD4+CLA+Th17	SkinCD4+CLA+CD103+	6	5	1.74358	0.0812324	1	ns
IL6R	counts	BloodCD4+CLA+Th2	BloodCD4+CLA+Th22	5	6	0.100591	0.919875	1	ns
IL6R	counts	BloodCD4+CLA+Th2	SkinCD4+CLA+CD103-	5	5	2.81703	0.00484702	0.135716	ns
IL6R	counts	BloodCD4+CLA+Th2	SkinCD4+CLA+CD103+	5	5	2.88926	0.00386149	0.108122	ns
IL6R	counts	BloodCD4+CLA+Th22	SkinCD4+CLA+CD103-	6	5	2.8417	0.00448737	0.125646	ns
IL6R	counts	BloodCD4+CLA+Th22	SkinCD4+CLA+CD103+	6	5	2.91714	0.00353254	0.0989111	ns
IL6R	counts	SkinCD4+CLA+CD103-	SkinCD4+CLA+CD103+	5	5	0.0722315	0.942418	1	ns
IL6ST	counts	UnstimulatedControl	BloodCD4+CLA+CD103+	7	5	2.75295	0.00590601	0.165368	ns
IL6ST	counts	UnstimulatedControl	BloodCD4+CLA+Th1	7	6	3.45394	0.000552457	0.0154688	*
IL6ST	counts	UnstimulatedControl	BloodCD4+CLA+Th17	7	6	4.64001	3.48389e-06	9.75488e-05	****
IL6ST	counts	UnstimulatedControl	BloodCD4+CLA+Th2	7	5	1.81673	0.0692589	1	ns
IL6ST	counts	UnstimulatedControl	BloodCD4+CLA+Th22	7	6	3.18023	0.00147157	0.0412039	*
IL6ST	counts	UnstimulatedControl	SkinCD4+CLA+CD103-	7	5	0.8805	0.378589	1	ns
IL6ST	counts	UnstimulatedControl	SkinCD4+CLA+CD103+	7	5	1.08855	0.276352	1	ns
IL6ST	counts	BloodCD4+CLA+CD103+	BloodCD4+CLA+Th1	5	6	0.511338	0.609114	1	ns
IL6ST	counts	BloodCD4+CLA+CD103+	BloodCD4+CLA+Th17	5	6	1.60108	0.10936	1	ns
IL6ST	counts	BloodCD4+CLA+CD103+	BloodCD4+CLA+Th2	5	5	-0.866778	0.386064	1	ns
IL6ST	counts	BloodCD4+CLA+CD103+	BloodCD4+CLA+Th22	5	6	0.25986	0.794971	1	ns
IL6ST	counts	BloodCD4+CLA+CD103+	SkinCD4+CLA+CD103-	5	5	-1.73356	0.0829968	1	ns
IL6ST	counts	BloodCD4+CLA+CD103+	SkinCD4+CLA+CD103+	5	5	-1.54094	0.123332	1	ns
IL6ST	counts	BloodCD4+CLA+Th1	BloodCD4+CLA+Th17	6	6	1.14293	0.253069	1	ns
IL6ST	counts	BloodCD4+CLA+Th1	BloodCD4+CLA+Th2	6	5	-1.41666	0.156583	1	ns
IL6ST	counts	BloodCD4+CLA+Th1	BloodCD4+CLA+Th22	6	6	-0.263752	0.791971	1	ns
IL6ST	counts	BloodCD4+CLA+Th1	SkinCD4+CLA+CD103-	6	5	-2.32198	0.0202341	0.566554	ns
IL6ST	counts	BloodCD4+CLA+Th1	SkinCD4+CLA+CD103+	6	5	-2.1208	0.0339389	0.95029	ns
IL6ST	counts	BloodCD4+CLA+Th17	BloodCD4+CLA+Th2	6	5	-2.5064	0.0121969	0.341513	ns
IL6ST	counts	BloodCD4+CLA+Th17	BloodCD4+CLA+Th22	6	6	-1.40668	0.159523	1	ns
IL6ST	counts	BloodCD4+CLA+Th17	SkinCD4+CLA+CD103-	6	5	-3.41172	0.000645553	0.0180755	*
IL6ST	counts	BloodCD4+CLA+Th17	SkinCD4+CLA+CD103+	6	5	-3.21053	0.00132489	0.0370968	*
IL6ST	counts	BloodCD4+CLA+Th2	BloodCD4+CLA+Th22	5	6	1.16518	0.243946	1	ns
IL6ST	counts	BloodCD4+CLA+Th2	SkinCD4+CLA+CD103-	5	5	-0.866778	0.386064	1	ns
IL6ST	counts	BloodCD4+CLA+Th2	SkinCD4+CLA+CD103+	5	5	-0.674161	0.500209	1	ns
IL6ST	counts	BloodCD4+CLA+Th22	SkinCD4+CLA+CD103-	6	5	-2.0705	0.0384055	1	ns
IL6ST	counts	BloodCD4+CLA+Th22	SkinCD4+CLA+CD103+	6	5	-1.86932	0.0615785	1	ns
IL6ST	counts	SkinCD4+CLA+CD103-	SkinCD4+CLA+CD103+	5	5	0.192617	0.847259	1	ns
OSMR	counts	UnstimulatedControl	BloodCD4+CLA+CD103+	7	5	2.31456	0.0206369	0.577833	ns
OSMR	counts	UnstimulatedControl	BloodCD4+CLA+Th1	7	6	2.75989	0.005782	0.161896	ns
OSMR	counts	UnstimulatedControl	BloodCD4+CLA+Th17	7	6	5.26889	1.37251e-07	3.84303e-06	****
OSMR	counts	UnstimulatedControl	BloodCD4+CLA+Th2	7	5	3.56287	0.000366829	0.0102712	*
OSMR	counts	UnstimulatedControl	BloodCD4+CLA+Th22	7	6	3.69507	0.00021983	0.00615523	**
OSMR	counts	UnstimulatedControl	SkinCD4+CLA+CD103-	7	5	1.71642	0.0860858	1	ns
OSMR	counts	UnstimulatedControl	SkinCD4+CLA+CD103+	7	5	1.27431	0.202554	1	ns
OSMR	counts	BloodCD4+CLA+CD103+	BloodCD4+CLA+Th1	5	6	0.297582	0.766022	1	ns
OSMR	counts	BloodCD4+CLA+CD103+	BloodCD4+CLA+Th17	5	6	2.6028	0.0092467	0.258908	ns
OSMR	counts	BloodCD4+CLA+CD103+	BloodCD4+CLA+Th2	5	5	1.1557	0.247802	1	ns
OSMR	counts	BloodCD4+CLA+CD103+	BloodCD4+CLA+Th22	5	6	1.1568	0.247355	1	ns
OSMR	counts	BloodCD4+CLA+CD103+	SkinCD4+CLA+CD103-	5	5	-0.553775	0.579733	1	ns
OSMR	counts	BloodCD4+CLA+CD103+	SkinCD4+CLA+CD103+	5	5	-0.963087	0.335504	1	ns
OSMR	counts	BloodCD4+CLA+Th1	BloodCD4+CLA+Th17	6	6	2.41773	0.0156177	0.437296	ns
OSMR	counts	BloodCD4+CLA+Th1	BloodCD4+CLA+Th2	6	5	0.909512	0.36308	1	ns
OSMR	counts	BloodCD4+CLA+Th1	BloodCD4+CLA+Th22	6	6	0.901153	0.367507	1	ns
OSMR	counts	BloodCD4+CLA+Th1	SkinCD4+CLA+CD103-	6	5	-0.875981	0.38104	1	ns
OSMR	counts	BloodCD4+CLA+Th1	SkinCD4+CLA+CD103+	6	5	-1.30349	0.192406	1	ns
OSMR	counts	BloodCD4+CLA+Th17	BloodCD4+CLA+Th2	6	5	-1.3957	0.162804	1	ns
OSMR	counts	BloodCD4+CLA+Th17	BloodCD4+CLA+Th22	6	6	-1.51658	0.129374	1	ns
OSMR	counts	BloodCD4+CLA+Th17	SkinCD4+CLA+CD103-	6	5	-3.18119	0.00146669	0.0410673	*
OSMR	counts	BloodCD4+CLA+Th17	SkinCD4+CLA+CD103+	6	5	-3.60871	0.000307727	0.00861635	**
OSMR	counts	BloodCD4+CLA+Th2	BloodCD4+CLA+Th22	5	6	-0.0502956	0.959887	1	ns
OSMR	counts	BloodCD4+CLA+Th2	SkinCD4+CLA+CD103-	5	5	-1.70948	0.0873622	1	ns
OSMR	counts	BloodCD4+CLA+Th2	SkinCD4+CLA+CD103+	5	5	-2.11879	0.0341081	0.955028	ns
OSMR	counts	BloodCD4+CLA+Th22	SkinCD4+CLA+CD103-	6	5	-1.7352	0.0827059	1	ns
OSMR	counts	BloodCD4+CLA+Th22	SkinCD4+CLA+CD103+	6	5	-2.16271	0.0305635	0.855779	ns
OSMR	counts	SkinCD4+CLA+CD103-	SkinCD4+CLA+CD103+	5	5	-0.409312	0.682311	1	ns
TGFBR1	counts	UnstimulatedControl	BloodCD4+CLA+CD103+	7	5	-0.705886	0.480259	1	ns
TGFBR1	counts	UnstimulatedControl	BloodCD4+CLA+Th1	7	6	-0.765732	0.443836	1	ns
TGFBR1	counts	UnstimulatedControl	BloodCD4+CLA+Th17	7	6	-1.7009	0.0889611	1	ns
TGFBR1	counts	UnstimulatedControl	BloodCD4+CLA+Th2	7	5	-0.159753	0.873076	1	ns
TGFBR1	counts	UnstimulatedControl	BloodCD4+CLA+Th22	7	6	-1.81495	0.0695318	1	ns
TGFBR1	counts	UnstimulatedControl	SkinCD4+CLA+CD103-	7	5	-3.17649	0.00149071	0.0417399	*
TGFBR1	counts	UnstimulatedControl	SkinCD4+CLA+CD103+	7	5	-3.28051	0.00103619	0.0290134	*
TGFBR1	counts	BloodCD4+CLA+CD103+	BloodCD4+CLA+Th1	5	6	-0.0209565	0.98328	1	ns
TGFBR1	counts	BloodCD4+CLA+CD103+	BloodCD4+CLA+Th17	5	6	-0.880172	0.378766	1	ns
TGFBR1	counts	BloodCD4+CLA+CD103+	BloodCD4+CLA+Th2	5	5	0.505621	0.613123	1	ns
TGFBR1	counts	BloodCD4+CLA+CD103+	BloodCD4+CLA+Th22	5	6	-0.984955	0.324646	1	ns
TGFBR1	counts	BloodCD4+CLA+CD103+	SkinCD4+CLA+CD103-	5	5	-2.28733	0.0221765	0.620942	ns
TGFBR1	counts	BloodCD4+CLA+CD103+	SkinCD4+CLA+CD103+	5	5	-2.38364	0.0171424	0.479986	ns
TGFBR1	counts	BloodCD4+CLA+Th1	BloodCD4+CLA+Th17	6	6	-0.901153	0.367507	1	ns
TGFBR1	counts	BloodCD4+CLA+Th1	BloodCD4+CLA+Th2	6	5	0.54906	0.582964	1	ns
TGFBR1	counts	BloodCD4+CLA+Th1	BloodCD4+CLA+Th22	6	6	-1.01105	0.311992	1	ns
TGFBR1	counts	BloodCD4+CLA+Th1	SkinCD4+CLA+CD103-	6	5	-2.36808	0.0178805	0.500655	ns
TGFBR1	counts	BloodCD4+CLA+Th1	SkinCD4+CLA+CD103+	6	5	-2.46867	0.0135615	0.379721	ns
TGFBR1	counts	BloodCD4+CLA+Th17	BloodCD4+CLA+Th2	6	5	1.40828	0.159049	1	ns
TGFBR1	counts	BloodCD4+CLA+Th17	BloodCD4+CLA+Th22	6	6	-0.109897	0.912491	1	ns
TGFBR1	counts	BloodCD4+CLA+Th17	SkinCD4+CLA+CD103-	6	5	-1.50887	0.131333	1	ns
TGFBR1	counts	BloodCD4+CLA+Th17	SkinCD4+CLA+CD103+	6	5	-1.60946	0.107516	1	ns
TGFBR1	counts	BloodCD4+CLA+Th2	BloodCD4+CLA+Th22	5	6	-1.51306	0.130265	1	ns
TGFBR1	counts	BloodCD4+CLA+Th2	SkinCD4+CLA+CD103-	5	5	-2.79295	0.00522295	0.146243	ns
TGFBR1	counts	BloodCD4+CLA+Th2	SkinCD4+CLA+CD103+	5	5	-2.88926	0.00386149	0.108122	ns
TGFBR1	counts	BloodCD4+CLA+Th22	SkinCD4+CLA+CD103-	6	5	-1.40408	0.160294	1	ns
TGFBR1	counts	BloodCD4+CLA+Th22	SkinCD4+CLA+CD103+	6	5	-1.50468	0.132407	1	ns
TGFBR1	counts	SkinCD4+CLA+CD103-	SkinCD4+CLA+CD103+	5	5	-0.0963087	0.923275	1	ns
TGFBR2	counts	UnstimulatedControl	BloodCD4+CLA+CD103+	7	5	-2.12509	0.0335793	0.940221	ns
TGFBR2	counts	UnstimulatedControl	BloodCD4+CLA+Th1	7	6	-3.37248	0.000744943	0.0208584	*
TGFBR2	counts	UnstimulatedControl	BloodCD4+CLA+Th17	7	6	-4.05675	4.97598e-05	0.00139328	**
TGFBR2	counts	UnstimulatedControl	BloodCD4+CLA+Th2	7	5	-3.91952	8.87242e-05	0.00248428	**
TGFBR2	counts	UnstimulatedControl	BloodCD4+CLA+Th22	7	6	-3.53214	0.000412205	0.0115417	*
TGFBR2	counts	UnstimulatedControl	SkinCD4+CLA+CD103-	7	5	-0.434677	0.663797	1	ns
TGFBR2	counts	UnstimulatedControl	SkinCD4+CLA+CD103+	7	5	-1.08483	0.277995	1	ns
TGFBR2	counts	BloodCD4+CLA+CD103+	BloodCD4+CLA+Th1	5	6	-1.04363	0.296655	1	ns
TGFBR2	counts	BloodCD4+CLA+CD103+	BloodCD4+CLA+Th17	5	6	-1.67233	0.0944597	1	ns
TGFBR2	counts	BloodCD4+CLA+CD103+	BloodCD4+CLA+Th2	5	5	-1.66132	0.0966482	1	ns
TGFBR2	counts	BloodCD4+CLA+CD103+	BloodCD4+CLA+Th22	5	6	-1.19033	0.233917	1	ns
TGFBR2	counts	BloodCD4+CLA+CD103+	SkinCD4+CLA+CD103-	5	5	1.56502	0.117579	1	ns
TGFBR2	counts	BloodCD4+CLA+CD103+	SkinCD4+CLA+CD103+	5	5	0.963087	0.335504	1	ns
TGFBR2	counts	BloodCD4+CLA+Th1	BloodCD4+CLA+Th17	6	6	-0.65938	0.509651	1	ns
TGFBR2	counts	BloodCD4+CLA+Th1	BloodCD4+CLA+Th2	6	5	-0.691564	0.489211	1	ns
TGFBR2	counts	BloodCD4+CLA+Th1	BloodCD4+CLA+Th22	6	6	-0.153855	0.877724	1	ns
TGFBR2	counts	BloodCD4+CLA+Th1	SkinCD4+CLA+CD103-	6	5	2.67824	0.00740104	0.207229	ns
TGFBR2	counts	BloodCD4+CLA+Th1	SkinCD4+CLA+CD103+	6	5	2.04954	0.0404089	1	ns
TGFBR2	counts	BloodCD4+CLA+Th17	BloodCD4+CLA+Th2	6	5	-0.0628695	0.94987	1	ns
TGFBR2	counts	BloodCD4+CLA+Th17	BloodCD4+CLA+Th22	6	6	0.505525	0.61319	1	ns
TGFBR2	counts	BloodCD4+CLA+Th17	SkinCD4+CLA+CD103-	6	5	3.30693	0.000943232	0.0264105	*
TGFBR2	counts	BloodCD4+CLA+Th17	SkinCD4+CLA+CD103+	6	5	2.67824	0.00740104	0.207229	ns
TGFBR2	counts	BloodCD4+CLA+Th2	BloodCD4+CLA+Th22	5	6	0.544869	0.585844	1	ns
TGFBR2	counts	BloodCD4+CLA+Th2	SkinCD4+CLA+CD103-	5	5	3.22634	0.00125384	0.0351075	*
TGFBR2	counts	BloodCD4+CLA+Th2	SkinCD4+CLA+CD103+	5	5	2.62441	0.00867988	0.243037	ns
TGFBR2	counts	BloodCD4+CLA+Th22	SkinCD4+CLA+CD103-	6	5	2.82493	0.00472903	0.132413	ns
TGFBR2	counts	BloodCD4+CLA+Th22	SkinCD4+CLA+CD103+	6	5	2.19624	0.0280748	0.786094	ns
TGFBR2	counts	SkinCD4+CLA+CD103-	SkinCD4+CLA+CD103+	5	5	-0.601929	0.547221	1	ns
TNFRSF1A	counts	UnstimulatedControl	BloodCD4+CLA+CD103+	7	5	2.19568	0.0281151	0.787224	ns
TNFRSF1A	counts	UnstimulatedControl	BloodCD4+CLA+Th1	7	6	3.55169	0.000382759	0.0107172	*
TNFRSF1A	counts	UnstimulatedControl	BloodCD4+CLA+Th17	7	6	4.30439	1.67444e-05	0.000468843	***
TNFRSF1A	counts	UnstimulatedControl	BloodCD4+CLA+Th2	7	5	1.10341	0.269849	1	ns
TNFRSF1A	counts	UnstimulatedControl	BloodCD4+CLA+Th22	7	6	2.43405	0.0149309	0.418065	ns
TNFRSF1A	counts	UnstimulatedControl	SkinCD4+CLA+CD103-	7	5	3.83407	0.000126038	0.00352907	**
TNFRSF1A	counts	UnstimulatedControl	SkinCD4+CLA+CD103+	7	5	1.36347	0.172733	1	ns
TNFRSF1A	counts	BloodCD4+CLA+CD103+	BloodCD4+CLA+Th1	5	6	1.14003	0.254273	1	ns
TNFRSF1A	counts	BloodCD4+CLA+CD103+	BloodCD4+CLA+Th17	5	6	1.8316	0.0670115	1	ns
TNFRSF1A	counts	BloodCD4+CLA+CD103+	BloodCD4+CLA+Th2	5	5	-1.01124	0.311901	1	ns
TNFRSF1A	counts	BloodCD4+CLA+CD103+	BloodCD4+CLA+Th22	5	6	0.113165	0.9099	1	ns
TNFRSF1A	counts	BloodCD4+CLA+CD103+	SkinCD4+CLA+CD103-	5	5	1.51686	0.129302	1	ns
TNFRSF1A	counts	BloodCD4+CLA+CD103+	SkinCD4+CLA+CD103+	5	5	-0.770469	0.441021	1	ns
TNFRSF1A	counts	BloodCD4+CLA+Th1	BloodCD4+CLA+Th17	6	6	0.725319	0.468257	1	ns
TNFRSF1A	counts	BloodCD4+CLA+Th1	BloodCD4+CLA+Th2	6	5	-2.19624	0.0280748	0.786094	ns
TNFRSF1A	counts	BloodCD4+CLA+Th1	BloodCD4+CLA+Th22	6	6	-1.07699	0.281486	1	ns
TNFRSF1A	counts	BloodCD4+CLA+Th1	SkinCD4+CLA+CD103-	6	5	0.444278	0.656842	1	ns
TNFRSF1A	counts	BloodCD4+CLA+Th1	SkinCD4+CLA+CD103+	6	5	-1.94476	0.0518036	1	ns
TNFRSF1A	counts	BloodCD4+CLA+Th17	BloodCD4+CLA+Th2	6	5	-2.8878	0.00387942	0.108624	ns
TNFRSF1A	counts	BloodCD4+CLA+Th17	BloodCD4+CLA+Th22	6	6	-1.80231	0.0714972	1	ns
TNFRSF1A	counts	BloodCD4+CLA+Th17	SkinCD4+CLA+CD103-	6	5	-0.247287	0.804686	1	ns
TNFRSF1A	counts	BloodCD4+CLA+Th17	SkinCD4+CLA+CD103+	6	5	-2.63633	0.00838092	0.234666	ns
TNFRSF1A	counts	BloodCD4+CLA+Th2	BloodCD4+CLA+Th22	5	6	1.16937	0.242254	1	ns
TNFRSF1A	counts	BloodCD4+CLA+Th2	SkinCD4+CLA+CD103-	5	5	2.5281	0.0114681	0.321106	ns
TNFRSF1A	counts	BloodCD4+CLA+Th2	SkinCD4+CLA+CD103+	5	5	0.240772	0.809732	1	ns
TNFRSF1A	counts	BloodCD4+CLA+Th22	SkinCD4+CLA+CD103-	6	5	1.47115	0.141252	1	ns
TNFRSF1A	counts	BloodCD4+CLA+Th22	SkinCD4+CLA+CD103+	6	5	-0.917894	0.358674	1	ns
TNFRSF1A	counts	SkinCD4+CLA+CD103-	SkinCD4+CLA+CD103+	5	5	-2.28733	0.0221765	0.620942	ns
TNFRSF1B	counts	UnstimulatedControl	BloodCD4+CLA+CD103+	7	5	1.38843	0.165005	1	ns
TNFRSF1B	counts	UnstimulatedControl	BloodCD4+CLA+Th1	7	6	4.54928	5.38304e-06	0.000150725	***
TNFRSF1B	counts	UnstimulatedControl	BloodCD4+CLA+Th17	7	6	3.67618	0.000236749	0.00662897	**
TNFRSF1B	counts	UnstimulatedControl	BloodCD4+CLA+Th2	7	5	2.56729	0.0102497	0.286991	ns
TNFRSF1B	counts	UnstimulatedControl	BloodCD4+CLA+Th22	7	6	2.82607	0.00471235	0.131946	ns
TNFRSF1B	counts	UnstimulatedControl	SkinCD4+CLA+CD103-	7	5	2.30532	0.0211485	0.592159	ns
TNFRSF1B	counts	UnstimulatedControl	SkinCD4+CLA+CD103+	7	5	1.17886	0.238455	1	ns
TNFRSF1B	counts	BloodCD4+CLA+CD103+	BloodCD4+CLA+Th1	5	6	2.83719	0.00455131	0.127437	ns
TNFRSF1B	counts	BloodCD4+CLA+CD103+	BloodCD4+CLA+Th17	5	6	2.03501	0.0418503	1	ns
TNFRSF1B	counts	BloodCD4+CLA+CD103+	BloodCD4+CLA+Th2	5	5	1.09141	0.275092	1	ns
TNFRSF1B	counts	BloodCD4+CLA+CD103+	BloodCD4+CLA+Th22	5	6	1.25393	0.209866	1	ns
TNFRSF1B	counts	BloodCD4+CLA+CD103+	SkinCD4+CLA+CD103-	5	5	0.848875	0.395951	1	ns
TNFRSF1B	counts	BloodCD4+CLA+CD103+	SkinCD4+CLA+CD103+	5	5	-0.194029	0.846154	1	ns
TNFRSF1B	counts	BloodCD4+CLA+Th1	BloodCD4+CLA+Th17	6	6	-0.841334	0.400161	1	ns
TNFRSF1B	counts	BloodCD4+CLA+Th1	BloodCD4+CLA+Th2	6	5	-1.69725	0.0896503	1	ns
TNFRSF1B	counts	BloodCD4+CLA+Th1	BloodCD4+CLA+Th22	6	6	-1.66053	0.0968083	1	ns
TNFRSF1B	counts	BloodCD4+CLA+Th1	SkinCD4+CLA+CD103-	6	5	-1.95057	0.0511088	1	ns
TNFRSF1B	counts	BloodCD4+CLA+Th1	SkinCD4+CLA+CD103+	6	5	-3.03984	0.00236702	0.0662766	ns
TNFRSF1B	counts	BloodCD4+CLA+Th17	BloodCD4+CLA+Th2	6	5	-0.895065	0.370753	1	ns
TNFRSF1B	counts	BloodCD4+CLA+Th17	BloodCD4+CLA+Th22	6	6	-0.819194	0.412676	1	ns
TNFRSF1B	counts	BloodCD4+CLA+Th17	SkinCD4+CLA+CD103-	6	5	-1.14838	0.25081	1	ns
TNFRSF1B	counts	BloodCD4+CLA+Th17	SkinCD4+CLA+CD103+	6	5	-2.23766	0.0252431	0.706807	ns
TNFRSF1B	counts	BloodCD4+CLA+Th2	BloodCD4+CLA+Th22	5	6	0.113994	0.909242	1	ns
TNFRSF1B	counts	BloodCD4+CLA+Th2	SkinCD4+CLA+CD103-	5	5	-0.242536	0.808365	1	ns
TNFRSF1B	counts	BloodCD4+CLA+Th2	SkinCD4+CLA+CD103+	5	5	-1.28544	0.198639	1	ns
TNFRSF1B	counts	BloodCD4+CLA+Th22	SkinCD4+CLA+CD103-	6	5	-0.367314	0.713385	1	ns
TNFRSF1B	counts	BloodCD4+CLA+Th22	SkinCD4+CLA+CD103+	6	5	-1.45659	0.145229	1	ns
TNFRSF1B	counts	SkinCD4+CLA+CD103-	SkinCD4+CLA+CD103+	5	5	-1.0429	0.296993	1	ns

### Sheet: TableS2_KeratinocyteGeneEx
gene	.y.	n	statistic	df	p	method
CSF2RA	counts	45	6.68453	7	0.462	Kruskal-Wallis
CSF2RB	counts	45	11.4585	7	0.12	Kruskal-Wallis
IFNGR1	counts	45	37.3896	7	3.96e-06	Kruskal-Wallis
IFNGR2	counts	45	36.0792	7	7e-06	Kruskal-Wallis
IL10RA	counts	45	15.676	7	0.0282	Kruskal-Wallis
IL10RB	counts	45	33.3769	7	2.25e-05	Kruskal-Wallis
IL13RA1	counts	45	22.602	7	0.002	Kruskal-Wallis
IL13RA2	counts	45	31.5328	7	4.96e-05	Kruskal-Wallis
IL17RA	counts	45	11.8003	7	0.107	Kruskal-Wallis
IL17RC	counts	45	31.7368	7	4.54e-05	Kruskal-Wallis
IL22RA1	counts	45	31.2633	7	5.56e-05	Kruskal-Wallis
IL2RG	counts	45	34.6378	7	1.31e-05	Kruskal-Wallis
IL31RA	counts	45	15.5116	7	0.03	Kruskal-Wallis
IL4R	counts	45	24.909	7	0.000788	Kruskal-Wallis
IL6R	counts	45	21.2947	7	0.00336	Kruskal-Wallis
IL6ST	counts	45	31.2944	7	5.49e-05	Kruskal-Wallis
OSMR	counts	45	35.6642	7	8.39e-06	Kruskal-Wallis
TGFBR1	counts	45	20.8523	7	0.004	Kruskal-Wallis
TGFBR2	counts	45	34.6111	7	1.32e-05	Kruskal-Wallis
TNFRSF1A	counts	45	29.6308	7	0.000111	Kruskal-Wallis
TNFRSF1B	counts	45	27.9622	7	0.000223	Kruskal-Wallis

### Sheet: TableS2_Figure legend
Supplementary Table 2 (related to Supplementary Figure 3). Statistical analysis of T cell-dependent cytokine receptor gene expression changes in epithelial keratinocytes. A non-parametric Kruskal-Wallis test followed by post-hoc Dunn’s test for pairwise comparisons were performed. Dunn’s test p-values were adjusted using the FDR procedure.
