## Supplementary material for "T cells promote distinct transcriptional programs of cutaneous inflammatory disease in keratinocytes and dermal fibroblasts": Table S3

### Sheet: TableS3_FibroblastGeneExprCyto
gene	.y.	group1	group2	n1	n2	statistic	p	p.adj	p.adj.signif
CSF2RA	counts	UnstimulatedControl	BloodCD4+CLA+CD103+	7	6	-1.779	0.07524	1	ns
CSF2RA	counts	UnstimulatedControl	BloodCD4+CLA+Th1	7	6	-1.779	0.07524	1	ns
CSF2RA	counts	UnstimulatedControl	BloodCD4+CLA+Th17	7	6	-1.779	0.07524	1	ns
CSF2RA	counts	UnstimulatedControl	BloodCD4+CLA+Th2	7	5	-1.69031	0.0909689	1	ns
CSF2RA	counts	UnstimulatedControl	BloodCD4+CLA+Th22	7	6	-1.779	0.07524	1	ns
CSF2RA	counts	UnstimulatedControl	SkinCD4+CLA+CD103-	7	6	-1.779	0.07524	1	ns
CSF2RA	counts	UnstimulatedControl	SkinCD4+CLA+CD103+	7	6	-1.779	0.07524	1	ns
CSF2RA	counts	BloodCD4+CLA+CD103+	BloodCD4+CLA+Th1	6	6	0	1	1	ns
CSF2RA	counts	BloodCD4+CLA+CD103+	BloodCD4+CLA+Th17	6	6	0	1	1	ns
CSF2RA	counts	BloodCD4+CLA+CD103+	BloodCD4+CLA+Th2	6	5	0	1	1	ns
CSF2RA	counts	BloodCD4+CLA+CD103+	BloodCD4+CLA+Th22	6	6	0	1	1	ns
CSF2RA	counts	BloodCD4+CLA+CD103+	SkinCD4+CLA+CD103-	6	6	0	1	1	ns
CSF2RA	counts	BloodCD4+CLA+CD103+	SkinCD4+CLA+CD103+	6	6	0	1	1	ns
CSF2RA	counts	BloodCD4+CLA+Th1	BloodCD4+CLA+Th17	6	6	0	1	1	ns
CSF2RA	counts	BloodCD4+CLA+Th1	BloodCD4+CLA+Th2	6	5	0	1	1	ns
CSF2RA	counts	BloodCD4+CLA+Th1	BloodCD4+CLA+Th22	6	6	0	1	1	ns
CSF2RA	counts	BloodCD4+CLA+Th1	SkinCD4+CLA+CD103-	6	6	0	1	1	ns
CSF2RA	counts	BloodCD4+CLA+Th1	SkinCD4+CLA+CD103+	6	6	0	1	1	ns
CSF2RA	counts	BloodCD4+CLA+Th17	BloodCD4+CLA+Th2	6	5	0	1	1	ns
CSF2RA	counts	BloodCD4+CLA+Th17	BloodCD4+CLA+Th22	6	6	0	1	1	ns
CSF2RA	counts	BloodCD4+CLA+Th17	SkinCD4+CLA+CD103-	6	6	0	1	1	ns
CSF2RA	counts	BloodCD4+CLA+Th17	SkinCD4+CLA+CD103+	6	6	0	1	1	ns
CSF2RA	counts	BloodCD4+CLA+Th2	BloodCD4+CLA+Th22	5	6	0	1	1	ns
CSF2RA	counts	BloodCD4+CLA+Th2	SkinCD4+CLA+CD103-	5	6	0	1	1	ns
CSF2RA	counts	BloodCD4+CLA+Th2	SkinCD4+CLA+CD103+	5	6	0	1	1	ns
CSF2RA	counts	BloodCD4+CLA+Th22	SkinCD4+CLA+CD103-	6	6	0	1	1	ns
CSF2RA	counts	BloodCD4+CLA+Th22	SkinCD4+CLA+CD103+	6	6	0	1	1	ns
CSF2RA	counts	SkinCD4+CLA+CD103-	SkinCD4+CLA+CD103+	6	6	0	1	1	ns
CSF2RB	counts	UnstimulatedControl	BloodCD4+CLA+CD103+	7	6	0.109465	0.912834	1	ns
CSF2RB	counts	UnstimulatedControl	BloodCD4+CLA+Th1	7	6	3.03725	0.00238747	0.0668492	ns
CSF2RB	counts	UnstimulatedControl	BloodCD4+CLA+Th17	7	6	1.99651	0.045878	1	ns
CSF2RB	counts	UnstimulatedControl	BloodCD4+CLA+Th2	7	5	3.43133	0.000600629	0.0168176	*
CSF2RB	counts	UnstimulatedControl	BloodCD4+CLA+Th22	7	6	0.978651	0.327752	1	ns
CSF2RB	counts	UnstimulatedControl	SkinCD4+CLA+CD103-	7	6	1.48186	0.138376	1	ns
CSF2RB	counts	UnstimulatedControl	SkinCD4+CLA+CD103+	7	6	0.601242	0.547679	1	ns
CSF2RB	counts	BloodCD4+CLA+CD103+	BloodCD4+CLA+Th1	6	6	2.82128	0.00478318	0.133929	ns
CSF2RB	counts	BloodCD4+CLA+CD103+	BloodCD4+CLA+Th17	6	6	1.81841	0.0690021	1	ns
CSF2RB	counts	BloodCD4+CLA+CD103+	BloodCD4+CLA+Th2	6	5	3.21748	0.00129322	0.0362103	*
CSF2RB	counts	BloodCD4+CLA+CD103+	BloodCD4+CLA+Th22	6	6	0.837569	0.402273	1	ns
CSF2RB	counts	BloodCD4+CLA+CD103+	SkinCD4+CLA+CD103-	6	6	1.32248	0.186009	1	ns
CSF2RB	counts	BloodCD4+CLA+CD103+	SkinCD4+CLA+CD103+	6	6	0.473888	0.63558	1	ns
CSF2RB	counts	BloodCD4+CLA+Th1	BloodCD4+CLA+Th17	6	6	-1.00288	0.31592	1	ns
CSF2RB	counts	BloodCD4+CLA+Th1	BloodCD4+CLA+Th2	6	5	0.52749	0.597853	1	ns
CSF2RB	counts	BloodCD4+CLA+Th1	BloodCD4+CLA+Th22	6	6	-1.98372	0.0472875	1	ns
CSF2RB	counts	BloodCD4+CLA+Th1	SkinCD4+CLA+CD103-	6	6	-1.49881	0.133924	1	ns
CSF2RB	counts	BloodCD4+CLA+Th1	SkinCD4+CLA+CD103+	6	6	-2.3474	0.0189051	0.529343	ns
CSF2RB	counts	BloodCD4+CLA+Th17	BloodCD4+CLA+Th2	6	5	1.4837	0.137889	1	ns
CSF2RB	counts	BloodCD4+CLA+Th17	BloodCD4+CLA+Th22	6	6	-0.980837	0.326673	1	ns
CSF2RB	counts	BloodCD4+CLA+Th17	SkinCD4+CLA+CD103-	6	6	-0.495929	0.619945	1	ns
CSF2RB	counts	BloodCD4+CLA+Th17	SkinCD4+CLA+CD103+	6	6	-1.34452	0.178781	1	ns
CSF2RB	counts	BloodCD4+CLA+Th2	BloodCD4+CLA+Th22	5	6	-2.41889	0.015568	0.435904	ns
CSF2RB	counts	BloodCD4+CLA+Th2	SkinCD4+CLA+CD103-	5	6	-1.95655	0.0504008	1	ns
CSF2RB	counts	BloodCD4+CLA+Th2	SkinCD4+CLA+CD103+	5	6	-2.76565	0.00568103	0.159069	ns
CSF2RB	counts	BloodCD4+CLA+Th22	SkinCD4+CLA+CD103-	6	6	0.484908	0.627741	1	ns
CSF2RB	counts	BloodCD4+CLA+Th22	SkinCD4+CLA+CD103+	6	6	-0.363681	0.716096	1	ns
CSF2RB	counts	SkinCD4+CLA+CD103-	SkinCD4+CLA+CD103+	6	6	-0.848589	0.39611	1	ns
IFNGR1	counts	UnstimulatedControl	BloodCD4+CLA+CD103+	7	6	3.42674	0.000610872	0.0171044	*
IFNGR1	counts	UnstimulatedControl	BloodCD4+CLA+Th1	7	6	2.29265	0.0218684	0.612316	ns
IFNGR1	counts	UnstimulatedControl	BloodCD4+CLA+Th17	7	6	4.38965	1.13532e-05	0.00031789	***
IFNGR1	counts	UnstimulatedControl	BloodCD4+CLA+Th2	7	5	3.20304	0.00135983	0.0380754	*
IFNGR1	counts	UnstimulatedControl	BloodCD4+CLA+Th22	7	6	3.31975	0.000900979	0.0252274	*
IFNGR1	counts	UnstimulatedControl	SkinCD4+CLA+CD103-	7	6	1.7149	0.0863638	1	ns
IFNGR1	counts	UnstimulatedControl	SkinCD4+CLA+CD103+	7	6	1.92888	0.0537459	1	ns
IFNGR1	counts	BloodCD4+CLA+CD103+	BloodCD4+CLA+Th1	6	6	-1.09284	0.274463	1	ns
IFNGR1	counts	BloodCD4+CLA+CD103+	BloodCD4+CLA+Th17	6	6	0.927884	0.353468	1	ns
IFNGR1	counts	BloodCD4+CLA+CD103+	BloodCD4+CLA+Th2	6	5	-0.0511162	0.959233	1	ns
IFNGR1	counts	BloodCD4+CLA+CD103+	BloodCD4+CLA+Th22	6	6	-0.103098	0.917885	1	ns
IFNGR1	counts	BloodCD4+CLA+CD103+	SkinCD4+CLA+CD103-	6	6	-1.64957	0.0990305	1	ns
IFNGR1	counts	BloodCD4+CLA+CD103+	SkinCD4+CLA+CD103+	6	6	-1.44338	0.148915	1	ns
IFNGR1	counts	BloodCD4+CLA+Th1	BloodCD4+CLA+Th17	6	6	2.02073	0.0433081	1	ns
IFNGR1	counts	BloodCD4+CLA+Th1	BloodCD4+CLA+Th2	6	5	0.990867	0.32175	1	ns
IFNGR1	counts	BloodCD4+CLA+Th1	BloodCD4+CLA+Th22	6	6	0.989743	0.3223	1	ns
IFNGR1	counts	BloodCD4+CLA+Th1	SkinCD4+CLA+CD103-	6	6	-0.556731	0.577711	1	ns
IFNGR1	counts	BloodCD4+CLA+Th1	SkinCD4+CLA+CD103+	6	6	-0.350534	0.725938	1	ns
IFNGR1	counts	BloodCD4+CLA+Th17	BloodCD4+CLA+Th2	6	5	-0.935819	0.349366	1	ns
IFNGR1	counts	BloodCD4+CLA+Th17	BloodCD4+CLA+Th22	6	6	-1.03098	0.302549	1	ns
IFNGR1	counts	BloodCD4+CLA+Th17	SkinCD4+CLA+CD103-	6	6	-2.57746	0.00995304	0.278685	ns
IFNGR1	counts	BloodCD4+CLA+Th17	SkinCD4+CLA+CD103+	6	6	-2.37126	0.0177276	0.496372	ns
IFNGR1	counts	BloodCD4+CLA+Th2	BloodCD4+CLA+Th22	5	6	-0.0471842	0.962366	1	ns
IFNGR1	counts	BloodCD4+CLA+Th2	SkinCD4+CLA+CD103-	5	6	-1.52169	0.128087	1	ns
IFNGR1	counts	BloodCD4+CLA+Th2	SkinCD4+CLA+CD103+	5	6	-1.32509	0.185142	1	ns
IFNGR1	counts	BloodCD4+CLA+Th22	SkinCD4+CLA+CD103-	6	6	-1.54647	0.12199	1	ns
IFNGR1	counts	BloodCD4+CLA+Th22	SkinCD4+CLA+CD103+	6	6	-1.34028	0.180155	1	ns
IFNGR1	counts	SkinCD4+CLA+CD103-	SkinCD4+CLA+CD103+	6	6	0.206197	0.836637	1	ns
IFNGR2	counts	UnstimulatedControl	BloodCD4+CLA+CD103+	7	6	1.92582	0.0541266	1	ns
IFNGR2	counts	UnstimulatedControl	BloodCD4+CLA+Th1	7	6	3.44508	0.000570886	0.0159848	*
IFNGR2	counts	UnstimulatedControl	BloodCD4+CLA+Th17	7	6	1.79743	0.0722667	1	ns
IFNGR2	counts	UnstimulatedControl	BloodCD4+CLA+Th2	7	5	4.07438	4.61365e-05	0.00129182	**
IFNGR2	counts	UnstimulatedControl	BloodCD4+CLA+Th22	7	6	3.98003	6.89058e-05	0.00192936	**
IFNGR2	counts	UnstimulatedControl	SkinCD4+CLA+CD103-	7	6	2.71755	0.00657674	0.184149	ns
IFNGR2	counts	UnstimulatedControl	SkinCD4+CLA+CD103+	7	6	2.58916	0.00962101	0.269388	ns
IFNGR2	counts	BloodCD4+CLA+CD103+	BloodCD4+CLA+Th1	6	6	1.464	0.143195	1	ns
IFNGR2	counts	BloodCD4+CLA+CD103+	BloodCD4+CLA+Th17	6	6	-0.123718	0.901539	1	ns
IFNGR2	counts	BloodCD4+CLA+CD103+	BloodCD4+CLA+Th2	6	5	2.17047	0.0299712	0.839192	ns
IFNGR2	counts	BloodCD4+CLA+CD103+	BloodCD4+CLA+Th22	6	6	1.97949	0.0477612	1	ns
IFNGR2	counts	BloodCD4+CLA+CD103+	SkinCD4+CLA+CD103-	6	6	0.762927	0.445507	1	ns
IFNGR2	counts	BloodCD4+CLA+CD103+	SkinCD4+CLA+CD103+	6	6	0.639209	0.522687	1	ns
IFNGR2	counts	BloodCD4+CLA+Th1	BloodCD4+CLA+Th17	6	6	-1.58771	0.112351	1	ns
IFNGR2	counts	BloodCD4+CLA+Th1	BloodCD4+CLA+Th2	6	5	0.774607	0.438572	1	ns
IFNGR2	counts	BloodCD4+CLA+Th1	BloodCD4+CLA+Th22	6	6	0.515491	0.60621	1	ns
IFNGR2	counts	BloodCD4+CLA+Th1	SkinCD4+CLA+CD103-	6	6	-0.701068	0.48326	1	ns
IFNGR2	counts	BloodCD4+CLA+Th1	SkinCD4+CLA+CD103+	6	6	-0.824786	0.409493	1	ns
IFNGR2	counts	BloodCD4+CLA+Th17	BloodCD4+CLA+Th2	6	5	2.28843	0.0221124	0.619147	ns
IFNGR2	counts	BloodCD4+CLA+Th17	BloodCD4+CLA+Th22	6	6	2.1032	0.0354479	0.992541	ns
IFNGR2	counts	BloodCD4+CLA+Th17	SkinCD4+CLA+CD103-	6	6	0.886645	0.37527	1	ns
IFNGR2	counts	BloodCD4+CLA+Th17	SkinCD4+CLA+CD103+	6	6	0.762927	0.445507	1	ns
IFNGR2	counts	BloodCD4+CLA+Th2	BloodCD4+CLA+Th22	5	6	-0.283105	0.777096	1	ns
IFNGR2	counts	BloodCD4+CLA+Th2	SkinCD4+CLA+CD103-	5	6	-1.44305	0.149007	1	ns
IFNGR2	counts	BloodCD4+CLA+Th2	SkinCD4+CLA+CD103+	5	6	-1.56101	0.118522	1	ns
IFNGR2	counts	BloodCD4+CLA+Th22	SkinCD4+CLA+CD103-	6	6	-1.21656	0.223772	1	ns
IFNGR2	counts	BloodCD4+CLA+Th22	SkinCD4+CLA+CD103+	6	6	-1.34028	0.180155	1	ns
IFNGR2	counts	SkinCD4+CLA+CD103-	SkinCD4+CLA+CD103+	6	6	-0.123718	0.901539	1	ns
IL10RA	counts	UnstimulatedControl	BloodCD4+CLA+CD103+	7	6	2.01689	0.0437073	1	ns
IL10RA	counts	UnstimulatedControl	BloodCD4+CLA+Th1	7	6	3.90295	9.50276e-05	0.00266077	**
IL10RA	counts	UnstimulatedControl	BloodCD4+CLA+Th17	7	6	3.22702	0.00125087	0.0350243	*
IL10RA	counts	UnstimulatedControl	BloodCD4+CLA+Th2	7	5	3.41833	0.000630062	0.0176417	*
IL10RA	counts	UnstimulatedControl	BloodCD4+CLA+Th22	7	6	3.59769	0.000321055	0.00898954	**
IL10RA	counts	UnstimulatedControl	SkinCD4+CLA+CD103-	7	6	0.752244	0.451904	1	ns
IL10RA	counts	UnstimulatedControl	SkinCD4+CLA+CD103+	7	6	0.250748	0.802009	1	ns
IL10RA	counts	BloodCD4+CLA+CD103+	BloodCD4+CLA+Th1	6	6	1.81745	0.0691475	1	ns
IL10RA	counts	BloodCD4+CLA+CD103+	BloodCD4+CLA+Th17	6	6	1.16611	0.243569	1	ns
IL10RA	counts	BloodCD4+CLA+CD103+	BloodCD4+CLA+Th2	6	5	1.45241	0.146388	1	ns
IL10RA	counts	BloodCD4+CLA+CD103+	BloodCD4+CLA+Th22	6	6	1.5233	0.127684	1	ns
IL10RA	counts	BloodCD4+CLA+CD103+	SkinCD4+CLA+CD103-	6	6	-1.21864	0.222981	1	ns
IL10RA	counts	BloodCD4+CLA+CD103+	SkinCD4+CLA+CD103+	6	6	-1.70189	0.0887752	1	ns
IL10RA	counts	BloodCD4+CLA+Th1	BloodCD4+CLA+Th17	6	6	-0.651342	0.514826	1	ns
IL10RA	counts	BloodCD4+CLA+Th1	BloodCD4+CLA+Th2	6	5	-0.280465	0.77912	1	ns
IL10RA	counts	BloodCD4+CLA+Th1	BloodCD4+CLA+Th22	6	6	-0.294155	0.76864	1	ns
IL10RA	counts	BloodCD4+CLA+Th1	SkinCD4+CLA+CD103-	6	6	-3.0361	0.00239664	0.0671058	ns
IL10RA	counts	BloodCD4+CLA+Th1	SkinCD4+CLA+CD103+	6	6	-3.51935	0.000432607	0.012113	*
IL10RA	counts	BloodCD4+CLA+Th17	BloodCD4+CLA+Th2	6	5	0.340565	0.733431	1	ns
IL10RA	counts	BloodCD4+CLA+Th17	BloodCD4+CLA+Th22	6	6	0.357188	0.720951	1	ns
IL10RA	counts	BloodCD4+CLA+Th17	SkinCD4+CLA+CD103-	6	6	-2.38475	0.0170906	0.478537	ns
IL10RA	counts	BloodCD4+CLA+Th17	SkinCD4+CLA+CD103+	6	6	-2.86801	0.00413067	0.115659	ns
IL10RA	counts	BloodCD4+CLA+Th2	BloodCD4+CLA+Th22	5	6	0	1	1	ns
IL10RA	counts	BloodCD4+CLA+Th2	SkinCD4+CLA+CD103-	5	6	-2.61434	0.00894006	0.250322	ns
IL10RA	counts	BloodCD4+CLA+Th2	SkinCD4+CLA+CD103+	5	6	-3.0751	0.0021043	0.0589205	ns
IL10RA	counts	BloodCD4+CLA+Th22	SkinCD4+CLA+CD103-	6	6	-2.74194	0.00610774	0.171017	ns
IL10RA	counts	BloodCD4+CLA+Th22	SkinCD4+CLA+CD103+	6	6	-3.22519	0.00125887	0.0352484	*
IL10RA	counts	SkinCD4+CLA+CD103-	SkinCD4+CLA+CD103+	6	6	-0.483254	0.628915	1	ns
IL10RB	counts	UnstimulatedControl	BloodCD4+CLA+CD103+	7	6	1.9625	0.0497038	1	ns
IL10RB	counts	UnstimulatedControl	BloodCD4+CLA+Th1	7	6	3.58875	0.000332262	0.00930333	**
IL10RB	counts	UnstimulatedControl	BloodCD4+CLA+Th17	7	6	1.57734	0.114717	1	ns
IL10RB	counts	UnstimulatedControl	BloodCD4+CLA+Th2	7	5	4.20683	2.58982e-05	0.000725149	***
IL10RB	counts	UnstimulatedControl	BloodCD4+CLA+Th22	7	6	3.56736	0.000360601	0.0100968	*
IL10RB	counts	UnstimulatedControl	SkinCD4+CLA+CD103-	7	6	2.58305	0.00979319	0.274209	ns
IL10RB	counts	UnstimulatedControl	SkinCD4+CLA+CD103+	7	6	3.35338	0.000798321	0.022353	*
IL10RB	counts	BloodCD4+CLA+CD103+	BloodCD4+CLA+Th1	6	6	1.56709	0.117093	1	ns
IL10RB	counts	BloodCD4+CLA+CD103+	BloodCD4+CLA+Th17	6	6	-0.371154	0.710523	1	ns
IL10RB	counts	BloodCD4+CLA+CD103+	BloodCD4+CLA+Th2	6	5	2.26484	0.0235225	0.65863	ns
IL10RB	counts	BloodCD4+CLA+CD103+	BloodCD4+CLA+Th22	6	6	1.54647	0.12199	1	ns
IL10RB	counts	BloodCD4+CLA+CD103+	SkinCD4+CLA+CD103-	6	6	0.59797	0.54986	1	ns
IL10RB	counts	BloodCD4+CLA+CD103+	SkinCD4+CLA+CD103+	6	6	1.34028	0.180155	1	ns
IL10RB	counts	BloodCD4+CLA+Th1	BloodCD4+CLA+Th17	6	6	-1.93825	0.0525931	1	ns
IL10RB	counts	BloodCD4+CLA+Th1	BloodCD4+CLA+Th2	6	5	0.770675	0.4409	1	ns
IL10RB	counts	BloodCD4+CLA+Th1	BloodCD4+CLA+Th22	6	6	-0.0206197	0.983549	1	ns
IL10RB	counts	BloodCD4+CLA+Th1	SkinCD4+CLA+CD103-	6	6	-0.969124	0.332483	1	ns
IL10RB	counts	BloodCD4+CLA+Th1	SkinCD4+CLA+CD103+	6	6	-0.226816	0.820567	1	ns
IL10RB	counts	BloodCD4+CLA+Th17	BloodCD4+CLA+Th2	6	5	2.61872	0.00882601	0.247128	ns
IL10RB	counts	BloodCD4+CLA+Th17	BloodCD4+CLA+Th22	6	6	1.91763	0.0551582	1	ns
IL10RB	counts	BloodCD4+CLA+Th17	SkinCD4+CLA+CD103-	6	6	0.969124	0.332483	1	ns
IL10RB	counts	BloodCD4+CLA+Th17	SkinCD4+CLA+CD103+	6	6	1.71143	0.0870015	1	ns
IL10RB	counts	BloodCD4+CLA+Th2	BloodCD4+CLA+Th22	5	6	-0.790335	0.429332	1	ns
IL10RB	counts	BloodCD4+CLA+Th2	SkinCD4+CLA+CD103-	5	6	-1.6947	0.0901328	1	ns
IL10RB	counts	BloodCD4+CLA+Th2	SkinCD4+CLA+CD103+	5	6	-0.986935	0.323674	1	ns
IL10RB	counts	BloodCD4+CLA+Th22	SkinCD4+CLA+CD103-	6	6	-0.948504	0.342873	1	ns
IL10RB	counts	BloodCD4+CLA+Th22	SkinCD4+CLA+CD103+	6	6	-0.206197	0.836637	1	ns
IL10RB	counts	SkinCD4+CLA+CD103-	SkinCD4+CLA+CD103+	6	6	0.742307	0.457901	1	ns
IL13RA1	counts	UnstimulatedControl	BloodCD4+CLA+CD103+	7	6	0.440188	0.659801	1	ns
IL13RA1	counts	UnstimulatedControl	BloodCD4+CLA+Th1	7	6	-0.736703	0.461303	1	ns
IL13RA1	counts	UnstimulatedControl	BloodCD4+CLA+Th17	7	6	1.51009	0.131021	1	ns
IL13RA1	counts	UnstimulatedControl	BloodCD4+CLA+Th2	7	5	1.12577	0.260263	1	ns
IL13RA1	counts	UnstimulatedControl	BloodCD4+CLA+Th22	7	6	-1.27165	0.203496	1	ns
IL13RA1	counts	UnstimulatedControl	SkinCD4+CLA+CD103-	7	6	-0.00917058	0.992683	1	ns
IL13RA1	counts	UnstimulatedControl	SkinCD4+CLA+CD103+	7	6	0.0336255	0.973176	1	ns
IL13RA1	counts	BloodCD4+CLA+CD103+	BloodCD4+CLA+Th1	6	6	-1.13408	0.256761	1	ns
IL13RA1	counts	BloodCD4+CLA+CD103+	BloodCD4+CLA+Th17	6	6	1.03098	0.302549	1	ns
IL13RA1	counts	BloodCD4+CLA+CD103+	BloodCD4+CLA+Th2	6	5	0.68417	0.493868	1	ns
IL13RA1	counts	BloodCD4+CLA+CD103+	BloodCD4+CLA+Th22	6	6	-1.64957	0.0990305	1	ns
IL13RA1	counts	BloodCD4+CLA+CD103+	SkinCD4+CLA+CD103-	6	6	-0.433013	0.665006	1	ns
IL13RA1	counts	BloodCD4+CLA+CD103+	SkinCD4+CLA+CD103+	6	6	-0.391773	0.695226	1	ns
IL13RA1	counts	BloodCD4+CLA+Th1	BloodCD4+CLA+Th17	6	6	2.16506	0.0303828	0.850719	ns
IL13RA1	counts	BloodCD4+CLA+Th1	BloodCD4+CLA+Th2	6	5	1.76547	0.0774841	1	ns
IL13RA1	counts	BloodCD4+CLA+Th1	BloodCD4+CLA+Th22	6	6	-0.515491	0.60621	1	ns
IL13RA1	counts	BloodCD4+CLA+Th1	SkinCD4+CLA+CD103-	6	6	0.701068	0.48326	1	ns
IL13RA1	counts	BloodCD4+CLA+Th1	SkinCD4+CLA+CD103+	6	6	0.742307	0.457901	1	ns
IL13RA1	counts	BloodCD4+CLA+Th17	BloodCD4+CLA+Th2	6	5	-0.298833	0.765067	1	ns
IL13RA1	counts	BloodCD4+CLA+Th17	BloodCD4+CLA+Th22	6	6	-2.68055	0.00735002	0.205801	ns
IL13RA1	counts	BloodCD4+CLA+Th17	SkinCD4+CLA+CD103-	6	6	-1.464	0.143195	1	ns
IL13RA1	counts	BloodCD4+CLA+Th17	SkinCD4+CLA+CD103+	6	6	-1.42276	0.154807	1	ns
IL13RA1	counts	BloodCD4+CLA+Th2	BloodCD4+CLA+Th22	5	6	-2.25698	0.0240096	0.672269	ns
IL13RA1	counts	BloodCD4+CLA+Th2	SkinCD4+CLA+CD103-	5	6	-1.09703	0.272628	1	ns
IL13RA1	counts	BloodCD4+CLA+Th2	SkinCD4+CLA+CD103+	5	6	-1.05771	0.290187	1	ns
IL13RA1	counts	BloodCD4+CLA+Th22	SkinCD4+CLA+CD103-	6	6	1.21656	0.223772	1	ns
IL13RA1	counts	BloodCD4+CLA+Th22	SkinCD4+CLA+CD103+	6	6	1.2578	0.208465	1	ns
IL13RA1	counts	SkinCD4+CLA+CD103-	SkinCD4+CLA+CD103+	6	6	0.0412393	0.967105	1	ns
IL13RA2	counts	UnstimulatedControl	BloodCD4+CLA+CD103+	7	6	3.45731	0.000545598	0.0152767	*
IL13RA2	counts	UnstimulatedControl	BloodCD4+CLA+Th1	7	6	0.547178	0.584256	1	ns
IL13RA2	counts	UnstimulatedControl	BloodCD4+CLA+Th17	7	6	3.5215	0.000429107	0.012015	*
IL13RA2	counts	UnstimulatedControl	BloodCD4+CLA+Th2	7	5	2.51643	0.0118551	0.331943	ns
IL13RA2	counts	UnstimulatedControl	BloodCD4+CLA+Th22	7	6	3.5643	0.000364829	0.0102152	*
IL13RA2	counts	UnstimulatedControl	SkinCD4+CLA+CD103-	7	6	-0.372937	0.709195	1	ns
IL13RA2	counts	UnstimulatedControl	SkinCD4+CLA+CD103+	7	6	1.3817	0.167064	1	ns
IL13RA2	counts	BloodCD4+CLA+CD103+	BloodCD4+CLA+Th1	6	6	-2.80427	0.00504302	0.141205	ns
IL13RA2	counts	BloodCD4+CLA+CD103+	BloodCD4+CLA+Th17	6	6	0.061859	0.950675	1	ns
IL13RA2	counts	BloodCD4+CLA+CD103+	BloodCD4+CLA+Th2	6	5	-0.743151	0.457391	1	ns
IL13RA2	counts	BloodCD4+CLA+CD103+	BloodCD4+CLA+Th22	6	6	0.103098	0.917885	1	ns
IL13RA2	counts	BloodCD4+CLA+CD103+	SkinCD4+CLA+CD103-	6	6	-3.69092	0.000223446	0.0062565	**
IL13RA2	counts	BloodCD4+CLA+CD103+	SkinCD4+CLA+CD103+	6	6	-2.00011	0.0454888	1	ns
IL13RA2	counts	BloodCD4+CLA+Th1	BloodCD4+CLA+Th17	6	6	2.86613	0.00415521	0.116346	ns
IL13RA2	counts	BloodCD4+CLA+Th1	BloodCD4+CLA+Th2	6	5	1.93062	0.0535302	1	ns
IL13RA2	counts	BloodCD4+CLA+Th1	BloodCD4+CLA+Th22	6	6	2.90737	0.00364481	0.102055	ns
IL13RA2	counts	BloodCD4+CLA+Th1	SkinCD4+CLA+CD103-	6	6	-0.886645	0.37527	1	ns
IL13RA2	counts	BloodCD4+CLA+Th1	SkinCD4+CLA+CD103+	6	6	0.804166	0.421301	1	ns
IL13RA2	counts	BloodCD4+CLA+Th17	BloodCD4+CLA+Th2	6	5	-0.802131	0.422477	1	ns
IL13RA2	counts	BloodCD4+CLA+Th17	BloodCD4+CLA+Th22	6	6	0.0412393	0.967105	1	ns
IL13RA2	counts	BloodCD4+CLA+Th17	SkinCD4+CLA+CD103-	6	6	-3.75278	0.000174887	0.00489682	**
IL13RA2	counts	BloodCD4+CLA+Th17	SkinCD4+CLA+CD103+	6	6	-2.06197	0.039211	1	ns
IL13RA2	counts	BloodCD4+CLA+Th2	BloodCD4+CLA+Th22	5	6	0.841451	0.400095	1	ns
IL13RA2	counts	BloodCD4+CLA+Th2	SkinCD4+CLA+CD103-	5	6	-2.776	0.0055032	0.154089	ns
IL13RA2	counts	BloodCD4+CLA+Th2	SkinCD4+CLA+CD103+	5	6	-1.16388	0.244474	1	ns
IL13RA2	counts	BloodCD4+CLA+Th22	SkinCD4+CLA+CD103-	6	6	-3.79402	0.00014823	0.00415044	**
IL13RA2	counts	BloodCD4+CLA+Th22	SkinCD4+CLA+CD103+	6	6	-2.1032	0.0354479	0.992541	ns
IL13RA2	counts	SkinCD4+CLA+CD103-	SkinCD4+CLA+CD103+	6	6	1.69081	0.0908728	1	ns
IL17RA	counts	UnstimulatedControl	BloodCD4+CLA+CD103+	7	6	3.79356	0.0001485	0.00415801	**
IL17RA	counts	UnstimulatedControl	BloodCD4+CLA+Th1	7	6	3.32281	0.000891164	0.0249526	*
IL17RA	counts	UnstimulatedControl	BloodCD4+CLA+Th17	7	6	3.49399	0.000475856	0.013324	*
IL17RA	counts	UnstimulatedControl	BloodCD4+CLA+Th2	7	5	4.11272	3.91022e-05	0.00109486	**
IL17RA	counts	UnstimulatedControl	BloodCD4+CLA+Th22	7	6	4.02894	5.60284e-05	0.00156879	**
IL17RA	counts	UnstimulatedControl	SkinCD4+CLA+CD103-	7	6	1.09741	0.272461	1	ns
IL17RA	counts	UnstimulatedControl	SkinCD4+CLA+CD103+	7	6	1.41838	0.156079	1	ns
IL17RA	counts	BloodCD4+CLA+CD103+	BloodCD4+CLA+Th1	6	6	-0.453632	0.650093	1	ns
IL17RA	counts	BloodCD4+CLA+CD103+	BloodCD4+CLA+Th17	6	6	-0.288675	0.77283	1	ns
IL17RA	counts	BloodCD4+CLA+CD103+	BloodCD4+CLA+Th2	6	5	0.491502	0.623072	1	ns
IL17RA	counts	BloodCD4+CLA+CD103+	BloodCD4+CLA+Th22	6	6	0.226816	0.820567	1	ns
IL17RA	counts	BloodCD4+CLA+CD103+	SkinCD4+CLA+CD103-	6	6	-2.59808	0.00937477	0.262494	ns
IL17RA	counts	BloodCD4+CLA+CD103+	SkinCD4+CLA+CD103+	6	6	-2.28878	0.0220921	0.618578	ns
IL17RA	counts	BloodCD4+CLA+Th1	BloodCD4+CLA+Th17	6	6	0.164957	0.868978	1	ns
IL17RA	counts	BloodCD4+CLA+Th1	BloodCD4+CLA+Th2	6	5	0.924023	0.355474	1	ns
IL17RA	counts	BloodCD4+CLA+Th1	BloodCD4+CLA+Th22	6	6	0.680449	0.496221	1	ns
IL17RA	counts	BloodCD4+CLA+Th1	SkinCD4+CLA+CD103-	6	6	-2.14444	0.0319973	0.895926	ns
IL17RA	counts	BloodCD4+CLA+Th1	SkinCD4+CLA+CD103+	6	6	-1.83515	0.0664836	1	ns
IL17RA	counts	BloodCD4+CLA+Th17	BloodCD4+CLA+Th2	6	5	0.766743	0.443235	1	ns
IL17RA	counts	BloodCD4+CLA+Th17	BloodCD4+CLA+Th22	6	6	0.515491	0.60621	1	ns
IL17RA	counts	BloodCD4+CLA+Th17	SkinCD4+CLA+CD103-	6	6	-2.3094	0.0209213	0.585797	ns
IL17RA	counts	BloodCD4+CLA+Th17	SkinCD4+CLA+CD103+	6	6	-2.00011	0.0454888	1	ns
IL17RA	counts	BloodCD4+CLA+Th2	BloodCD4+CLA+Th22	5	6	-0.275241	0.783131	1	ns
IL17RA	counts	BloodCD4+CLA+Th2	SkinCD4+CLA+CD103-	5	6	-2.96867	0.00299091	0.0837456	ns
IL17RA	counts	BloodCD4+CLA+Th2	SkinCD4+CLA+CD103+	5	6	-2.67377	0.00750041	0.210011	ns
IL17RA	counts	BloodCD4+CLA+Th22	SkinCD4+CLA+CD103-	6	6	-2.82489	0.00472965	0.13243	ns
IL17RA	counts	BloodCD4+CLA+Th22	SkinCD4+CLA+CD103+	6	6	-2.5156	0.0118831	0.332726	ns
IL17RA	counts	SkinCD4+CLA+CD103-	SkinCD4+CLA+CD103+	6	6	0.309295	0.757097	1	ns
IL17RC	counts	UnstimulatedControl	BloodCD4+CLA+CD103+	7	6	0.690851	0.489659	1	ns
IL17RC	counts	UnstimulatedControl	BloodCD4+CLA+Th1	7	6	0.733647	0.463164	1	ns
IL17RC	counts	UnstimulatedControl	BloodCD4+CLA+Th17	7	6	-0.0152843	0.987805	1	ns
IL17RC	counts	UnstimulatedControl	BloodCD4+CLA+Th2	7	5	1.18502	0.236009	1	ns
IL17RC	counts	UnstimulatedControl	BloodCD4+CLA+Th22	7	6	0.605258	0.545007	1	ns
IL17RC	counts	UnstimulatedControl	SkinCD4+CLA+CD103-	7	6	2.61667	0.00887914	0.248616	ns
IL17RC	counts	UnstimulatedControl	SkinCD4+CLA+CD103+	7	6	1.73935	0.0819726	1	ns
IL17RC	counts	BloodCD4+CLA+CD103+	BloodCD4+CLA+Th1	6	6	0.0412393	0.967105	1	ns
IL17RC	counts	BloodCD4+CLA+CD103+	BloodCD4+CLA+Th17	6	6	-0.680449	0.496221	1	ns
IL17RC	counts	BloodCD4+CLA+CD103+	BloodCD4+CLA+Th2	6	5	0.511162	0.609238	1	ns
IL17RC	counts	BloodCD4+CLA+CD103+	BloodCD4+CLA+Th22	6	6	-0.0824786	0.934266	1	ns
IL17RC	counts	BloodCD4+CLA+CD103+	SkinCD4+CLA+CD103-	6	6	1.85577	0.0634865	1	ns
IL17RC	counts	BloodCD4+CLA+CD103+	SkinCD4+CLA+CD103+	6	6	1.01036	0.312321	1	ns
IL17RC	counts	BloodCD4+CLA+Th1	BloodCD4+CLA+Th17	6	6	-0.721688	0.470486	1	ns
IL17RC	counts	BloodCD4+CLA+Th1	BloodCD4+CLA+Th2	6	5	0.471842	0.63704	1	ns
IL17RC	counts	BloodCD4+CLA+Th1	BloodCD4+CLA+Th22	6	6	-0.123718	0.901539	1	ns
IL17RC	counts	BloodCD4+CLA+Th1	SkinCD4+CLA+CD103-	6	6	1.81453	0.0695963	1	ns
IL17RC	counts	BloodCD4+CLA+Th1	SkinCD4+CLA+CD103+	6	6	0.969124	0.332483	1	ns
IL17RC	counts	BloodCD4+CLA+Th17	BloodCD4+CLA+Th2	6	5	1.15994	0.246072	1	ns
IL17RC	counts	BloodCD4+CLA+Th17	BloodCD4+CLA+Th22	6	6	0.59797	0.54986	1	ns
IL17RC	counts	BloodCD4+CLA+Th17	SkinCD4+CLA+CD103-	6	6	2.53622	0.0112057	0.31376	ns
IL17RC	counts	BloodCD4+CLA+Th17	SkinCD4+CLA+CD103+	6	6	1.69081	0.0908728	1	ns
IL17RC	counts	BloodCD4+CLA+Th2	BloodCD4+CLA+Th22	5	6	-0.589802	0.555323	1	ns
IL17RC	counts	BloodCD4+CLA+Th2	SkinCD4+CLA+CD103-	5	6	1.25824	0.208303	1	ns
IL17RC	counts	BloodCD4+CLA+Th2	SkinCD4+CLA+CD103+	5	6	0.452182	0.651138	1	ns
IL17RC	counts	BloodCD4+CLA+Th22	SkinCD4+CLA+CD103-	6	6	1.93825	0.0525931	1	ns
IL17RC	counts	BloodCD4+CLA+Th22	SkinCD4+CLA+CD103+	6	6	1.09284	0.274463	1	ns
IL17RC	counts	SkinCD4+CLA+CD103-	SkinCD4+CLA+CD103+	6	6	-0.845406	0.397884	1	ns
IL22RA1	counts	UnstimulatedControl	BloodCD4+CLA+CD103+	7	6	1.28708	0.198067	1	ns
IL22RA1	counts	UnstimulatedControl	BloodCD4+CLA+Th1	7	6	2.8279	0.0046854	0.131191	ns
IL22RA1	counts	UnstimulatedControl	BloodCD4+CLA+Th17	7	6	0.0458579	0.963424	1	ns
IL22RA1	counts	UnstimulatedControl	BloodCD4+CLA+Th2	7	5	2.73979	0.00614788	0.172141	ns
IL22RA1	counts	UnstimulatedControl	BloodCD4+CLA+Th22	7	6	0.77347	0.439244	1	ns
IL22RA1	counts	UnstimulatedControl	SkinCD4+CLA+CD103-	7	6	2.95631	0.00311349	0.0871777	ns
IL22RA1	counts	UnstimulatedControl	SkinCD4+CLA+CD103+	7	6	2.3999	0.0163997	0.459192	ns
IL22RA1	counts	BloodCD4+CLA+CD103+	BloodCD4+CLA+Th1	6	6	1.48478	0.137603	1	ns
IL22RA1	counts	BloodCD4+CLA+CD103+	BloodCD4+CLA+Th17	6	6	-1.19607	0.231669	1	ns
IL22RA1	counts	BloodCD4+CLA+CD103+	BloodCD4+CLA+Th2	6	5	1.4668	0.14243	1	ns
IL22RA1	counts	BloodCD4+CLA+CD103+	BloodCD4+CLA+Th22	6	6	-0.494925	0.620653	1	ns
IL22RA1	counts	BloodCD4+CLA+CD103+	SkinCD4+CLA+CD103-	6	6	1.60851	0.107724	1	ns
IL22RA1	counts	BloodCD4+CLA+CD103+	SkinCD4+CLA+CD103+	6	6	1.07234	0.283568	1	ns
IL22RA1	counts	BloodCD4+CLA+Th1	BloodCD4+CLA+Th17	6	6	-2.68085	0.00734363	0.205622	ns
IL22RA1	counts	BloodCD4+CLA+Th1	BloodCD4+CLA+Th2	6	5	0.0511217	0.959229	1	ns
IL22RA1	counts	BloodCD4+CLA+Th1	BloodCD4+CLA+Th22	6	6	-1.9797	0.0477371	1	ns
IL22RA1	counts	BloodCD4+CLA+Th1	SkinCD4+CLA+CD103-	6	6	0.123731	0.901528	1	ns
IL22RA1	counts	BloodCD4+CLA+Th1	SkinCD4+CLA+CD103+	6	6	-0.412438	0.680019	1	ns
IL22RA1	counts	BloodCD4+CLA+Th17	BloodCD4+CLA+Th2	6	5	2.60721	0.00912839	0.255595	ns
IL22RA1	counts	BloodCD4+CLA+Th17	BloodCD4+CLA+Th22	6	6	0.701144	0.483213	1	ns
IL22RA1	counts	BloodCD4+CLA+Th17	SkinCD4+CLA+CD103-	6	6	2.80458	0.00503826	0.141071	ns
IL22RA1	counts	BloodCD4+CLA+Th17	SkinCD4+CLA+CD103+	6	6	2.26841	0.0233043	0.652522	ns
IL22RA1	counts	BloodCD4+CLA+Th2	BloodCD4+CLA+Th22	5	6	-1.93869	0.0525387	1	ns
IL22RA1	counts	BloodCD4+CLA+Th2	SkinCD4+CLA+CD103-	5	6	0.0668515	0.9467	1	ns
IL22RA1	counts	BloodCD4+CLA+Th2	SkinCD4+CLA+CD103+	5	6	-0.444366	0.656778	1	ns
IL22RA1	counts	BloodCD4+CLA+Th22	SkinCD4+CLA+CD103-	6	6	2.10343	0.0354279	0.991982	ns
IL22RA1	counts	BloodCD4+CLA+Th22	SkinCD4+CLA+CD103+	6	6	1.56726	0.117053	1	ns
IL22RA1	counts	SkinCD4+CLA+CD103-	SkinCD4+CLA+CD103+	6	6	-0.536169	0.591842	1	ns
IL2RG	counts	UnstimulatedControl	BloodCD4+CLA+CD103+	7	6	2.01144	0.0442795	1	ns
IL2RG	counts	UnstimulatedControl	BloodCD4+CLA+Th1	7	6	1.74486	0.0810093	1	ns
IL2RG	counts	UnstimulatedControl	BloodCD4+CLA+Th17	7	6	0	1	1	ns
IL2RG	counts	UnstimulatedControl	BloodCD4+CLA+Th2	7	5	3.06706	0.00216174	0.0605287	ns
IL2RG	counts	UnstimulatedControl	BloodCD4+CLA+Th22	7	6	2.47188	0.0134403	0.376329	ns
IL2RG	counts	UnstimulatedControl	SkinCD4+CLA+CD103-	7	6	1.64792	0.0993685	1	ns
IL2RG	counts	UnstimulatedControl	SkinCD4+CLA+CD103+	7	6	0.484683	0.627901	1	ns
IL2RG	counts	BloodCD4+CLA+CD103+	BloodCD4+CLA+Th1	6	6	-0.256879	0.797272	1	ns
IL2RG	counts	BloodCD4+CLA+CD103+	BloodCD4+CLA+Th17	6	6	-1.93827	0.0525906	1	ns
IL2RG	counts	BloodCD4+CLA+CD103+	BloodCD4+CLA+Th2	6	5	1.11775	0.263676	1	ns
IL2RG	counts	BloodCD4+CLA+CD103+	BloodCD4+CLA+Th22	6	6	0.4437	0.65726	1	ns
IL2RG	counts	BloodCD4+CLA+CD103+	SkinCD4+CLA+CD103-	6	6	-0.350289	0.726122	1	ns
IL2RG	counts	BloodCD4+CLA+CD103+	SkinCD4+CLA+CD103+	6	6	-1.47122	0.141233	1	ns
IL2RG	counts	BloodCD4+CLA+Th1	BloodCD4+CLA+Th17	6	6	-1.68139	0.0926875	1	ns
IL2RG	counts	BloodCD4+CLA+Th1	BloodCD4+CLA+Th2	6	5	1.36267	0.172987	1	ns
IL2RG	counts	BloodCD4+CLA+Th1	BloodCD4+CLA+Th22	6	6	0.700579	0.483566	1	ns
IL2RG	counts	BloodCD4+CLA+Th1	SkinCD4+CLA+CD103-	6	6	-0.0934105	0.925577	1	ns
IL2RG	counts	BloodCD4+CLA+Th1	SkinCD4+CLA+CD103+	6	6	-1.21434	0.224619	1	ns
IL2RG	counts	BloodCD4+CLA+Th17	BloodCD4+CLA+Th2	6	5	2.96581	0.00301886	0.084528	ns
IL2RG	counts	BloodCD4+CLA+Th17	BloodCD4+CLA+Th22	6	6	2.38197	0.0172204	0.482172	ns
IL2RG	counts	BloodCD4+CLA+Th17	SkinCD4+CLA+CD103-	6	6	1.58798	0.112291	1	ns
IL2RG	counts	BloodCD4+CLA+Th17	SkinCD4+CLA+CD103+	6	6	0.467052	0.640462	1	ns
IL2RG	counts	BloodCD4+CLA+Th2	BloodCD4+CLA+Th22	5	6	-0.694694	0.487247	1	ns
IL2RG	counts	BloodCD4+CLA+Th2	SkinCD4+CLA+CD103-	5	6	-1.45173	0.146576	1	ns
IL2RG	counts	BloodCD4+CLA+Th2	SkinCD4+CLA+CD103+	5	6	-2.52049	0.011719	0.328133	ns
IL2RG	counts	BloodCD4+CLA+Th22	SkinCD4+CLA+CD103-	6	6	-0.793989	0.427202	1	ns
IL2RG	counts	BloodCD4+CLA+Th22	SkinCD4+CLA+CD103+	6	6	-1.91491	0.0555034	1	ns
IL2RG	counts	SkinCD4+CLA+CD103-	SkinCD4+CLA+CD103+	6	6	-1.12093	0.262319	1	ns
IL31RA	counts	UnstimulatedControl	BloodCD4+CLA+CD103+	7	6	-1.42606	0.15385	1	ns
IL31RA	counts	UnstimulatedControl	BloodCD4+CLA+Th1	7	6	2.43638	0.0148349	0.415378	ns
IL31RA	counts	UnstimulatedControl	BloodCD4+CLA+Th17	7	6	0.767293	0.442907	1	ns
IL31RA	counts	UnstimulatedControl	BloodCD4+CLA+Th2	7	5	-0.446138	0.655498	1	ns
IL31RA	counts	UnstimulatedControl	BloodCD4+CLA+Th22	7	6	0.029041	0.976832	1	ns
IL31RA	counts	UnstimulatedControl	SkinCD4+CLA+CD103-	7	6	1.92282	0.054503	1	ns
IL31RA	counts	UnstimulatedControl	SkinCD4+CLA+CD103+	7	6	-0.623616	0.532879	1	ns
IL31RA	counts	BloodCD4+CLA+CD103+	BloodCD4+CLA+Th1	6	6	3.72195	0.000197692	0.00553536	**
IL31RA	counts	BloodCD4+CLA+CD103+	BloodCD4+CLA+Th17	6	6	2.11357	0.0345519	0.967452	ns
IL31RA	counts	BloodCD4+CLA+CD103+	BloodCD4+CLA+Th2	6	5	0.878829	0.379494	1	ns
IL31RA	counts	BloodCD4+CLA+CD103+	BloodCD4+CLA+Th22	6	6	1.40217	0.160863	1	ns
IL31RA	counts	BloodCD4+CLA+CD103+	SkinCD4+CLA+CD103-	6	6	3.22706	0.00125068	0.035019	*
IL31RA	counts	BloodCD4+CLA+CD103+	SkinCD4+CLA+CD103+	6	6	0.773258	0.43937	1	ns
IL31RA	counts	BloodCD4+CLA+Th1	BloodCD4+CLA+Th17	6	6	-1.60838	0.107753	1	ns
IL31RA	counts	BloodCD4+CLA+Th1	BloodCD4+CLA+Th2	6	5	-2.66991	0.00758717	0.212441	ns
IL31RA	counts	BloodCD4+CLA+Th1	BloodCD4+CLA+Th22	6	6	-2.31977	0.0203531	0.569887	ns
IL31RA	counts	BloodCD4+CLA+Th1	SkinCD4+CLA+CD103-	6	6	-0.494885	0.620681	1	ns
IL31RA	counts	BloodCD4+CLA+Th1	SkinCD4+CLA+CD103+	6	6	-2.94869	0.00319124	0.0893546	ns
IL31RA	counts	BloodCD4+CLA+Th17	BloodCD4+CLA+Th2	6	5	-1.13638	0.255796	1	ns
IL31RA	counts	BloodCD4+CLA+Th17	BloodCD4+CLA+Th22	6	6	-0.711397	0.476838	1	ns
IL31RA	counts	BloodCD4+CLA+Th17	SkinCD4+CLA+CD103-	6	6	1.11349	0.265497	1	ns
IL31RA	counts	BloodCD4+CLA+Th17	SkinCD4+CLA+CD103+	6	6	-1.34031	0.180143	1	ns
IL31RA	counts	BloodCD4+CLA+Th2	BloodCD4+CLA+Th22	5	6	0.458092	0.646886	1	ns
IL31RA	counts	BloodCD4+CLA+Th2	SkinCD4+CLA+CD103-	5	6	2.19806	0.0279452	0.782465	ns
IL31RA	counts	BloodCD4+CLA+Th2	SkinCD4+CLA+CD103+	5	6	-0.141556	0.88743	1	ns
IL31RA	counts	BloodCD4+CLA+Th22	SkinCD4+CLA+CD103-	6	6	1.82489	0.0680178	1	ns
IL31RA	counts	BloodCD4+CLA+Th22	SkinCD4+CLA+CD103+	6	6	-0.628916	0.529404	1	ns
IL31RA	counts	SkinCD4+CLA+CD103-	SkinCD4+CLA+CD103+	6	6	-2.45381	0.0141354	0.39579	ns
IL4R	counts	UnstimulatedControl	BloodCD4+CLA+CD103+	7	6	3.39923	0.000675761	0.0189213	*
IL4R	counts	UnstimulatedControl	BloodCD4+CLA+Th1	7	6	3.16385	0.00155697	0.043595	*
IL4R	counts	UnstimulatedControl	BloodCD4+CLA+Th17	7	6	3.50622	0.000454521	0.0127266	*
IL4R	counts	UnstimulatedControl	BloodCD4+CLA+Th2	7	5	3.14031	0.00168771	0.0472558	*
IL4R	counts	UnstimulatedControl	BloodCD4+CLA+Th22	7	6	3.54902	0.000386675	0.0108269	*
IL4R	counts	UnstimulatedControl	SkinCD4+CLA+CD103-	7	6	1.40921	0.158772	1	ns
IL4R	counts	UnstimulatedControl	SkinCD4+CLA+CD103+	7	6	1.36642	0.171808	1	ns
IL4R	counts	BloodCD4+CLA+CD103+	BloodCD4+CLA+Th1	6	6	-0.226816	0.820567	1	ns
IL4R	counts	BloodCD4+CLA+CD103+	BloodCD4+CLA+Th17	6	6	0.103098	0.917885	1	ns
IL4R	counts	BloodCD4+CLA+CD103+	BloodCD4+CLA+Th2	6	5	-0.0865043	0.931066	1	ns
IL4R	counts	BloodCD4+CLA+CD103+	BloodCD4+CLA+Th22	6	6	0.144338	0.885234	1	ns
IL4R	counts	BloodCD4+CLA+CD103+	SkinCD4+CLA+CD103-	6	6	-1.91763	0.0551582	1	ns
IL4R	counts	BloodCD4+CLA+CD103+	SkinCD4+CLA+CD103+	6	6	-1.95887	0.0501284	1	ns
IL4R	counts	BloodCD4+CLA+Th1	BloodCD4+CLA+Th17	6	6	0.329914	0.741465	1	ns
IL4R	counts	BloodCD4+CLA+Th1	BloodCD4+CLA+Th2	6	5	0.129756	0.896759	1	ns
IL4R	counts	BloodCD4+CLA+Th1	BloodCD4+CLA+Th22	6	6	0.371154	0.710523	1	ns
IL4R	counts	BloodCD4+CLA+Th1	SkinCD4+CLA+CD103-	6	6	-1.69081	0.0908728	1	ns
IL4R	counts	BloodCD4+CLA+Th1	SkinCD4+CLA+CD103+	6	6	-1.73205	0.0832645	1	ns
IL4R	counts	BloodCD4+CLA+Th17	BloodCD4+CLA+Th2	6	5	-0.184805	0.853382	1	ns
IL4R	counts	BloodCD4+CLA+Th17	BloodCD4+CLA+Th22	6	6	0.0412393	0.967105	1	ns
IL4R	counts	BloodCD4+CLA+Th17	SkinCD4+CLA+CD103-	6	6	-2.02073	0.0433081	1	ns
IL4R	counts	BloodCD4+CLA+Th17	SkinCD4+CLA+CD103+	6	6	-2.06197	0.039211	1	ns
IL4R	counts	BloodCD4+CLA+Th2	BloodCD4+CLA+Th22	5	6	0.224125	0.82266	1	ns
IL4R	counts	BloodCD4+CLA+Th2	SkinCD4+CLA+CD103-	5	6	-1.74188	0.0815291	1	ns
IL4R	counts	BloodCD4+CLA+Th2	SkinCD4+CLA+CD103+	5	6	-1.7812	0.0748794	1	ns
IL4R	counts	BloodCD4+CLA+Th22	SkinCD4+CLA+CD103-	6	6	-2.06197	0.039211	1	ns
IL4R	counts	BloodCD4+CLA+Th22	SkinCD4+CLA+CD103+	6	6	-2.1032	0.0354479	0.992541	ns
IL4R	counts	SkinCD4+CLA+CD103-	SkinCD4+CLA+CD103+	6	6	-0.0412393	0.967105	1	ns
IL6R	counts	UnstimulatedControl	BloodCD4+CLA+CD103+	7	6	-3.21145	0.00132068	0.0369791	*
IL6R	counts	UnstimulatedControl	BloodCD4+CLA+Th1	7	6	-3.68246	0.000230995	0.00646785	**
IL6R	counts	UnstimulatedControl	BloodCD4+CLA+Th17	7	6	-3.70387	0.000212336	0.0059454	**
IL6R	counts	UnstimulatedControl	BloodCD4+CLA+Th2	7	5	-2.19697	0.0280227	0.784637	ns
IL6R	counts	UnstimulatedControl	BloodCD4+CLA+Th22	7	6	-2.03392	0.04196	1	ns
IL6R	counts	UnstimulatedControl	SkinCD4+CLA+CD103-	7	6	-2.71903	0.00654746	0.183329	ns
IL6R	counts	UnstimulatedControl	SkinCD4+CLA+CD103+	7	6	-1.73418	0.0828859	1	ns
IL6R	counts	BloodCD4+CLA+CD103+	BloodCD4+CLA+Th1	6	6	-0.453879	0.649916	1	ns
IL6R	counts	BloodCD4+CLA+CD103+	BloodCD4+CLA+Th17	6	6	-0.47451	0.635137	1	ns
IL6R	counts	BloodCD4+CLA+CD103+	BloodCD4+CLA+Th2	6	5	0.826171	0.408707	1	ns
IL6R	counts	BloodCD4+CLA+CD103+	BloodCD4+CLA+Th22	6	6	1.1347	0.256502	1	ns
IL6R	counts	BloodCD4+CLA+CD103+	SkinCD4+CLA+CD103-	6	6	0.47451	0.635137	1	ns
IL6R	counts	BloodCD4+CLA+CD103+	SkinCD4+CLA+CD103+	6	6	1.42353	0.154583	1	ns
IL6R	counts	BloodCD4+CLA+Th1	BloodCD4+CLA+Th17	6	6	-0.0206309	0.98354	1	ns
IL6R	counts	BloodCD4+CLA+Th1	BloodCD4+CLA+Th2	6	5	1.25893	0.208056	1	ns
IL6R	counts	BloodCD4+CLA+Th1	BloodCD4+CLA+Th22	6	6	1.58858	0.112156	1	ns
IL6R	counts	BloodCD4+CLA+Th1	SkinCD4+CLA+CD103-	6	6	0.928388	0.353206	1	ns
IL6R	counts	BloodCD4+CLA+Th1	SkinCD4+CLA+CD103+	6	6	1.87741	0.0604622	1	ns
IL6R	counts	BloodCD4+CLA+Th17	BloodCD4+CLA+Th2	6	5	1.2786	0.201038	1	ns
IL6R	counts	BloodCD4+CLA+Th17	BloodCD4+CLA+Th22	6	6	1.60921	0.107571	1	ns
IL6R	counts	BloodCD4+CLA+Th17	SkinCD4+CLA+CD103-	6	6	0.949019	0.342611	1	ns
IL6R	counts	BloodCD4+CLA+Th17	SkinCD4+CLA+CD103+	6	6	1.89804	0.057691	1	ns
IL6R	counts	BloodCD4+CLA+Th2	BloodCD4+CLA+Th22	5	6	0.25572	0.798167	1	ns
IL6R	counts	BloodCD4+CLA+Th2	SkinCD4+CLA+CD103-	5	6	-0.373744	0.708595	1	ns
IL6R	counts	BloodCD4+CLA+Th2	SkinCD4+CLA+CD103+	5	6	0.53111	0.595342	1	ns
IL6R	counts	BloodCD4+CLA+Th22	SkinCD4+CLA+CD103-	6	6	-0.660187	0.509134	1	ns
IL6R	counts	BloodCD4+CLA+Th22	SkinCD4+CLA+CD103+	6	6	0.288832	0.77271	1	ns
IL6R	counts	SkinCD4+CLA+CD103-	SkinCD4+CLA+CD103+	6	6	0.949019	0.342611	1	ns
IL6ST	counts	UnstimulatedControl	BloodCD4+CLA+CD103+	7	6	-2.06949	0.0384997	1	ns
IL6ST	counts	UnstimulatedControl	BloodCD4+CLA+Th1	7	6	-2.73283	0.00627921	0.175818	ns
IL6ST	counts	UnstimulatedControl	BloodCD4+CLA+Th17	7	6	-3.39617	0.000683354	0.0191339	*
IL6ST	counts	UnstimulatedControl	BloodCD4+CLA+Th2	7	5	-4.08484	4.41074e-05	0.00123501	**
IL6ST	counts	UnstimulatedControl	BloodCD4+CLA+Th22	7	6	-3.35338	0.000798321	0.022353	*
IL6ST	counts	UnstimulatedControl	SkinCD4+CLA+CD103-	7	6	-1.38476	0.166127	1	ns
IL6ST	counts	UnstimulatedControl	SkinCD4+CLA+CD103+	7	6	-0.721419	0.470652	1	ns
IL6ST	counts	BloodCD4+CLA+CD103+	BloodCD4+CLA+Th1	6	6	-0.639209	0.522687	1	ns
IL6ST	counts	BloodCD4+CLA+CD103+	BloodCD4+CLA+Th17	6	6	-1.27842	0.201102	1	ns
IL6ST	counts	BloodCD4+CLA+CD103+	BloodCD4+CLA+Th2	6	5	-2.04858	0.0405033	1	ns
IL6ST	counts	BloodCD4+CLA+CD103+	BloodCD4+CLA+Th22	6	6	-1.23718	0.216021	1	ns
IL6ST	counts	BloodCD4+CLA+CD103+	SkinCD4+CLA+CD103-	6	6	0.659829	0.509364	1	ns
IL6ST	counts	BloodCD4+CLA+CD103+	SkinCD4+CLA+CD103+	6	6	1.29904	0.193931	1	ns
IL6ST	counts	BloodCD4+CLA+Th1	BloodCD4+CLA+Th17	6	6	-0.639209	0.522687	1	ns
IL6ST	counts	BloodCD4+CLA+Th1	BloodCD4+CLA+Th2	6	5	-1.43912	0.150117	1	ns
IL6ST	counts	BloodCD4+CLA+Th1	BloodCD4+CLA+Th22	6	6	-0.59797	0.54986	1	ns
IL6ST	counts	BloodCD4+CLA+Th1	SkinCD4+CLA+CD103-	6	6	1.29904	0.193931	1	ns
IL6ST	counts	BloodCD4+CLA+Th1	SkinCD4+CLA+CD103+	6	6	1.93825	0.0525931	1	ns
IL6ST	counts	BloodCD4+CLA+Th17	BloodCD4+CLA+Th2	6	5	-0.829655	0.406734	1	ns
IL6ST	counts	BloodCD4+CLA+Th17	BloodCD4+CLA+Th22	6	6	0.0412393	0.967105	1	ns
IL6ST	counts	BloodCD4+CLA+Th17	SkinCD4+CLA+CD103-	6	6	1.93825	0.0525931	1	ns
IL6ST	counts	BloodCD4+CLA+Th17	SkinCD4+CLA+CD103+	6	6	2.57746	0.00995304	0.278685	ns
IL6ST	counts	BloodCD4+CLA+Th2	BloodCD4+CLA+Th22	5	6	0.868975	0.384861	1	ns
IL6ST	counts	BloodCD4+CLA+Th2	SkinCD4+CLA+CD103-	5	6	2.6777	0.00741293	0.207562	ns
IL6ST	counts	BloodCD4+CLA+Th2	SkinCD4+CLA+CD103+	5	6	3.28716	0.00101202	0.0283366	*
IL6ST	counts	BloodCD4+CLA+Th22	SkinCD4+CLA+CD103-	6	6	1.89701	0.0578269	1	ns
IL6ST	counts	BloodCD4+CLA+Th22	SkinCD4+CLA+CD103+	6	6	2.53622	0.0112057	0.31376	ns
IL6ST	counts	SkinCD4+CLA+CD103-	SkinCD4+CLA+CD103+	6	6	0.639209	0.522687	1	ns
OSMR	counts	UnstimulatedControl	BloodCD4+CLA+CD103+	7	6	3.03852	0.00237744	0.0665682	ns
OSMR	counts	UnstimulatedControl	BloodCD4+CLA+Th1	7	6	2.86734	0.00413944	0.115904	ns
OSMR	counts	UnstimulatedControl	BloodCD4+CLA+Th17	7	6	4.53638	5.72277e-06	0.000160238	***
OSMR	counts	UnstimulatedControl	BloodCD4+CLA+Th2	7	5	3.928	8.5656e-05	0.00239837	**
OSMR	counts	UnstimulatedControl	BloodCD4+CLA+Th22	7	6	4.10842	3.98374e-05	0.00111545	**
OSMR	counts	UnstimulatedControl	SkinCD4+CLA+CD103-	7	6	1.86163	0.0626555	1	ns
OSMR	counts	UnstimulatedControl	SkinCD4+CLA+CD103+	7	6	1.19829	0.230804	1	ns
OSMR	counts	BloodCD4+CLA+CD103+	BloodCD4+CLA+Th1	6	6	-0.164957	0.868978	1	ns
OSMR	counts	BloodCD4+CLA+CD103+	BloodCD4+CLA+Th17	6	6	1.44338	0.148915	1	ns
OSMR	counts	BloodCD4+CLA+CD103+	BloodCD4+CLA+Th2	6	5	1.0066	0.314129	1	ns
OSMR	counts	BloodCD4+CLA+CD103+	BloodCD4+CLA+Th22	6	6	1.03098	0.302549	1	ns
OSMR	counts	BloodCD4+CLA+CD103+	SkinCD4+CLA+CD103-	6	6	-1.13408	0.256761	1	ns
OSMR	counts	BloodCD4+CLA+CD103+	SkinCD4+CLA+CD103+	6	6	-1.77329	0.0761806	1	ns
OSMR	counts	BloodCD4+CLA+Th1	BloodCD4+CLA+Th17	6	6	1.60833	0.107762	1	ns
OSMR	counts	BloodCD4+CLA+Th1	BloodCD4+CLA+Th2	6	5	1.16388	0.244474	1	ns
OSMR	counts	BloodCD4+CLA+Th1	BloodCD4+CLA+Th22	6	6	1.19594	0.23172	1	ns
OSMR	counts	BloodCD4+CLA+Th1	SkinCD4+CLA+CD103-	6	6	-0.969124	0.332483	1	ns
OSMR	counts	BloodCD4+CLA+Th1	SkinCD4+CLA+CD103+	6	6	-1.60833	0.107762	1	ns
OSMR	counts	BloodCD4+CLA+Th17	BloodCD4+CLA+Th2	6	5	-0.369609	0.711674	1	ns
OSMR	counts	BloodCD4+CLA+Th17	BloodCD4+CLA+Th22	6	6	-0.412393	0.680051	1	ns
OSMR	counts	BloodCD4+CLA+Th17	SkinCD4+CLA+CD103-	6	6	-2.57746	0.00995304	0.278685	ns
OSMR	counts	BloodCD4+CLA+Th17	SkinCD4+CLA+CD103+	6	6	-3.21667	0.0012969	0.0363131	*
OSMR	counts	BloodCD4+CLA+Th2	BloodCD4+CLA+Th22	5	6	-0.0235921	0.981178	1	ns
OSMR	counts	BloodCD4+CLA+Th2	SkinCD4+CLA+CD103-	5	6	-2.0879	0.0368069	1	ns
OSMR	counts	BloodCD4+CLA+Th2	SkinCD4+CLA+CD103+	5	6	-2.69736	0.00698914	0.195696	ns
OSMR	counts	BloodCD4+CLA+Th22	SkinCD4+CLA+CD103-	6	6	-2.16506	0.0303828	0.850719	ns
OSMR	counts	BloodCD4+CLA+Th22	SkinCD4+CLA+CD103+	6	6	-2.80427	0.00504302	0.141205	ns
OSMR	counts	SkinCD4+CLA+CD103-	SkinCD4+CLA+CD103+	6	6	-0.639209	0.522687	1	ns
TGFBR1	counts	UnstimulatedControl	BloodCD4+CLA+CD103+	7	6	-1.93194	0.0533674	1	ns
TGFBR1	counts	UnstimulatedControl	BloodCD4+CLA+Th1	7	6	-3.64378	0.000268665	0.00752263	**
TGFBR1	counts	UnstimulatedControl	BloodCD4+CLA+Th17	7	6	-2.21011	0.0270975	0.75873	ns
TGFBR1	counts	UnstimulatedControl	BloodCD4+CLA+Th2	7	5	-3.11242	0.00185558	0.0519562	ns
TGFBR1	counts	UnstimulatedControl	BloodCD4+CLA+Th22	7	6	-2.55248	0.0106959	0.299486	ns
TGFBR1	counts	UnstimulatedControl	SkinCD4+CLA+CD103-	7	6	-1.16161	0.245395	1	ns
TGFBR1	counts	UnstimulatedControl	SkinCD4+CLA+CD103+	7	6	-0.36988	0.711472	1	ns
TGFBR1	counts	BloodCD4+CLA+CD103+	BloodCD4+CLA+Th1	6	6	-1.64957	0.0990305	1	ns
TGFBR1	counts	BloodCD4+CLA+CD103+	BloodCD4+CLA+Th17	6	6	-0.268055	0.788657	1	ns
TGFBR1	counts	BloodCD4+CLA+CD103+	BloodCD4+CLA+Th2	6	5	-1.23465	0.21696	1	ns
TGFBR1	counts	BloodCD4+CLA+CD103+	BloodCD4+CLA+Th22	6	6	-0.59797	0.54986	1	ns
TGFBR1	counts	BloodCD4+CLA+CD103+	SkinCD4+CLA+CD103-	6	6	0.742307	0.457901	1	ns
TGFBR1	counts	BloodCD4+CLA+CD103+	SkinCD4+CLA+CD103+	6	6	1.50523	0.132264	1	ns
TGFBR1	counts	BloodCD4+CLA+Th1	BloodCD4+CLA+Th17	6	6	1.38152	0.16712	1	ns
TGFBR1	counts	BloodCD4+CLA+Th1	BloodCD4+CLA+Th2	6	5	0.338153	0.735248	1	ns
TGFBR1	counts	BloodCD4+CLA+Th1	BloodCD4+CLA+Th22	6	6	1.0516	0.292982	1	ns
TGFBR1	counts	BloodCD4+CLA+Th1	SkinCD4+CLA+CD103-	6	6	2.39188	0.0167623	0.469345	ns
TGFBR1	counts	BloodCD4+CLA+Th1	SkinCD4+CLA+CD103+	6	6	3.15481	0.00160604	0.0449692	*
TGFBR1	counts	BloodCD4+CLA+Th17	BloodCD4+CLA+Th2	6	5	-0.979071	0.327545	1	ns
TGFBR1	counts	BloodCD4+CLA+Th17	BloodCD4+CLA+Th22	6	6	-0.329914	0.741465	1	ns
TGFBR1	counts	BloodCD4+CLA+Th17	SkinCD4+CLA+CD103-	6	6	1.01036	0.312321	1	ns
TGFBR1	counts	BloodCD4+CLA+Th17	SkinCD4+CLA+CD103+	6	6	1.77329	0.0761806	1	ns
TGFBR1	counts	BloodCD4+CLA+Th2	BloodCD4+CLA+Th22	5	6	0.66451	0.506364	1	ns
TGFBR1	counts	BloodCD4+CLA+Th2	SkinCD4+CLA+CD103-	5	6	1.94241	0.0520869	1	ns
TGFBR1	counts	BloodCD4+CLA+Th2	SkinCD4+CLA+CD103+	5	6	2.66984	0.0075888	0.212487	ns
TGFBR1	counts	BloodCD4+CLA+Th22	SkinCD4+CLA+CD103-	6	6	1.34028	0.180155	1	ns
TGFBR1	counts	BloodCD4+CLA+Th22	SkinCD4+CLA+CD103+	6	6	2.1032	0.0354479	0.992541	ns
TGFBR1	counts	SkinCD4+CLA+CD103-	SkinCD4+CLA+CD103+	6	6	0.762927	0.445507	1	ns
TGFBR2	counts	UnstimulatedControl	BloodCD4+CLA+CD103+	7	6	-1.27165	0.203496	1	ns
TGFBR2	counts	UnstimulatedControl	BloodCD4+CLA+Th1	7	6	-2.49134	0.0127262	0.356333	ns
TGFBR2	counts	UnstimulatedControl	BloodCD4+CLA+Th17	7	6	-1.828	0.0675492	1	ns
TGFBR2	counts	UnstimulatedControl	BloodCD4+CLA+Th2	7	5	-2.97301	0.00294895	0.0825706	ns
TGFBR2	counts	UnstimulatedControl	BloodCD4+CLA+Th22	7	6	-3.04769	0.00230608	0.0645701	ns
TGFBR2	counts	UnstimulatedControl	SkinCD4+CLA+CD103-	7	6	-0.158957	0.873703	1	ns
TGFBR2	counts	UnstimulatedControl	SkinCD4+CLA+CD103+	7	6	0.0336255	0.973176	1	ns
TGFBR2	counts	BloodCD4+CLA+CD103+	BloodCD4+CLA+Th1	6	6	-1.17532	0.239867	1	ns
TGFBR2	counts	BloodCD4+CLA+CD103+	BloodCD4+CLA+Th17	6	6	-0.536111	0.591882	1	ns
TGFBR2	counts	BloodCD4+CLA+CD103+	BloodCD4+CLA+Th2	6	5	-1.70649	0.0879162	1	ns
TGFBR2	counts	BloodCD4+CLA+CD103+	BloodCD4+CLA+Th22	6	6	-1.71143	0.0870015	1	ns
TGFBR2	counts	BloodCD4+CLA+CD103+	SkinCD4+CLA+CD103-	6	6	1.07222	0.28362	1	ns
TGFBR2	counts	BloodCD4+CLA+CD103+	SkinCD4+CLA+CD103+	6	6	1.2578	0.208465	1	ns
TGFBR2	counts	BloodCD4+CLA+Th1	BloodCD4+CLA+Th17	6	6	0.639209	0.522687	1	ns
TGFBR2	counts	BloodCD4+CLA+Th1	BloodCD4+CLA+Th2	6	5	-0.58587	0.557963	1	ns
TGFBR2	counts	BloodCD4+CLA+Th1	BloodCD4+CLA+Th22	6	6	-0.536111	0.591882	1	ns
TGFBR2	counts	BloodCD4+CLA+Th1	SkinCD4+CLA+CD103-	6	6	2.24754	0.0246054	0.688951	ns
TGFBR2	counts	BloodCD4+CLA+Th1	SkinCD4+CLA+CD103+	6	6	2.43312	0.0149694	0.419143	ns
TGFBR2	counts	BloodCD4+CLA+Th17	BloodCD4+CLA+Th2	6	5	-1.19533	0.231957	1	ns
TGFBR2	counts	BloodCD4+CLA+Th17	BloodCD4+CLA+Th22	6	6	-1.17532	0.239867	1	ns
TGFBR2	counts	BloodCD4+CLA+Th17	SkinCD4+CLA+CD103-	6	6	1.60833	0.107762	1	ns
TGFBR2	counts	BloodCD4+CLA+Th17	SkinCD4+CLA+CD103+	6	6	1.79391	0.0728276	1	ns
TGFBR2	counts	BloodCD4+CLA+Th2	BloodCD4+CLA+Th22	5	6	0.0747083	0.940447	1	ns
TGFBR2	counts	BloodCD4+CLA+Th2	SkinCD4+CLA+CD103-	5	6	2.72882	0.00635619	0.177973	ns
TGFBR2	counts	BloodCD4+CLA+Th2	SkinCD4+CLA+CD103+	5	6	2.90576	0.00366365	0.102582	ns
TGFBR2	counts	BloodCD4+CLA+Th22	SkinCD4+CLA+CD103-	6	6	2.78365	0.00537505	0.150501	ns
TGFBR2	counts	BloodCD4+CLA+Th22	SkinCD4+CLA+CD103+	6	6	2.96923	0.00298547	0.0835932	ns
TGFBR2	counts	SkinCD4+CLA+CD103-	SkinCD4+CLA+CD103+	6	6	0.185577	0.852777	1	ns
TNFRSF1A	counts	UnstimulatedControl	BloodCD4+CLA+CD103+	7	6	-3.09966	0.00193745	0.0542486	ns
TNFRSF1A	counts	UnstimulatedControl	BloodCD4+CLA+Th1	7	6	0.281231	0.778533	1	ns
TNFRSF1A	counts	UnstimulatedControl	BloodCD4+CLA+Th17	7	6	-2.5861	0.00970676	0.271789	ns
TNFRSF1A	counts	UnstimulatedControl	BloodCD4+CLA+Th2	7	5	-0.334594	0.737931	1	ns
TNFRSF1A	counts	UnstimulatedControl	BloodCD4+CLA+Th22	7	6	-2.15814	0.0309167	0.865667	ns
TNFRSF1A	counts	UnstimulatedControl	SkinCD4+CLA+CD103-	7	6	-1.62319	0.104548	1	ns
TNFRSF1A	counts	UnstimulatedControl	SkinCD4+CLA+CD103+	7	6	-0.424904	0.670907	1	ns
TNFRSF1A	counts	BloodCD4+CLA+CD103+	BloodCD4+CLA+Th1	6	6	3.25791	0.00112238	0.0314266	*
TNFRSF1A	counts	BloodCD4+CLA+CD103+	BloodCD4+CLA+Th17	6	6	0.494872	0.620691	1	ns
TNFRSF1A	counts	BloodCD4+CLA+CD103+	BloodCD4+CLA+Th2	6	5	2.52435	0.0115912	0.324552	ns
TNFRSF1A	counts	BloodCD4+CLA+CD103+	BloodCD4+CLA+Th22	6	6	0.907265	0.364267	1	ns
TNFRSF1A	counts	BloodCD4+CLA+CD103+	SkinCD4+CLA+CD103-	6	6	1.42276	0.154807	1	ns
TNFRSF1A	counts	BloodCD4+CLA+CD103+	SkinCD4+CLA+CD103+	6	6	2.57746	0.00995304	0.278685	ns
TNFRSF1A	counts	BloodCD4+CLA+Th1	BloodCD4+CLA+Th17	6	6	-2.76303	0.00572669	0.160347	ns
TNFRSF1A	counts	BloodCD4+CLA+Th1	BloodCD4+CLA+Th2	6	5	-0.581938	0.560608	1	ns
TNFRSF1A	counts	BloodCD4+CLA+Th1	BloodCD4+CLA+Th22	6	6	-2.35064	0.0187411	0.524752	ns
TNFRSF1A	counts	BloodCD4+CLA+Th1	SkinCD4+CLA+CD103-	6	6	-1.83515	0.0664836	1	ns
TNFRSF1A	counts	BloodCD4+CLA+Th1	SkinCD4+CLA+CD103+	6	6	-0.680449	0.496221	1	ns
TNFRSF1A	counts	BloodCD4+CLA+Th17	BloodCD4+CLA+Th2	6	5	2.05251	0.04012	1	ns
TNFRSF1A	counts	BloodCD4+CLA+Th17	BloodCD4+CLA+Th22	6	6	0.412393	0.680051	1	ns
TNFRSF1A	counts	BloodCD4+CLA+Th17	SkinCD4+CLA+CD103-	6	6	0.927884	0.353468	1	ns
TNFRSF1A	counts	BloodCD4+CLA+Th17	SkinCD4+CLA+CD103+	6	6	2.08258	0.0372891	1	ns
TNFRSF1A	counts	BloodCD4+CLA+Th2	BloodCD4+CLA+Th22	5	6	-1.65931	0.0970534	1	ns
TNFRSF1A	counts	BloodCD4+CLA+Th2	SkinCD4+CLA+CD103-	5	6	-1.16781	0.242884	1	ns
TNFRSF1A	counts	BloodCD4+CLA+Th2	SkinCD4+CLA+CD103+	5	6	-0.0668442	0.946706	1	ns
TNFRSF1A	counts	BloodCD4+CLA+Th22	SkinCD4+CLA+CD103-	6	6	0.515491	0.60621	1	ns
TNFRSF1A	counts	BloodCD4+CLA+Th22	SkinCD4+CLA+CD103+	6	6	1.67019	0.0948814	1	ns
TNFRSF1A	counts	SkinCD4+CLA+CD103-	SkinCD4+CLA+CD103+	6	6	1.1547	0.248213	1	ns
TNFRSF1B	counts	UnstimulatedControl	BloodCD4+CLA+CD103+	7	6	3.2953	0.000983181	0.0275291	*
TNFRSF1B	counts	UnstimulatedControl	BloodCD4+CLA+Th1	7	6	2.71755	0.00657674	0.184149	ns
TNFRSF1B	counts	UnstimulatedControl	BloodCD4+CLA+Th17	7	6	4.64337	3.42769e-06	9.59755e-05	****
TNFRSF1B	counts	UnstimulatedControl	BloodCD4+CLA+Th2	7	5	3.85481	0.000115822	0.00324301	**
TNFRSF1B	counts	UnstimulatedControl	BloodCD4+CLA+Th22	7	6	4.3224	1.5434e-05	0.000432153	***
TNFRSF1B	counts	UnstimulatedControl	SkinCD4+CLA+CD103-	7	6	1.58345	0.113318	1	ns
TNFRSF1B	counts	UnstimulatedControl	SkinCD4+CLA+CD103+	7	6	1.1127	0.265838	1	ns
TNFRSF1B	counts	BloodCD4+CLA+CD103+	BloodCD4+CLA+Th1	6	6	-0.556731	0.577711	1	ns
TNFRSF1B	counts	BloodCD4+CLA+CD103+	BloodCD4+CLA+Th17	6	6	1.29904	0.193931	1	ns
TNFRSF1B	counts	BloodCD4+CLA+CD103+	BloodCD4+CLA+Th2	6	5	0.699898	0.483991	1	ns
TNFRSF1B	counts	BloodCD4+CLA+CD103+	BloodCD4+CLA+Th22	6	6	0.989743	0.3223	1	ns
TNFRSF1B	counts	BloodCD4+CLA+CD103+	SkinCD4+CLA+CD103-	6	6	-1.64957	0.0990305	1	ns
TNFRSF1B	counts	BloodCD4+CLA+CD103+	SkinCD4+CLA+CD103+	6	6	-2.1032	0.0354479	0.992541	ns
TNFRSF1B	counts	BloodCD4+CLA+Th1	BloodCD4+CLA+Th17	6	6	1.85577	0.0634865	1	ns
TNFRSF1B	counts	BloodCD4+CLA+Th1	BloodCD4+CLA+Th2	6	5	1.23072	0.218428	1	ns
TNFRSF1B	counts	BloodCD4+CLA+Th1	BloodCD4+CLA+Th22	6	6	1.54647	0.12199	1	ns
TNFRSF1B	counts	BloodCD4+CLA+Th1	SkinCD4+CLA+CD103-	6	6	-1.09284	0.274463	1	ns
TNFRSF1B	counts	BloodCD4+CLA+Th1	SkinCD4+CLA+CD103+	6	6	-1.54647	0.12199	1	ns
TNFRSF1B	counts	BloodCD4+CLA+Th17	BloodCD4+CLA+Th2	6	5	-0.538686	0.590104	1	ns
TNFRSF1B	counts	BloodCD4+CLA+Th17	BloodCD4+CLA+Th22	6	6	-0.309295	0.757097	1	ns
TNFRSF1B	counts	BloodCD4+CLA+Th17	SkinCD4+CLA+CD103-	6	6	-2.94861	0.00319206	0.0893777	ns
TNFRSF1B	counts	BloodCD4+CLA+Th17	SkinCD4+CLA+CD103+	6	6	-3.40224	0.000668353	0.0187139	*
TNFRSF1B	counts	BloodCD4+CLA+Th2	BloodCD4+CLA+Th22	5	6	0.243785	0.807397	1	ns
TNFRSF1B	counts	BloodCD4+CLA+Th2	SkinCD4+CLA+CD103-	5	6	-2.2727	0.023044	0.645233	ns
TNFRSF1B	counts	BloodCD4+CLA+Th2	SkinCD4+CLA+CD103+	5	6	-2.70523	0.00682581	0.191123	ns
TNFRSF1B	counts	BloodCD4+CLA+Th22	SkinCD4+CLA+CD103-	6	6	-2.63932	0.00830736	0.232606	ns
TNFRSF1B	counts	BloodCD4+CLA+Th22	SkinCD4+CLA+CD103+	6	6	-3.09295	0.00198179	0.0554901	ns
TNFRSF1B	counts	SkinCD4+CLA+CD103-	SkinCD4+CLA+CD103+	6	6	-0.453632	0.650093	1	ns

### Sheet: TableS3_FibroblastGeneExpr
gene	.y.	n	statistic	df	p	method
CSF2RA	counts	48	5.85714	7	0.557	Kruskal-Wallis
CSF2RB	counts	48	22.0739	7	0.00247	Kruskal-Wallis
IFNGR1	counts	48	26.0176	7	0.0005	Kruskal-Wallis
IFNGR2	counts	48	25.8485	7	0.000536	Kruskal-Wallis
IL10RA	counts	48	35.3244	7	9.72e-06	Kruskal-Wallis
IL10RB	counts	48	27.0677	7	0.000324	Kruskal-Wallis
IL13RA1	counts	48	10.5697	7	0.159	Kruskal-Wallis
IL13RA2	counts	48	36.5263	7	5.77e-06	Kruskal-Wallis
IL17RA	counts	48	34.9485	7	1.14e-05	Kruskal-Wallis
IL17RC	counts	48	10.5624	7	0.159	Kruskal-Wallis
IL22RA1	counts	48	21.4346	7	0.00318	Kruskal-Wallis
IL2RG	counts	48	17.7719	7	0.013	Kruskal-Wallis
IL31RA	counts	48	22.1148	7	0.00243	Kruskal-Wallis
IL4R	counts	48	25.2165	7	0.000695	Kruskal-Wallis
IL6R	counts	48	21.1795	7	0.00351	Kruskal-Wallis
IL6ST	counts	48	28.2573	7	0.000197	Kruskal-Wallis
OSMR	counts	48	34.6141	7	1.32e-05	Kruskal-Wallis
TGFBR1	counts	48	22.6459	7	0.00196	Kruskal-Wallis
TGFBR2	counts	48	23.1683	7	0.00159	Kruskal-Wallis
TNFRSF1A	counts	48	21.7089	7	0.00285	Kruskal-Wallis
TNFRSF1B	counts	48	38.1316	7	2.86e-06	Kruskal-Wallis

### Sheet: TableS3_Figure Legend
Supplementary Table 3 (related to Supplementary Figure 5). Statistical analysis of T cell-dependent cytokine receptor gene expression changes in dermal fibroblasts. A non-parametric Kruskal-Wallis test followed by post-hoc Dunn’s test for pairwise comparisons were performed. Dunn’s test p-values were adjusted using the FDR procedure.
