## Supplementary material for "T cells promote distinct transcriptional programs of cutaneous inflammatory disease in keratinocytes and dermal fibroblasts": Table S4

### Sheet: TableS4_Ps24Genes_RelativeToDa
gene	.y.	group1	group2	n1	n2	statistic	p	p.adj	p.adj.signif
ATP1B1	expression	PS_D0	HC	34	4	136	2.71e-05	0.000217	***
ATP1B1	expression	PS_D0	PS_NonLesional	34	14	466	5.76e-10	4.61e-09	****
ATP1B1	expression	PS_D0	PS_D14_Placebo	34	8	162	0.421	1	ns
ATP1B1	expression	PS_D0	PS_D4_Sec	34	14	294	0.211	1	ns
ATP1B1	expression	PS_D0	PS_D14_Ixe	34	6	155	0.045	0.358	ns
ATP1B1	expression	PS_D0	PS_D14_Sec	34	14	428	2.72e-06	2.18e-05	****
ATP1B1	expression	PS_D0	PS_D42_Sec	34	14	457	8.55e-09	6.84e-08	****
ATP1B1	expression	PS_D0	PS_D84_Sec	34	14	476	4.15e-12	3.32e-11	****
CCL20	expression	PS_D0	HC	34	4	136	2.71e-05	0.000217	***
CCL20	expression	PS_D0	PS_NonLesional	34	14	445	1.33e-07	1.06e-06	****
CCL20	expression	PS_D0	PS_D14_Placebo	34	8	147	0.741	1	ns
CCL20	expression	PS_D0	PS_D4_Sec	34	14	286	0.285	1	ns
CCL20	expression	PS_D0	PS_D14_Ixe	34	6	194	6.51e-05	0.000521	***
CCL20	expression	PS_D0	PS_D14_Sec	34	14	402	9e-05	0.00072	***
CCL20	expression	PS_D0	PS_D42_Sec	34	14	452	2.93e-08	2.34e-07	****
CCL20	expression	PS_D0	PS_D84_Sec	34	14	463	1.55e-09	1.24e-08	****
CCL3	expression	PS_D0	HC	34	4	136	2.71e-05	0.000217	***
CCL3	expression	PS_D0	PS_NonLesional	34	14	425	4.31e-06	3.45e-05	****
CCL3	expression	PS_D0	PS_D14_Placebo	34	8	136	1	1	ns
CCL3	expression	PS_D0	PS_D4_Sec	34	14	251	0.779	1	ns
CCL3	expression	PS_D0	PS_D14_Ixe	34	6	160	0.027	0.213	ns
CCL3	expression	PS_D0	PS_D14_Sec	34	14	351	0.01	0.076	ns
CCL3	expression	PS_D0	PS_D42_Sec	34	14	425	4.31e-06	3.45e-05	****
CCL3	expression	PS_D0	PS_D84_Sec	34	14	436	7.23e-07	5.78e-06	****
CCL8	expression	PS_D0	HC	34	4	136	2.71e-05	0.000217	***
CCL8	expression	PS_D0	PS_NonLesional	34	14	341	0.019	0.15	ns
CCL8	expression	PS_D0	PS_D14_Placebo	34	8	80	0.075	0.601	ns
CCL8	expression	PS_D0	PS_D4_Sec	34	14	193	0.317	1	ns
CCL8	expression	PS_D0	PS_D14_Ixe	34	6	159	0.03	0.238	ns
CCL8	expression	PS_D0	PS_D14_Sec	34	14	273	0.438	1	ns
CCL8	expression	PS_D0	PS_D42_Sec	34	14	266	0.537	1	ns
CCL8	expression	PS_D0	PS_D84_Sec	34	14	368	0.003	0.021	*
CHI3L2	expression	PS_D0	HC	34	4	135	5.42e-05	0.000434	***
CHI3L2	expression	PS_D0	PS_NonLesional	34	14	449	5.74e-08	4.59e-07	****
CHI3L2	expression	PS_D0	PS_D14_Placebo	34	8	117	0.56	1	ns
CHI3L2	expression	PS_D0	PS_D4_Sec	34	14	259	0.646	1	ns
CHI3L2	expression	PS_D0	PS_D14_Ixe	34	6	191	0.000155	0.001	**
CHI3L2	expression	PS_D0	PS_D14_Sec	34	14	363	0.004	0.031	*
CHI3L2	expression	PS_D0	PS_D42_Sec	34	14	442	2.41e-07	1.93e-06	****
CHI3L2	expression	PS_D0	PS_D84_Sec	34	14	471	7.88e-11	6.3e-10	****
CXCL1	expression	PS_D0	HC	34	4	136	0.001	0.011	*
CXCL1	expression	PS_D0	PS_NonLesional	34	14	427	3.17e-06	2.54e-05	****
CXCL1	expression	PS_D0	PS_D14_Placebo	34	8	121	0.648	1	ns
CXCL1	expression	PS_D0	PS_D4_Sec	34	14	331	0.035	0.278	ns
CXCL1	expression	PS_D0	PS_D14_Ixe	34	6	199	9.9e-06	7.92e-05	****
CXCL1	expression	PS_D0	PS_D14_Sec	34	14	413	2.32e-05	0.000186	***
CXCL1	expression	PS_D0	PS_D42_Sec	34	14	433	1.21e-06	9.68e-06	****
CXCL1	expression	PS_D0	PS_D84_Sec	34	14	445	1.33e-07	1.06e-06	****
CXCL2	expression	PS_D0	HC	34	4	124	0.004	0.034	*
CXCL2	expression	PS_D0	PS_NonLesional	34	14	269	0.494	1	ns
CXCL2	expression	PS_D0	PS_D14_Placebo	34	8	103	0.304	1	ns
CXCL2	expression	PS_D0	PS_D4_Sec	34	14	258	0.662	1	ns
CXCL2	expression	PS_D0	PS_D14_Ixe	34	6	182	0.001	0.009	**
CXCL2	expression	PS_D0	PS_D14_Sec	34	14	270	0.479	1	ns
CXCL2	expression	PS_D0	PS_D42_Sec	34	14	297	0.187	1	ns
CXCL2	expression	PS_D0	PS_D84_Sec	34	14	312	0.096	0.766	ns
CXCL8	expression	PS_D0	HC	34	4	124	0.004	0.034	*
CXCL8	expression	PS_D0	PS_NonLesional	34	14	467	4.02e-10	3.22e-09	****
CXCL8	expression	PS_D0	PS_D14_Placebo	34	8	150	0.671	1	ns
CXCL8	expression	PS_D0	PS_D4_Sec	34	14	338	0.023	0.182	ns
CXCL8	expression	PS_D0	PS_D14_Ixe	34	6	199	9.9e-06	7.92e-05	****
CXCL8	expression	PS_D0	PS_D14_Sec	34	14	437	6.06e-07	4.85e-06	****
CXCL8	expression	PS_D0	PS_D42_Sec	34	14	463	1.55e-09	1.24e-08	****
CXCL8	expression	PS_D0	PS_D84_Sec	34	14	476	4.15e-12	3.32e-11	****
CYP3A5	expression	PS_D0	HC	34	4	0	2.71e-05	0.000217	***
CYP3A5	expression	PS_D0	PS_NonLesional	34	14	75	0.000101	0.000808	***
CYP3A5	expression	PS_D0	PS_D14_Placebo	34	8	110	0.421	1	ns
CYP3A5	expression	PS_D0	PS_D4_Sec	34	14	172	0.139	1	ns
CYP3A5	expression	PS_D0	PS_D14_Ixe	34	6	68	0.21	1	ns
CYP3A5	expression	PS_D0	PS_D14_Sec	34	14	142	0.029	0.233	ns
CYP3A5	expression	PS_D0	PS_D42_Sec	34	14	50	3.7e-06	2.96e-05	****
CYP3A5	expression	PS_D0	PS_D84_Sec	34	14	31	1.33e-07	1.06e-06	****
GK	expression	PS_D0	HC	34	4	124	0.004	0.034	*
GK	expression	PS_D0	PS_NonLesional	34	14	444	1.63e-07	1.3e-06	****
GK	expression	PS_D0	PS_D14_Placebo	34	8	104	0.32	1	ns
GK	expression	PS_D0	PS_D4_Sec	34	14	286	0.285	1	ns
GK	expression	PS_D0	PS_D14_Ixe	34	6	190	0.000202	0.002	**
GK	expression	PS_D0	PS_D14_Sec	34	14	373	0.002	0.013	*
GK	expression	PS_D0	PS_D42_Sec	34	14	465	8.09e-10	6.47e-09	****
GK	expression	PS_D0	PS_D84_Sec	34	14	474	1.66e-11	1.33e-10	****
GLUL	expression	PS_D0	HC	34	4	129	0.001	0.008	**
GLUL	expression	PS_D0	PS_NonLesional	34	14	436	7.23e-07	5.78e-06	****
GLUL	expression	PS_D0	PS_D14_Placebo	34	8	130	0.863	1	ns
GLUL	expression	PS_D0	PS_D4_Sec	34	14	252	0.762	1	ns
GLUL	expression	PS_D0	PS_D14_Ixe	34	6	192	0.000118	0.000944	***
GLUL	expression	PS_D0	PS_D14_Sec	34	14	374	0.002	0.012	*
GLUL	expression	PS_D0	PS_D42_Sec	34	14	428	2.72e-06	2.18e-05	****
GLUL	expression	PS_D0	PS_D84_Sec	34	14	453	2.31e-08	1.85e-07	****
IFI44L	expression	PS_D0	HC	34	4	136	2.71e-05	0.000217	***
IFI44L	expression	PS_D0	PS_NonLesional	34	14	450	4.61e-08	3.69e-07	****
IFI44L	expression	PS_D0	PS_D14_Placebo	34	8	104	0.32	1	ns
IFI44L	expression	PS_D0	PS_D4_Sec	34	14	150	0.046	0.37	ns
IFI44L	expression	PS_D0	PS_D14_Ixe	34	6	148	0.085	0.68	ns
IFI44L	expression	PS_D0	PS_D14_Sec	34	14	234	0.937	1	ns
IFI44L	expression	PS_D0	PS_D42_Sec	34	14	400	0.000113	0.000904	***
IFI44L	expression	PS_D0	PS_D84_Sec	34	14	430	1.98e-06	1.58e-05	****
IL19	expression	PS_D0	HC	34	4	132	0.000325	0.003	**
IL19	expression	PS_D0	PS_NonLesional	34	14	456	1.11e-08	8.88e-08	****
IL19	expression	PS_D0	PS_D14_Placebo	34	8	113	0.478	1	ns
IL19	expression	PS_D0	PS_D4_Sec	34	14	411	3e-05	0.00024	***
IL19	expression	PS_D0	PS_D14_Ixe	34	6	203	1.04e-06	8.32e-06	****
IL19	expression	PS_D0	PS_D14_Sec	34	14	454	1.82e-08	1.46e-07	****
IL19	expression	PS_D0	PS_D42_Sec	34	14	460	3.78e-09	3.02e-08	****
IL19	expression	PS_D0	PS_D84_Sec	34	14	464	1.13e-09	9.04e-09	****
IRAK3	expression	PS_D0	HC	34	4	136	2.71e-05	0.000217	***
IRAK3	expression	PS_D0	PS_NonLesional	34	14	425	4.31e-06	3.45e-05	****
IRAK3	expression	PS_D0	PS_D14_Placebo	34	8	123	0.694	1	ns
IRAK3	expression	PS_D0	PS_D4_Sec	34	14	232	0.902	1	ns
IRAK3	expression	PS_D0	PS_D14_Ixe	34	6	164	0.017	0.135	ns
IRAK3	expression	PS_D0	PS_D14_Sec	34	14	323	0.055	0.437	ns
IRAK3	expression	PS_D0	PS_D42_Sec	34	14	337	0.024	0.194	ns
IRAK3	expression	PS_D0	PS_D84_Sec	34	14	309	0.11	0.88	ns
KYNU	expression	PS_D0	HC	34	4	136	2.71e-05	0.000217	***
KYNU	expression	PS_D0	PS_NonLesional	34	14	465	8.09e-10	6.47e-09	****
KYNU	expression	PS_D0	PS_D14_Placebo	34	8	141	0.888	1	ns
KYNU	expression	PS_D0	PS_D4_Sec	34	14	293	0.219	1	ns
KYNU	expression	PS_D0	PS_D14_Ixe	34	6	199	9.9e-06	7.92e-05	****
KYNU	expression	PS_D0	PS_D14_Sec	34	14	399	0.000127	0.001	**
KYNU	expression	PS_D0	PS_D42_Sec	34	14	459	5e-09	4e-08	****
KYNU	expression	PS_D0	PS_D84_Sec	34	14	476	4.15e-12	3.32e-11	****
LMO2	expression	PS_D0	HC	34	4	136	2.71e-05	0.000217	***
LMO2	expression	PS_D0	PS_NonLesional	34	14	276	0.399	1	ns
LMO2	expression	PS_D0	PS_D14_Placebo	34	8	200	0.04	0.322	ns
LMO2	expression	PS_D0	PS_D4_Sec	34	14	199	0.387	1	ns
LMO2	expression	PS_D0	PS_D14_Ixe	34	6	24	0.002	0.013	*
LMO2	expression	PS_D0	PS_D14_Sec	34	14	174	0.151	1	ns
LMO2	expression	PS_D0	PS_D42_Sec	34	14	147	0.039	0.313	ns
LMO2	expression	PS_D0	PS_D84_Sec	34	14	122	0.008	0.062	ns
MUC4	expression	PS_D0	HC	34	4	136	2.71e-05	0.000217	***
MUC4	expression	PS_D0	PS_NonLesional	34	14	359	0.005	0.042	*
MUC4	expression	PS_D0	PS_D14_Placebo	34	8	151	0.648	1	ns
MUC4	expression	PS_D0	PS_D4_Sec	34	14	253	0.745	1	ns
MUC4	expression	PS_D0	PS_D14_Ixe	34	6	191	0.000155	0.001	**
MUC4	expression	PS_D0	PS_D14_Sec	34	14	271	0.466	1	ns
MUC4	expression	PS_D0	PS_D42_Sec	34	14	417	1.36e-05	0.000109	***
MUC4	expression	PS_D0	PS_D84_Sec	34	14	412	2.64e-05	0.000211	***
NES	expression	PS_D0	HC	34	4	136	2.71e-05	0.000217	***
NES	expression	PS_D0	PS_NonLesional	34	14	397	0.000159	0.001	**
NES	expression	PS_D0	PS_D14_Placebo	34	8	128	0.814	1	ns
NES	expression	PS_D0	PS_D4_Sec	34	14	271	0.466	1	ns
NES	expression	PS_D0	PS_D14_Ixe	34	6	192	0.000118	0.000944	***
NES	expression	PS_D0	PS_D14_Sec	34	14	407	4.96e-05	0.000397	***
NES	expression	PS_D0	PS_D42_Sec	34	14	404	7.11e-05	0.000569	***
NES	expression	PS_D0	PS_D84_Sec	34	14	384	0.000609	0.005	**
PLOD2	expression	PS_D0	HC	34	4	134	0.000108	0.000864	***
PLOD2	expression	PS_D0	PS_NonLesional	34	14	414	2.03e-05	0.000162	***
PLOD2	expression	PS_D0	PS_D14_Placebo	34	8	120	0.626	1	ns
PLOD2	expression	PS_D0	PS_D4_Sec	34	14	228	0.831	1	ns
PLOD2	expression	PS_D0	PS_D14_Ixe	34	6	144	0.118	0.944	ns
PLOD2	expression	PS_D0	PS_D14_Sec	34	14	307	0.121	0.968	ns
PLOD2	expression	PS_D0	PS_D42_Sec	34	14	390	0.000334	0.003	**
PLOD2	expression	PS_D0	PS_D84_Sec	34	14	351	0.01	0.076	ns
RNASE1	expression	PS_D0	HC	34	4	136	2.71e-05	0.000217	***
RNASE1	expression	PS_D0	PS_NonLesional	34	14	81	0.000197	0.002	**
RNASE1	expression	PS_D0	PS_D14_Placebo	34	8	149	0.694	1	ns
RNASE1	expression	PS_D0	PS_D4_Sec	34	14	170	0.127	1	ns
RNASE1	expression	PS_D0	PS_D14_Ixe	34	6	26	0.002	0.019	*
RNASE1	expression	PS_D0	PS_D14_Sec	34	14	110	0.003	0.024	*
RNASE1	expression	PS_D0	PS_D42_Sec	34	14	42	1.02e-06	8.16e-06	****
RNASE1	expression	PS_D0	PS_D84_Sec	34	14	64	2.64e-05	0.000211	***
RSAD2	expression	PS_D0	HC	34	4	136	2.71e-05	0.000217	***
RSAD2	expression	PS_D0	PS_NonLesional	34	14	454	1.82e-08	1.46e-07	****
RSAD2	expression	PS_D0	PS_D14_Placebo	34	8	84	0.1	0.798	ns
RSAD2	expression	PS_D0	PS_D4_Sec	34	14	235	0.955	1	ns
RSAD2	expression	PS_D0	PS_D14_Ixe	34	6	183	0.000961	0.008	**
RSAD2	expression	PS_D0	PS_D14_Sec	34	14	339	0.021	0.171	ns
RSAD2	expression	PS_D0	PS_D42_Sec	34	14	443	1.98e-07	1.58e-06	****
RSAD2	expression	PS_D0	PS_D84_Sec	34	14	459	5e-09	4e-08	****
SLC26A4	expression	PS_D0	HC	34	4	136	2.71e-05	0.000217	***
SLC26A4	expression	PS_D0	PS_NonLesional	34	14	387	0.000453	0.004	**
SLC26A4	expression	PS_D0	PS_D14_Placebo	34	8	137	0.987	1	ns
SLC26A4	expression	PS_D0	PS_D4_Sec	34	14	210	0.537	1	ns
SLC26A4	expression	PS_D0	PS_D14_Ixe	34	6	109	0.81	1	ns
SLC26A4	expression	PS_D0	PS_D14_Sec	34	14	346	0.014	0.108	ns
SLC26A4	expression	PS_D0	PS_D42_Sec	34	14	359	0.005	0.042	*
SLC26A4	expression	PS_D0	PS_D84_Sec	34	14	384	0.000609	0.005	**
SRGN	expression	PS_D0	HC	34	4	136	2.71e-05	0.000217	***
SRGN	expression	PS_D0	PS_NonLesional	34	14	410	3.41e-05	0.000273	***
SRGN	expression	PS_D0	PS_D14_Placebo	34	8	136	1	1	ns
SRGN	expression	PS_D0	PS_D4_Sec	34	14	218	0.662	1	ns
SRGN	expression	PS_D0	PS_D14_Ixe	34	6	96	0.839	1	ns
SRGN	expression	PS_D0	PS_D14_Sec	34	14	314	0.087	0.695	ns
SRGN	expression	PS_D0	PS_D42_Sec	34	14	385	0.000553	0.004	**
SRGN	expression	PS_D0	PS_D84_Sec	34	14	404	7.11e-05	0.000569	***
TNIP3	expression	PS_D0	HC	34	4	136	2.71e-05	0.000217	***
TNIP3	expression	PS_D0	PS_NonLesional	34	14	464	1.13e-09	9.04e-09	****
TNIP3	expression	PS_D0	PS_D14_Placebo	34	8	127	0.789	1	ns
TNIP3	expression	PS_D0	PS_D4_Sec	34	14	321	0.061	0.486	ns
TNIP3	expression	PS_D0	PS_D14_Ixe	34	6	204	5.21e-07	4.17e-06	****
TNIP3	expression	PS_D0	PS_D14_Sec	34	14	437	6.06e-07	4.85e-06	****
TNIP3	expression	PS_D0	PS_D42_Sec	34	14	462	2.11e-09	1.69e-08	****
TNIP3	expression	PS_D0	PS_D84_Sec	34	14	476	4.15e-12	3.32e-11	****

### Sheet: TableS4_Figure Legend
Supplementary Table 4 (related to Supplementary Figure 6). Statistical analysis of Th17 cell-dependent KC gene expression changes in Ps patient skin. For assessing changes relative to day 0 lesional psoriasis, a Wilcox test was used. P-values were adjusted using the FDR procedure.
