## Supplementary material for "T cells promote distinct transcriptional programs of cutaneous inflammatory disease in keratinocytes and dermal fibroblasts": Table S5

### Sheet: Table S5 - Patient Cohort
Figure	Sample type	Subject group	Disease type	Sample ID	Date of collection	Age at Draw	Sex	Race	Ethnicity (hispanic/latino)
Figure 1	Blood	Healthy control	No disease	PAM080	2019.04.16	31	female	White, Caucasian	Non-Hispanic
Figure 1	Blood	Healthy control	No disease	PAM104	2019.08.14	64	male	White, Caucasian	Non-Hispanic
Figure 1	Blood	Healthy control	No disease	PAM105	2019.08.20	25	male	Asian	Non-Hispanic
Figure 1	Blood	Healthy control	No disease	PAM106	2019.08.27	61	male	Black, African American	Non-Hispanic
Figure 1	Blood	Healthy control	No disease	PAM107	2019.09.03	37	female	White, Caucasian, Black, African American, American Indian, Alaska Native	Hispanic
Figure 1	Blood	Healthy control	No disease	PAM108	2019.09.10	27	female	Asian, White, Caucasian	Non-Hispanic
Figure 1	Blood	Healthy control	No disease	PAM111	2019.10.01	37	female	American Indian, Alaska Native, White, Caucasian	Non-Hispanic
Figure 1	Skin	Healthy control	No disease	PAM109	2019.09.17	63	female	White, Caucasian	Non-Hispanic
Figure 1	Skin	Healthy control	No disease	PAM110	2019.09.20	67	female	White, Caucasian	Non-Hispanic
Figure 1	Skin	Healthy control	No disease	PAM114	2019.11.25	47	female	White, Caucasian	Non-Hispanic
Figure 1	Skin	Healthy control	No disease	PAM117	2019.12.16	57	male	White, Caucasian	Non-Hispanic
Figure 1	Skin	Healthy control	No disease	PAM120	2020.02.03	61	female	White, Caucasian	Non-Hispanic
Figure 1	Skin	Healthy control	No disease	PAM126	2020.03.09	52	female	White, Caucasian	Non-Hispanic
Figure 6	PBMC	Psoriasis	Chronic active psoriasis	SURAJ_CT_051018_PAT B_001	2018.10.05	50	male	Asian/Indo European	Non-Hispanic
Figure 6	PBMC	Psoriasis	Chronic active psoriasis	SURAJ_CT_051018_PAT B_002	2018.10.05	70	male	Asian/Indo European	Non-Hispanic
Figure 6	PBMC	Psoriasis	Chronic active psoriasis	SURAJ_CT_081018_PSO B_001	2018.10.08	60	male	Asian/Indo European	Non-Hispanic
Figure 6	PBMC	Psoriasis	Chronic active psoriasis	SURAJ_CT_081018_PSO B_002	2018.10.08	63	female	Asian/Indo European	Non-Hispanic
Figure 6	PBMC	Psoriasis	Chronic active psoriasis	SURAJ_CT_081018_PSO B_003	2018.10.08	26	Do not know	Asian/Indo European	Non-Hispanic
Figure 6	PBMC	Psoriasis	Chronic active psoriasis	SURAJ_CT_081018_PSO B_004	2018.10.08	30	female	Asian/Indo European	Non-Hispanic
Figure 6	PBMC	Psoriasis	Chronic active psoriasis	SURAJ_CT_081018_PSO B_005	2018.10.08	22	male	Asian/Indo European	Non-Hispanic
Figure 6	PBMC	Psoriasis	Chronic active psoriasis	SURAJ_CT_081018_PSO B_006	2018.10.08	25	male	Asian/Indo European	Non-Hispanic
Figure 6	PBMC	Psoriasis	Chronic active psoriasis	SURAJ_071019_CT_PDY1-B	2019.10.07	40	male	Asian/Indo European	Non-Hispanic
Figure 6	PBMC	Psoriasis	Chronic active psoriasis	SURAJ_071019_CT_PDY2-B	2019.10.07	32	male	Asian/Indo European	Non-Hispanic
Figure 6	PBMC	Psoriasis	Chronic active psoriasis	SURAJ_071019_CT_PDY3-B	2019.10.07	60	male	Asian/Indo European	Non-Hispanic
Figure 6	PBMC	Psoriasis	Chronic active psoriasis	SURAJ_071019_CT_PDY4-B	2019.10.07	38	male	Asian/Indo European	Non-Hispanic
Figure 6	PBMC	Healthy control	No disease	SURAJ_CT_311018_HC_001	2018.10.31	Do not know	male	Asian/Indo European	Non-Hispanic
Figure 6	PBMC	Healthy control	No disease	SURAJ_CT_311018_HC_002	2018.10.31	27	male	Asian/Indo European	Non-Hispanic
Figure 6	PBMC	Healthy control	No disease	SURAJ_CT_311018_HC_003	2018.10.31	31	male	Asian/Indo European	Non-Hispanic
Figure 6	PBMC	Healthy control	No disease	SURAJ_CT_311018_HC_004	2018.10.31	Do not know	female	Asian/Indo European	Non-Hispanic
Figure 6	PBMC	Healthy control	No disease	SURAJ_CT_311018_HC_005	2018.10.31	Do not know	female	Asian/Indo European	Non-Hispanic
Figure 6	PBMC	Healthy control	No disease	SURAJ_CT_311018_HC_006	2018.10.31	24	female	Asian/Indo European	Non-Hispanic
Figure 6	PBMC	Healthy control	No disease	SURAJ_031019_HC1_B	2019.10.03	27	female	Asian/Indo European	Non-Hispanic
Figure 6	PBMC	Healthy control	No disease	SURAJ_031019_HC2_B	2019.10.03	27	male	Asian/Indo European	Non-Hispanic
Figure 6	PBMC	Healthy control	No disease	SURAJ_071019_CT_HC3-B	2019.10.03	24	female	Asian/Indo European	Non-Hispanic
Figure 6	PBMC	Healthy control	No disease	SURAJ_071019_CT_HC4-B	2019.10.03	23	female	Asian/Indo European	Non-Hispanic
Figure 6	PBMC	Healthy control	No disease	SURAJ_071019_CT_HC5-B	2019.10.03	24	male	Asian/Indo European	Non-Hispanic
Figure 6	PBMC	Systemic Sclerosis	Limited scleroderma	PAM101_01	2007.04.12	20	female	White, Caucasian	Non-Hispanic
Figure 6	PBMC	Systemic Sclerosis	Diffuse scleroderma	PAM101_02	2015.02.09	31	female	White, Caucasian	Non-Hispanic
Figure 6	PBMC	Systemic Sclerosis	Unclassified scleroderma	PAM101_03	2011.02.17	36	female	White, Caucasian	Do not know
Figure 6	PBMC	Systemic Sclerosis	Limited scleroderma	PAM101_04	2011.03.04	48	female	White, Caucasian	Non-Hispanic
Figure 6	PBMC	Systemic Sclerosis	Limited scleroderma	PAM101_05	2010.10.26	48	female	White, Caucasian	Non-Hispanic
Figure 6	PBMC	Systemic Sclerosis	Limited scleroderma	PAM101_06	2005.03.17	52	female	White, Caucasian	Non-Hispanic
Figure 6	PBMC	Systemic Sclerosis	Limited scleroderma	PAM101_07	2014.07.28	54	female	White, Caucasian	Non-Hispanic
Figure 6	PBMC	Systemic Sclerosis	Limited scleroderma	PAM101_08	2004.08.11	58	female	White, Caucasian	Non-Hispanic
Figure 6	PBMC	Systemic Sclerosis	Limited scleroderma	PAM101_09	2006.10.30	60	female	White, Caucasian	Non-Hispanic
Figure 6	PBMC	Systemic Sclerosis	Limited scleroderma	PAM101_10	2012.05.09	69	female	White, Caucasian	Non-Hispanic
Figure 6	PBMC	Systemic Sclerosis	Limited scleroderma	PAM101_11	2005.04.05	72	female	White, Caucasian	Non-Hispanic
Figure 6	PBMC	Systemic Sclerosis	Diffuse scleroderma	PAM101_12	2004.06.23	76	female	White, Caucasian	Non-Hispanic
Figure 6	PBMC	Systemic Sclerosis	Limited scleroderma	PAM101_13	2005.03.23	86	female	White, Caucasian	Non-Hispanic
Figure 6	PBMC	Systemic Sclerosis	Limited scleroderma	PAM101_14	2004.07.01	38	male	White, Caucasian	Non-Hispanic
Figure 6	PBMC	Systemic Sclerosis	Diffuse scleroderma	PAM101_15	2004.04.30	44	male	Do not know	Do not know
Figure 6	PBMC	Systemic Sclerosis	Diffuse scleroderma	PAM101_16	2007.04.09	46	male	White, Caucasian	Non-Hispanic
Figure 6	PBMC	Systemic Sclerosis	Unclassified scleroderma	PAM101_17	2012.03.06	53	male	White, Caucasian	Non-Hispanic
Figure 6	PBMC	Systemic Sclerosis	Limited scleroderma	PAM101_18	2006.11.16	58	male	White, Caucasian	Non-Hispanic
Figure 6	PBMC	Systemic Sclerosis	Diffuse scleroderma	PAM101_19	2006.09.01	59	male	White, Caucasian	Non-Hispanic
Figure 6	PBMC	Healthy control	No disease	PAM101_20	2016.11.21	20	female	White, Caucasian	Non-Hispanic
Figure 6	PBMC	Healthy control	No disease	PAM101_21	2018.07.12	31	female	White, Caucasian	Non-Hispanic
Figure 6	PBMC	Healthy control	No disease	PAM101_22	2013.09.11	36	female	Asian	Non-Hispanic
Figure 6	PBMC	Healthy control	No disease	PAM101_23	2015.06.11	49	female	White, Caucasian	Non-Hispanic
Figure 6	PBMC	Healthy control	No disease	PAM101_24	2015.08.03	49	female	Asian	Non-Hispanic
Figure 6	PBMC	Healthy control	No disease	PAM101_25	2017.02.13	51	female	White, Caucasian	Non-Hispanic
Figure 6	PBMC	Healthy control	No disease	PAM101_26	2016.02.04	54	female	White, Caucasian	Non-Hispanic
Figure 6	PBMC	Healthy control	No disease	PAM101_27	2015.09.08	57	female	White, Caucasian	Non-Hispanic
Figure 6	PBMC	Healthy control	No disease	PAM101_28	2015.06.09	60	female	White, Caucasian	Non-Hispanic
Figure 6	PBMC	Healthy control	No disease	PAM101_29	2018.10.30	69	female	White, Caucasian	Non-Hispanic
Figure 6	PBMC	Healthy control	No disease	PAM101_30	2015.12.17	38	male	White, Caucasian	Non-Hispanic
Figure 6	PBMC	Healthy control	No disease	PAM101_31	2014.07.09	43	male	White, Caucasian	Non-Hispanic
Figure 6	PBMC	Healthy control	No disease	PAM101_32	2014.06.02	45	male	Asian	Non-Hispanic
Figure 6	PBMC	Healthy control	No disease	PAM101_33	2015.02.04	53	male	White, Caucasian, Black, African American	Non-Hispanic
Figure 6	PBMC	Healthy control	No disease	PAM101_34	2015.12.07	57	male	Black, African American, White, Caucasian, Do not know	Non-Hispanic
