## Supplementary material for "T cells promote distinct transcriptional programs of cutaneous inflammatory disease in keratinocytes and dermal fibroblasts": Table S6

### Sheet: TableS6 - Surface staining info
For the labeling and sorting of blood-derived T cells (Flow Cytometry, Figure 1)
Specificity	Fluorophore	Clone	Vendor	Catalog #	RRID #	Staining concentration (ug/mL)
CXCR3	BV421	1C6	BD	562558	RRID:AB_2737653	5
CD4	BV510	OKT4	Biolegend	317444	RRID:AB_2561866	1
CCR7	BV605	G043H7	Biolegend	353224	RRID:AB_2561753	2.5
CCR6	BV650	G034E3	Biolegend	353426	RRID:AB_2563869	1.25
CLA	FITC	HECA-452	Biolegend	321306	RRID:AB_492898	4
CCR4	PerCP/Cy5.5	L291H4	Biolegend	359406	RRID:AB_2562391	1.25
CCR10	PE	314305	R&D	FAB3478P	RRID:AB_573043	1:25 dilution
CD25	PE/Cy5	BC96	Biolegend	302608	RRID:AB_314278	1.25
CD127	PE/Cy7	HIL-7R-M21	BD	560822	RRID:AB_2033938	5
CD103	APC	Ber-ACT8	Biolegend	350216	RRID:AB_2563907	2.5
CD45RA	AlexaFluor700	HI100	Biolegend	304120	RRID:AB_493763	5
Fixable LiveDead	NearIR	n/a	Thermo Fisher Scientific	65-0865-14	n/a	1:1000 dilution
For the labeling and sorting of skin-derived T cells (Flow Cytometry, Figure 1)
Specificity	Fluorophore	Clone	Vendor	Catalog #		Staining concentration (ug/mL)
CD45	BUV395	HI30	BD	563792	RRID:AB_2869519	0.5
CD127	BV421	HIL-7R-M21	BD	562436	RRID:AB_11151911	5
CD8a	BV510	RPA-T8	Biolegend	301048	RRID:AB_2561942	1
CCR7	BV605	IL-7Ra	Biolegend	353224	RRID:AB_2561753	2.5
CLA	FITC	HECA-452	Biolegend	321306	RRID:AB_492898	4
gdTCR	PerCP/eFluor710	B1.1	Thermo Fisher Scientific	46-9959-42	RRID:AB_2573926	4
CD3	PE	Hit3a	Biolegend	300308	RRID:AB_314044	0.5
CD4	PE/Dazzle594	OKT4	Biolegend	317448	RRID:AB_2565847	1
CD25	PE/Cy5	BC96	Biolegend	302608	RRID:AB_314278	1.25
CD103	APC	Ber-ACT8	Biolegend	350216	RRID:AB_2563907	2
CD45RA	AlexaFluor700	HI100	Biolegend	304120	RRID:AB_493763	5
Fixable LiveDead	NearIR	n/a	Thermo Fisher Scientific	65-0865-14	n/a	1:1000 dilution
For the labeling and sorting of blood-derived T cells (Mass Cytometry, Figure 6, Scleroderma)
Specificity	Metal Tag	Clone	Vendor	Catalog #	RRID #	Staining concentration (ug/mL)
CD45	89Y	HI30	Fluidigm/Standard BioTools	3089003B	RRID:AB_2938863	1:200 dilution
CD8a	146Nd	RPA-T8	Fluidigm/Standard BioTools	3146001B	RRID:AB_3661846	1:500 dilution
CD25	149Sm	2A3	Fluidigm/Standard BioTools	3149010B	RRID:AB_2756416	1:100 dilution
CD103	151Eu	Ber-ACT8	Fluidigm/Standard BioTools	3151011B	RRID:AB_2756418	1:200 dilution
TCRgd	152Sm	11F2	Fluidigm/Standard BioTools	3152008B	RRID:AB_2687643	1:100 dilution
CD3	154Sm	UCHT1	Fluidigm/Standard BioTools	3154003B	RRID:AB_2811086	1:500 dilution
Integrin beta 7	Unlabeled	FIB504	Biolegend	321202	RRID:AB_571975	1:200 dilution
Metal tag for Integrin beta 7	164Dy	n/a	Fluidigm/Standard BioTools	201164A	n/a	0.82
CD127	165Ho	A019D5	Fluidigm/Standard BioTools	3165008B	RRID:AB_2868401	1:100 dilution
CLA	Unlabeled	HECA-452	Biolegend	321302	RRID:AB_492894	1:200 dilution
Metal tag for CLA	169Tm	n/a	Fluidigm/Standard BioTools	201169A	n/a	0.4
CD45RA	170Er	HI100	Fluidigm/Standard BioTools	3170010B	RRID:AB_2938862	1:500 dilution
CD4	176Yb	RPA-T4	Fluidigm/Standard BioTools	3176010B	RRID:AB_2810247	1:100 dilution
For the labeling and sorting of blood-derived T cells (Flow Cytometry, Figure 6, Psoriasis)
Specificity	Fluorophore	Clone	Vendor	Catalog #	RRID #	Staining concentration (ug/mL)
CD8a	BV510	RPA-T8	Biolegend	301048	RRID:AB_2561942	1
CLA	BV605	HECA-452	BD	563960	RRID:AB_2738512	1:50 dilution
gdTCR	BV650	B1	BD	564156	RRID:AB_2738628	5
CD49a	BV711	SR84	BD	742361	RRID:AB_2740719	4
CD103	FITC	B-Ly7	Thermo Fisher Scientific	11-1038-42	RRID:AB_10598799	1
CD4	PE/Dazzle594	RPA-T4	Biolegend	300548	RRID:AB_2563566	1
CD3	PE/Cy5	UCHT1	Biolegend	300410	RRID:AB_314064	0.25
CD45RA	AlexaFluor700	HI100	Biolegend	304120	RRID:AB_493763	10
Fixable LiveDead	eFluor780	n/a	Thermo Fisher Scientific	65-0865-14	n/a	1:1000 dilution
